# A multi-center study on factors influencing the reproducibility of *in vitro* drug-response studies

**DOI:** 10.1101/213553

**Authors:** Mario Niepel, Marc Hafner, Caitlin E. Mills, Kartik Subramanian, Elizabeth H. Williams, Mirra Chung, Benjamin Gaudio, Anne Marie Barrette, Alan D. Stern, Bin Hu, James E. Korkola, LINCS Consortium, Joe W. Gray, Marc R. Birtwistle, Laura M. Heiser, Peter K. Sorger

**Author notes:** These authors contributed equally (Mario Niepel, Marc Hafner, Caitlin E. Mills). Current address: Ribon Therapeutics, Inc., 99 Hayden Avenue, Building D, Suite 100, Lexington, MA 02421. Current address: Department of Bioinformatics & Computational Biology, Genentech, Inc., South San Francisco, CA 94080. Current address: Clemson University Dept. of Chemical and Biomolecular Engineering Earle Hall 206 S. Palmetto Blvd. Clemson, SC 29634.

## Abstract

Evidence that some influential biomedical results cannot be repeated has increased interest in practices that generate data meeting findable, accessible, interoperable and reproducible (FAIR) standards. Multiple papers have identified examples of irreproducibility, but practical steps for increasing reproducibility have not been widely studied. Here, seven research centers in the NIH LINCS Program Consortium investigate the reproducibility of a prototypical perturbational assay: quantifying the responsiveness of cultured cells to anti-cancer drugs. Such assays are important for drug development, studying cell biology, and patient stratification. While many experimental and computational factors have an impact on intra- and inter-center reproducibility, the factors most difficult to identify and correct are those with a strong dependency on biological context. These factors often vary in magnitude with the drug being analyzed and with growth conditions. We provide ways of identifying such context-sensitive factors, thereby advancing the conceptual and practical basis for greater experimental reproducibility.
