## Supplemental Data 1 for "A multi-center study on factors influencing the reproducibility of *in vitro* drug-response studies": corrNames_GRmetrics.tsv

Cell_Name	Small_Mol_Name	Time	GR50	GRmax	GR_AOC	GEC50	GRinf	GR_Hill_Coeff	r2	Replicate
Center 2	Alpelisib	72	9.497	0.46293	0.11833	61.9747	-1	0.58569	0.96535	Center 2 R1
Center 2	Dasatinib	72	0.19595	-0.087954	0.45427	0.31577	-0.18046	0.64583	0.99231	Center 2 R1
Center 2	Etoposide	72	0.37443	0.039941	0.34257	0.33053	0.053896	0.91461	0.9883	Center 2 R1
Center 2	Neratinib	72	0.17762	0.15713	0.2932	0.13923	0.12646	1.1976	0.99565	Center 2 R1
Center 2	Paclitaxel	72	0.0039958	-0.36132	0.75669	0.0059237	-0.36217	1.3839	0.99963	Center 2 R1
Center 2	Palbociclib	72	5.5594	0.56709	0.094717	2.1227	0.25062	0.7225	0.98827	Center 2 R1
Center 2	Trametinib	72	0.001078	0.20715	0.61872	0.00059905	0.21324	0.94637	0.99806	Center 2 R1
Center 2	Vorinostat	72	1.6133	0.076082	0.17407	1.5084	0.064241	2.0461	0.9947	Center 2 R1
Center 3	Alpelisib	72	12.9096	0.56557	0.065407	46.4928	-0.84165	0.77033	0.98343	Center 3 R1 (96w)
Center 3	Dasatinib	72	0.081547	0.13415	0.45212	0.05878	0.19836	1.5437	0.97507	Center 3 R1 (96w)
Center 3	Etoposide	72	0.38065	0.099829	0.32434	0.29386	0.13385	1.2041	0.98929	Center 3 R1 (96w)
Center 3	Neratinib	72	0.082246	0.03365	0.35072	0.077261	0.064048	2.1926	0.98772	Center 3 R1 (96w)
Center 3	Paclitaxel	72	0.0030204	0.066161	0.43927	0.0029127	0.083008	5	0.98338	Center 3 R1 (96w)
Center 3	Palbociclib	72	3.7713	0.34856	0.15766	2.6119	0.11459	0.70857	0.92748	Center 3 R1 (96w)
Center 3	Trametinib	72	0.0057726	0.052537	0.51532	0.0049026	0.10438	1.4335	0.99234	Center 3 R1 (96w)
Center 3	Vorinostat	72	1.564	0.053246	0.1997	1.5625	0.00076136	1.5832	0.99772	Center 3 R1 (96w)
Center 3	Alpelisib	72	19.9664	0.65008	0.063652	102.3728	-0.99011	0.66806	0.99564	Center 3 R1 (384w)
Center 3	Dasatinib	72	0.11748	0.058085	0.44804	0.088425	0.13577	1.1152	0.98661	Center 3 R1 (384w)
Center 3	Etoposide	72	0.29303	0.12724	0.35669	0.21919	0.17945	1.5311	0.97575	Center 3 R1 (384w)
Center 3	Neratinib	72	0.08534	0.13138	0.34521	0.06773	0.1827	1.9676	0.98971	Center 3 R1 (384w)
Center 3	Paclitaxel	72	0.0049264	0.011571	0.42808	0.0045962	0.084908	2.6826	0.98622	Center 3 R1 (384w)
Center 3	Palbociclib	72	4.88	0.48563	0.1649	0.60309	0.46644	1.2919	0.99913	Center 3 R1 (384w)
Center 3	Trametinib	72	0.0039072	0.15667	0.52683	0.0028196	0.18658	1.4317	0.98339	Center 3 R1 (384w)
Center 3	Vorinostat	72	1.7579	0.24479	0.1863	1.3216	0.21658	1.9896	0.99427	Center 3 R1 (384w)
HMS, Isolate 1	Alpelisib	72	14.6463	0.57934	0.085282	76.5784	-1	0.66416	0.99239	HMS R1, Isolate 1
HMS, Isolate 1	Dasatinib	72	0.23515	-0.14837	0.4459	0.37039	-0.20389	0.75277	0.99076	HMS R1, Isolate 1
HMS, Isolate 1	Etoposide	72	0.33037	0.026591	0.38427	0.3433	-0.024766	1.2593	0.99486	HMS R1, Isolate 1
HMS, Isolate 1	Neratinib	72	0.14646	0.039116	0.33673	0.14033	0.030648	1.4801	0.99638	HMS R1, Isolate 1
HMS, Isolate 1	Paclitaxel	72	0.0023104	-0.32033	0.66409	0.002868	-0.2638	1.9596	0.99459	HMS R1, Isolate 1
HMS, Isolate 1	Palbociclib	72	3.7099	0.39456	0.16363	1.0978	0.35076	0.99293	0.98752	HMS R1, Isolate 1
HMS, Isolate 1	Trametinib	72	0.0048229	0.1623	0.5592	0.0036353	0.15787	1.3421	0.99881	HMS R1, Isolate 1
HMS, Isolate 1	Vorinostat	72	1.2313	0.041615	0.26888	1.2356	-0.0028691	1.6421	0.999	HMS R1, Isolate 1
HMS, Isolate 2	Alpelisib	72	19.9827	0.72384	0.033366	54.4563	-0.97835	1.0813	0.9858	HMS R1, Isolate 2
HMS, Isolate 2	Dasatinib	72	0.58836	-0.018271	0.31787	0.78931	-0.12495	0.75921	0.97109	HMS R1, Isolate 2
HMS, Isolate 2	Etoposide	72	0.25312	-0.016835	0.41327	0.26996	-0.046375	1.3768	0.99873	HMS R1, Isolate 2
HMS, Isolate 2	Neratinib	72	0.21175	0.039035	0.28971	0.2042	0.032532	1.8536	0.99451	HMS R1, Isolate 2
HMS, Isolate 2	Paclitaxel	72	0.0021137	-0.21177	0.6412	0.002597	-0.196	1.6063	0.99519	HMS R1, Isolate 2
HMS, Isolate 2	Palbociclib	72	0.54948	0.15139	0.31403	0.40724	0.12775	0.98491	0.98059	HMS R1, Isolate 2
HMS, Isolate 2	Trametinib	72	0.0077021	0.18705	0.48355	0.0058223	0.19737	1.7945	0.99442	HMS R1, Isolate 2
HMS, Isolate 2	Vorinostat	72	0.6367	-0.062735	0.36417	0.72261	-0.10137	1.4583	0.9976	HMS R1, Isolate 2
HMS, Isolate 3	Alpelisib	72	2.5692	0.19906	0.22113	5.3087	-0.30017	0.64792	0.98956	HMS R1, Isolate 3
HMS, Isolate 3	Dasatinib	72	0.04647	0.0026983	0.57927	0.044821	0.013253	0.74327	0.98689	HMS R1, Isolate 3
HMS, Isolate 3	Etoposide	72	0.16372	0.0068672	0.44494	0.16365	0.00030148	1.4278	0.99659	HMS R1, Isolate 3
HMS, Isolate 3	Neratinib	72	0.057429	-0.084338	0.44957	0.060122	-0.030439	1.2896	0.99408	HMS R1, Isolate 3
HMS, Isolate 3	Paclitaxel	72	0.0026995	-0.078501	0.53667	0.0028312	-0.032268	1.3129	0.9896	HMS R1, Isolate 3
HMS, Isolate 3	Palbociclib	72	0.17893	0.11189	0.43236	0.13673	0.10331	0.86051	0.97374	HMS R1, Isolate 3
HMS, Isolate 3	Trametinib	72	0.0024097	0.055643	0.66514	0.0021212	0.085062	1.4625	0.9963	HMS R1, Isolate 3
HMS, Isolate 3	Vorinostat	72	0.64752	-0.0060533	0.36272	0.76195	-0.092718	1.0454	0.9977	HMS R1, Isolate 3
HMS, Isolate 4	Alpelisib	72	19.968	0.64025	0.074895	109.9398	-0.99899	0.64365	0.99252	HMS R1, Isolate 4
HMS, Isolate 4	Dasatinib	72	0.7297	0.065687	0.30983	1.0369	-0.1269	0.64374	0.97528	HMS R1, Isolate 4
HMS, Isolate 4	Etoposide	72	0.31161	-0.016964	0.39653	0.33991	-0.061639	1.3374	0.99657	HMS R1, Isolate 4
HMS, Isolate 4	Neratinib	72	0.2035	0.039281	0.29986	0.19668	0.027535	1.6616	0.99541	HMS R1, Isolate 4
HMS, Isolate 4	Paclitaxel	72	0.0025511	-0.17798	0.60012	0.0028999	-0.14532	1.9905	0.99648	HMS R1, Isolate 4
HMS, Isolate 4	Palbociclib	72	1.3268	0.24166	0.23166	0.79995	0.18826	0.93363	0.98317	HMS R1, Isolate 4
HMS, Isolate 4	Trametinib	72	0.0091468	0.24402	0.44899	0.0063516	0.24388	1.8343	0.99831	HMS R1, Isolate 4
HMS, Isolate 4	Vorinostat	72	1.146	0.0033364	0.28321	1.2461	-0.065181	1.4638	0.99918	HMS R1, Isolate 4
HMS, Isolate 1	Alpelisib	72	4.9885	0.3135	0.166	28.7866	-1	0.62678	0.99188	HMS R2, Isolate 1
HMS, Isolate 1	Dasatinib	72	0.090861	-0.1824	0.58412	0.10739	-0.14221	1.4974	0.98706	HMS R2, Isolate 1
HMS, Isolate 1	Etoposide	72	0.24435	0.010225	0.41615	0.2552	-0.026159	1.1736	0.99566	HMS R2, Isolate 1
HMS, Isolate 1	Neratinib	72	0.085353	-0.20438	0.44151	0.10852	-0.18108	1.2873	0.99615	HMS R2, Isolate 1
HMS, Isolate 1	Paclitaxel	72	0.0019774	-0.33805	0.69553	0.0027148	-0.3108	1.5254	0.9958	HMS R2, Isolate 1
HMS, Isolate 1	Palbociclib	72	0.83498	0.29241	0.23676	0.36788	0.35837	1.539	0.95537	HMS R2, Isolate 1
HMS, Isolate 1	Trametinib	72	0.0035584	0.015542	0.66096	0.003506	0.0092486	1.2589	0.99818	HMS R2, Isolate 1
HMS, Isolate 1	Vorinostat	72	0.73753	-0.0046558	0.34025	0.82004	-0.07155	1.2611	0.99845	HMS R2, Isolate 1
HMS, Isolate 2	Alpelisib	72	61.2517	0.78534	0.028478	17.9647	0.37406	1.1241	0.97344	HMS R2, Isolate 2
HMS, Isolate 2	Dasatinib	72	0.98408	0.063543	0.26751	1.2778	-0.1135	0.78316	0.97577	HMS R2, Isolate 2
HMS, Isolate 2	Etoposide	72	0.23896	-0.025628	0.42408	0.25941	-0.055275	1.2772	0.99851	HMS R2, Isolate 2
HMS, Isolate 2	Neratinib	72	0.29743	0.087852	0.23849	0.27073	0.093553	2.2025	0.99309	HMS R2, Isolate 2
HMS, Isolate 2	Paclitaxel	72	0.0021598	-0.25383	0.65744	0.0027924	-0.23987	1.5255	0.99746	HMS R2, Isolate 2
HMS, Isolate 2	Palbociclib	72	0.39094	0.16837	0.31206	0.27859	0.22777	1.7943	0.96026	HMS R2, Isolate 2
HMS, Isolate 2	Trametinib	72	0.0089082	0.19904	0.45867	0.0065309	0.21862	1.8519	0.99473	HMS R2, Isolate 2
HMS, Isolate 2	Vorinostat	72	0.55865	-0.054483	0.38315	0.63519	-0.096018	1.3681	0.99924	HMS R2, Isolate 2
HMS, Isolate 3	Alpelisib	72	3.9849	0.29419	0.17696	5.6167	-0.13742	0.70744	0.99099	HMS R2, Isolate 3
HMS, Isolate 3	Dasatinib	72	0.080975	-0.004668	0.53202	0.082651	-0.0079775	0.77279	0.99257	HMS R2, Isolate 3
HMS, Isolate 3	Etoposide	72	0.14866	0.04025	0.46279	0.14561	0.012399	1.2111	0.99606	HMS R2, Isolate 3
HMS, Isolate 3	Neratinib	72	0.084434	0.020331	0.39011	0.078589	0.048293	1.4159	0.99284	HMS R2, Isolate 3
HMS, Isolate 3	Paclitaxel	72	0.002371	-0.091228	0.5613	0.0024778	-0.035364	1.5519	0.98953	HMS R2, Isolate 3
HMS, Isolate 3	Palbociclib	72	0.20452	0.1261	0.40461	0.15155	0.17919	1.4805	0.95948	HMS R2, Isolate 3
HMS, Isolate 3	Trametinib	72	0.0028193	0.1077	0.6281	0.0022736	0.12439	1.3298	0.99496	HMS R2, Isolate 3
HMS, Isolate 3	Vorinostat	72	0.6917	0.029426	0.35556	0.79004	-0.072893	1.0237	0.99503	HMS R2, Isolate 3
HMS, Isolate 4	Alpelisib	72	20.7478	0.68616	0.049673	79.3409	-0.99988	0.819	0.9948	HMS R2, Isolate 4
HMS, Isolate 4	Dasatinib	72	0.83527	0.074811	0.28068	0.93008	-0.042404	0.75713	0.97815	HMS R2, Isolate 4
HMS, Isolate 4	Etoposide	72	0.27533	-0.0085322	0.40665	0.29735	-0.051256	1.2687	0.9974	HMS R2, Isolate 4
HMS, Isolate 4	Neratinib	72	0.24936	0.097324	0.2694	0.22692	0.074171	1.7025	0.9968	HMS R2, Isolate 4
HMS, Isolate 4	Paclitaxel	72	0.002518	-0.24576	0.62829	0.0030474	-0.2136	1.864	0.99803	HMS R2, Isolate 4
HMS, Isolate 4	Palbociclib	72	1.2755	0.27043	0.2116	0.56882	0.31155	1.2083	0.95144	HMS R2, Isolate 4
HMS, Isolate 4	Trametinib	72	0.0091664	0.21617	0.45816	0.0067089	0.22008	1.8586	0.99715	HMS R2, Isolate 4
HMS, Isolate 4	Vorinostat	72	1.0413	0.018464	0.29614	1.1088	-0.047174	1.4351	0.99864	HMS R2, Isolate 4
HMS, Isolate 1	Alpelisib	72	9.4622	0.46986	0.10626	49.3942	-0.99998	0.6648	0.99083	HMS R3, Isolate 1
HMS, Isolate 1	Dasatinib	72	0.15507	-0.18516	0.48869	0.18922	-0.11851	1.0689	0.98133	HMS R3, Isolate 1
HMS, Isolate 1	Etoposide	72	0.27053	0.0076945	0.40115	0.27901	-0.021692	1.3754	0.99749	HMS R3, Isolate 1
HMS, Isolate 1	Neratinib	72	0.11954	-0.052788	0.377	0.12852	-0.054478	1.4275	0.99772	HMS R3, Isolate 1
HMS, Isolate 1	Paclitaxel	72	0.0022943	-0.3165	0.67523	0.0030698	-0.30417	1.6318	0.99807	HMS R3, Isolate 1
HMS, Isolate 1	Palbociclib	72	1.9907	0.35583	0.18896	0.6661	0.36961	1.2277	0.96748	HMS R3, Isolate 1
HMS, Isolate 1	Trametinib	72	0.0047294	0.090278	0.59485	0.0041228	0.08582	1.3718	0.99795	HMS R3, Isolate 1
HMS, Isolate 1	Vorinostat	72	0.8751	0.0055259	0.3161	0.9289	-0.044582	1.4316	0.99775	HMS R3, Isolate 1
HMS, Isolate 2	Alpelisib	72	23.9975	0.71095	0.044565	90.611	-0.99986	0.82681	0.98191	HMS R3, Isolate 2
HMS, Isolate 2	Dasatinib	72	0.57183	0.038436	0.32468	0.69478	-0.075355	0.72081	0.9802	HMS R3, Isolate 2
HMS, Isolate 2	Etoposide	72	0.40896	-0.00020964	0.35845	0.44035	-0.048574	1.2536	0.99751	HMS R3, Isolate 2
HMS, Isolate 2	Neratinib	72	0.17879	0.084018	0.31006	0.16399	0.062381	1.5431	0.99718	HMS R3, Isolate 2
HMS, Isolate 2	Paclitaxel	72	0.0021722	-0.26038	0.64688	0.0027719	-0.22559	1.5275	0.99489	HMS R3, Isolate 2
HMS, Isolate 2	Palbociclib	72	1.051	0.33972	0.20984	0.37702	0.41368	1.7134	0.94343	HMS R3, Isolate 2
HMS, Isolate 2	Trametinib	72	0.0049941	0.18249	0.54403	0.0037334	0.1771	1.503	0.99833	HMS R3, Isolate 2
HMS, Isolate 2	Vorinostat	72	1.0062	0.0205	0.29623	1.0474	-0.03316	1.6009	0.99693	HMS R3, Isolate 2
HMS, Isolate 3	Alpelisib	72	6.2858	0.37121	0.15373	39.7057	-0.99999	0.59603	0.99029	HMS R3, Isolate 3
HMS, Isolate 3	Dasatinib	72	0.30353	-0.044095	0.40886	0.4514	-0.15241	0.67041	0.97216	HMS R3, Isolate 3
HMS, Isolate 3	Etoposide	72	0.2907	-0.0078421	0.40107	0.3102	-0.044659	1.3173	0.99616	HMS R3, Isolate 3
HMS, Isolate 3	Neratinib	72	0.082685	-0.062797	0.41754	0.087669	-0.038872	1.2792	0.99603	HMS R3, Isolate 3
HMS, Isolate 3	Paclitaxel	72	0.0022441	-0.22705	0.63001	0.0028394	-0.20202	1.4423	0.99061	HMS R3, Isolate 3
HMS, Isolate 3	Palbociclib	72	0.16794	0.083577	0.44426	0.13162	0.072734	0.64509	0.98634	HMS R3, Isolate 3
HMS, Isolate 3	Trametinib	72	0.0025603	0.11703	0.64607	0.0021241	0.10772	1.2989	0.99681	HMS R3, Isolate 3
HMS, Isolate 3	Vorinostat	72	0.93058	-0.011129	0.31101	1.0389	-0.07741	1.3076	0.99689	HMS R3, Isolate 3
HMS, Isolate 4	Alpelisib	72	7.9885	0.41946	0.13535	46.122	-1	0.6266	0.98906	HMS R3, Isolate 4
HMS, Isolate 4	Dasatinib	72	0.17007	-0.13472	0.46917	0.23043	-0.13136	0.76792	0.97519	HMS R3, Isolate 4
HMS, Isolate 4	Etoposide	72	0.30479	-0.021317	0.39467	0.32972	-0.056776	1.3677	0.99365	HMS R3, Isolate 4
HMS, Isolate 4	Neratinib	72	0.087504	-0.052142	0.41158	0.091078	-0.030765	1.4915	0.99747	HMS R3, Isolate 4
HMS, Isolate 4	Paclitaxel	72	0.0023941	-0.28584	0.6493	0.0031343	-0.26439	1.5756	0.99553	HMS R3, Isolate 4
HMS, Isolate 4	Palbociclib	72	1.3506	0.30266	0.21356	0.51324	0.36427	1.3476	0.93677	HMS R3, Isolate 4
HMS, Isolate 4	Trametinib	72	0.0030871	0.079437	0.65195	0.0027885	0.063336	1.3314	0.9917	HMS R3, Isolate 4
HMS, Isolate 4	Vorinostat	72	0.99567	-0.03276	0.30983	1.1901	-0.13045	1.2999	0.9944	HMS R3, Isolate 4
Center 4	Alpelisib	72	14.2962	0.52797	0.17718	473.5546	-0.92582	0.29938	0.97008	Center 4 R1
Center 4	Dasatinib	72	0.10968	-0.034665	0.52683	1.6321	-0.62298	0.29967	0.98152	Center 4 R1
Center 4	Etoposide	72	1.4391	0.37084	0.2862	0.3465	0.26584	0.53274	0.98581	Center 4 R1
Center 4	Neratinib	72	0.1498	-0.006326	0.35046	0.15722	-0.032263	1.2932	0.99436	Center 4 R1
Center 4	Paclitaxel	72	0.0063518	-0.26912	0.504	0.008461	-0.26705	1.4926	0.99735	Center 4 R1
Center 4	Palbociclib	72	Inf	0.7279	0.095549	0.40573	0.77148	4.1182	0.80181	Center 4 R1
Center 4	Trametinib	72	0.010134	0.23388	0.44274	0.0044581	0.2347	0.77181	0.96824	Center 4 R1
Center 4	Vorinostat	72	4.5257	0.16897	0.15195	14.2991	-1	0.95496	0.96652	Center 4 R1
Center 4	Alpelisib	72	15.5681	0.54863	0.16468	201.0047	-0.66008	0.32901	0.96467	Center 4 R2
Center 4	Dasatinib	72	0.129	-0.028711	0.51681	0.84724	-0.48013	0.35761	0.98269	Center 4 R2
Center 4	Etoposide	72	1.4386	0.38604	0.27005	0.21935	0.35928	0.6741	0.99402	Center 4 R2
Center 4	Neratinib	72	0.14364	0.015106	0.34138	0.13983	0.018295	1.3893	0.98795	Center 4 R2
Center 4	Paclitaxel	72	0.0062601	-0.197	0.49928	0.0080385	-0.21057	1.4056	0.99271	Center 4 R2
Center 4	Palbociclib	72	Inf	0.77307	0.089335	0.18532	0.79434	1.1603	0.95905	Center 4 R2
Center 4	Trametinib	72	0.013872	0.27109	0.4222	0.0046466	0.26226	0.6797	0.96922	Center 4 R2
Center 4	Vorinostat	72	2.9392	0.19435	0.15182	2.6088	0.078734	1.4368	0.99182	Center 4 R2
Center 5	Alpelisib	72	9.8744	0.29356	0.16131	54.7483	-1	0.64141	0.9885	Center 5 R1
Center 5	Dasatinib	72	0.2204	-0.065169	0.49506	0.23435	-0.031547	0.99721	0.98144	Center 5 R1
Center 5	Etoposide	72	0.76833	0.32504	0.3004	0.28159	0.35967	1.2659	0.99182	Center 5 R1
Center 5	Neratinib	72	0.62581	0.11086	0.33633	0.5205	0.11893	1.4741	0.99442	Center 5 R1
Center 5	Paclitaxel	72	0.0043262	0.034201	0.92966	0.0045088	-0.036273	1.6933	0.96928	Center 5 R1
Center 5	Palbociclib	72	1.3062	0.45198	0.30704	0.18287	0.43688	1.0527	0.95461	Center 5 R1
Center 5	Trametinib	72	0.0073909	0.15069	0.73186	0.0059622	0.16077	1.8059	0.99611	Center 5 R1
Center 5	Vorinostat	72	1.0059	0.12033	0.34332	0.79652	0.14147	1.4251	0.99807	Center 5 R1
Center 5	Alpelisib	72	7.3018	0.12968	0.17544	28.9661	-1	0.79725	0.99659	Center 5 R2
Center 5	Dasatinib	72	0.098186	-0.076898	0.63298	0.10574	-0.087347	2.1714	0.99622	Center 5 R2
Center 5	Etoposide	72	0.52248	0.32898	0.3214	0.27256	0.32323	1.5978	0.9913	Center 5 R2
Center 5	Neratinib	72	1.0969	-0.002501	0.28218	1.0436	0.054982	2.3352	0.98376	Center 5 R2
Center 5	Paclitaxel	72	0.0040341	-0.05816	0.98433	0.0044042	-0.087704	1.8411	0.9726	Center 5 R2
Center 5	Palbociclib	72	0.62101	0.31475	0.27463	0.4818	0.35945	5	0.98394	Center 5 R2
Center 5	Trametinib	72	0.0051766	0.027661	0.84147	0.0048256	0.05709	1.7267	0.97737	Center 5 R2
Center 5	Vorinostat	72	0.31288	-0.32869	0.57488	0.65858	-0.36623	0.73836	0.97342	Center 5 R2
