## Supplemental Data 2 for "A multi-center study on factors influencing the reproducibility of *in vitro* drug-response studies": corrNames_GRvalues_HMS_R1.tsv

Cell_Name	Small_Mol_Name	concentration	Time	GRvalue	cell_count	cell_count__ctrl	cell_count__time0	Replicate
HMS, Isolate 1	Alpelisib	0.0033333	72	1.004	18893	18740.0625	1044.0667	HMS R1, Isolate 1
HMS, Isolate 1	Alpelisib	0.01	72	1.0149	19324.75	18740.0625	1044.0667	HMS R1, Isolate 1
HMS, Isolate 1	Alpelisib	0.031667	72	0.99326	18487.75	18740.0625	1044.0667	HMS R1, Isolate 1
HMS, Isolate 1	Alpelisib	0.1	72	0.96678	17484.5	18740.0625	1044.0667	HMS R1, Isolate 1
HMS, Isolate 1	Alpelisib	0.31623	72	0.93874	16471	18740.0625	1044.0667	HMS R1, Isolate 1
HMS, Isolate 1	Alpelisib	0.56234	72	0.91631	15690.25	18740.0625	1044.0667	HMS R1, Isolate 1
HMS, Isolate 1	Alpelisib	1	72	0.89815	15083	18740.0625	1044.0667	HMS R1, Isolate 1
HMS, Isolate 1	Alpelisib	1.7783	72	0.83719	13166.75	18740.0625	1044.0667	HMS R1, Isolate 1
HMS, Isolate 1	Alpelisib	3.1623	72	0.80464	12213.5	18740.0625	1044.0667	HMS R1, Isolate 1
HMS, Isolate 1	Alpelisib	5.6234	72	0.70679	9690.75	18740.0625	1044.0667	HMS R1, Isolate 1
HMS, Isolate 1	Alpelisib	10	72	0.57934	7033.5	18740.0625	1044.0667	HMS R1, Isolate 1
HMS, Isolate 1	Dasatinib	0.0010833	72	0.97543	17801.75	18740.0625	1044.0667	HMS R1, Isolate 1
HMS, Isolate 1	Dasatinib	0.0033333	72	0.94705	16759.25	18740.0625	1044.0667	HMS R1, Isolate 1
HMS, Isolate 1	Dasatinib	0.01	72	0.94041	16528.75	18740.0625	1044.0667	HMS R1, Isolate 1
HMS, Isolate 1	Dasatinib	0.018333	72	0.89263	14889.5	18740.0625	1044.0667	HMS R1, Isolate 1
HMS, Isolate 1	Dasatinib	0.031667	72	0.86881	14132	18740.0625	1044.0667	HMS R1, Isolate 1
HMS, Isolate 1	Dasatinib	0.056667	72	0.80649	12262.25	18740.0625	1044.0667	HMS R1, Isolate 1
HMS, Isolate 1	Dasatinib	0.1	72	0.69155	9335.75	18740.0625	1044.0667	HMS R1, Isolate 1
HMS, Isolate 1	Dasatinib	0.17783	72	0.494	5572.75	18740.0625	1044.0667	HMS R1, Isolate 1
HMS, Isolate 1	Dasatinib	0.31623	72	0.38719	4111.3333	18740.0625	1044.0667	HMS R1, Isolate 1
HMS, Isolate 1	Dasatinib	0.56234	72	0.2759	2886.25	18740.0625	1044.0667	HMS R1, Isolate 1
HMS, Isolate 1	Dasatinib	1	72	0.24682	2621.75	18740.0625	1044.0667	HMS R1, Isolate 1
HMS, Isolate 1	Dasatinib	1.7783	72	0.11556	1647.25	18740.0625	1044.0667	HMS R1, Isolate 1
HMS, Isolate 1	Dasatinib	3.1623	72	0.004452	1066	18740.0625	1044.0667	HMS R1, Isolate 1
HMS, Isolate 1	Dasatinib	10	72	-0.14837	535	18740.0625	1044.0667	HMS R1, Isolate 1
HMS, Isolate 1	Etoposide	0.0010833	72	0.99683	18618.5	18740.0625	1044.0667	HMS R1, Isolate 1
HMS, Isolate 1	Etoposide	0.0033333	72	0.98324	18106.25	18740.0625	1044.0667	HMS R1, Isolate 1
HMS, Isolate 1	Etoposide	0.01	72	0.97758	17887.75	18740.0625	1044.0667	HMS R1, Isolate 1
HMS, Isolate 1	Etoposide	0.018333	72	0.9763	17830.25	18740.0625	1044.0667	HMS R1, Isolate 1
HMS, Isolate 1	Etoposide	0.031667	72	0.93745	16422.5	18740.0625	1044.0667	HMS R1, Isolate 1
HMS, Isolate 1	Etoposide	0.056667	72	0.87461	14333	18740.0625	1044.0667	HMS R1, Isolate 1
HMS, Isolate 1	Etoposide	0.1	72	0.80495	12230.5	18740.0625	1044.0667	HMS R1, Isolate 1
HMS, Isolate 1	Etoposide	0.17783	72	0.67606	8983.25	18740.0625	1044.0667	HMS R1, Isolate 1
HMS, Isolate 1	Etoposide	0.31623	72	0.57249	6900	18740.0625	1044.0667	HMS R1, Isolate 1
HMS, Isolate 1	Etoposide	0.56234	72	0.35218	3676.25	18740.0625	1044.0667	HMS R1, Isolate 1
HMS, Isolate 1	Etoposide	1	72	0.14042	1805.5	18740.0625	1044.0667	HMS R1, Isolate 1
HMS, Isolate 1	Etoposide	1.7783	72	0.052156	1292.75	18740.0625	1044.0667	HMS R1, Isolate 1
HMS, Isolate 1	Etoposide	3.1623	72	0.038594	1224.5	18740.0625	1044.0667	HMS R1, Isolate 1
HMS, Isolate 1	Etoposide	10	72	0.026591	1165.75	18740.0625	1044.0667	HMS R1, Isolate 1
HMS, Isolate 1	Neratinib	0.00043333	72	0.98712	18253.75	18740.0625	1044.0667	HMS R1, Isolate 1
HMS, Isolate 1	Neratinib	0.0013333	72	1.0019	18813.5	18740.0625	1044.0667	HMS R1, Isolate 1
HMS, Isolate 1	Neratinib	0.0033333	72	0.99849	18695.5	18740.0625	1044.0667	HMS R1, Isolate 1
HMS, Isolate 1	Neratinib	0.0053333	72	1.0054	18949.25	18740.0625	1044.0667	HMS R1, Isolate 1
HMS, Isolate 1	Neratinib	0.01	72	1.002	18814.25	18740.0625	1044.0667	HMS R1, Isolate 1
HMS, Isolate 1	Neratinib	0.018	72	0.9715	17648.25	18740.0625	1044.0667	HMS R1, Isolate 1
HMS, Isolate 1	Neratinib	0.031623	72	0.91713	15725	18740.0625	1044.0667	HMS R1, Isolate 1
HMS, Isolate 1	Neratinib	0.056234	72	0.78977	11834.25	18740.0625	1044.0667	HMS R1, Isolate 1
HMS, Isolate 1	Neratinib	0.1	72	0.59177	7245.6667	18740.0625	1044.0667	HMS R1, Isolate 1
HMS, Isolate 1	Neratinib	0.17783	72	0.4865	5464.75	18740.0625	1044.0667	HMS R1, Isolate 1
HMS, Isolate 1	Neratinib	0.31623	72	0.24035	2573.25	18740.0625	1044.0667	HMS R1, Isolate 1
HMS, Isolate 1	Neratinib	0.56234	72	0.1194	1674.75	18740.0625	1044.0667	HMS R1, Isolate 1
HMS, Isolate 1	Neratinib	1	72	0.096021	1530	18740.0625	1044.0667	HMS R1, Isolate 1
HMS, Isolate 1	Neratinib	3.1623	72	0.039116	1239.75	18740.0625	1044.0667	HMS R1, Isolate 1
HMS, Isolate 1	Paclitaxel	4.3333e-05	72	1.0045	18913	18740.0625	1044.0667	HMS R1, Isolate 1
HMS, Isolate 1	Paclitaxel	0.00013333	72	1.0035	18876	18740.0625	1044.0667	HMS R1, Isolate 1
HMS, Isolate 1	Paclitaxel	0.0002	72	0.99889	18705.75	18740.0625	1044.0667	HMS R1, Isolate 1
HMS, Isolate 1	Paclitaxel	0.00033333	72	0.9811	18024.5	18740.0625	1044.0667	HMS R1, Isolate 1
HMS, Isolate 1	Paclitaxel	0.00053333	72	1.0111	19175.25	18740.0625	1044.0667	HMS R1, Isolate 1
HMS, Isolate 1	Paclitaxel	0.001	72	0.89293	14897	18740.0625	1044.0667	HMS R1, Isolate 1
HMS, Isolate 1	Paclitaxel	0.0018	72	0.65771	8583.5	18740.0625	1044.0667	HMS R1, Isolate 1
HMS, Isolate 1	Paclitaxel	0.0031623	72	0.22379	2427.8333	18740.0625	1044.0667	HMS R1, Isolate 1
HMS, Isolate 1	Paclitaxel	0.0056234	72	0.042409	1244.25	18740.0625	1044.0667	HMS R1, Isolate 1
HMS, Isolate 1	Paclitaxel	0.01	72	-0.1131	639.75	18740.0625	1044.0667	HMS R1, Isolate 1
HMS, Isolate 1	Paclitaxel	0.017783	72	-0.19772	417.75	18740.0625	1044.0667	HMS R1, Isolate 1
HMS, Isolate 1	Paclitaxel	0.031623	72	-0.2231	368.25	18740.0625	1044.0667	HMS R1, Isolate 1
HMS, Isolate 1	Paclitaxel	0.1	72	-0.30888	224.25	18740.0625	1044.0667	HMS R1, Isolate 1
HMS, Isolate 1	Paclitaxel	0.31623	72	-0.32033	210	18740.0625	1044.0667	HMS R1, Isolate 1
HMS, Isolate 1	Palbociclib	0.0010833	72	0.99745	18642.25	18740.0625	1044.0667	HMS R1, Isolate 1
HMS, Isolate 1	Palbociclib	0.0033333	72	0.98492	18161.5	18740.0625	1044.0667	HMS R1, Isolate 1
HMS, Isolate 1	Palbociclib	0.01	72	0.99105	18394.25	18740.0625	1044.0667	HMS R1, Isolate 1
HMS, Isolate 1	Palbociclib	0.031667	72	0.99326	18478.5	18740.0625	1044.0667	HMS R1, Isolate 1
HMS, Isolate 1	Palbociclib	0.056667	72	0.98077	18025.25	18740.0625	1044.0667	HMS R1, Isolate 1
HMS, Isolate 1	Palbociclib	0.1	72	0.96027	17250.75	18740.0625	1044.0667	HMS R1, Isolate 1
HMS, Isolate 1	Palbociclib	0.17783	72	0.95989	17222.75	18740.0625	1044.0667	HMS R1, Isolate 1
HMS, Isolate 1	Palbociclib	0.31623	72	0.7968	12044	18740.0625	1044.0667	HMS R1, Isolate 1
HMS, Isolate 1	Palbociclib	0.56234	72	0.76372	11115	18740.0625	1044.0667	HMS R1, Isolate 1
HMS, Isolate 1	Palbociclib	1	72	0.69511	9411.8333	18740.0625	1044.0667	HMS R1, Isolate 1
HMS, Isolate 1	Palbociclib	1.7783	72	0.60786	7564.5	18740.0625	1044.0667	HMS R1, Isolate 1
HMS, Isolate 1	Palbociclib	3.1623	72	0.52646	6079.25	18740.0625	1044.0667	HMS R1, Isolate 1
HMS, Isolate 1	Palbociclib	5.6234	72	0.47545	5279.75	18740.0625	1044.0667	HMS R1, Isolate 1
HMS, Isolate 1	Palbociclib	10	72	0.39456	4179.75	18740.0625	1044.0667	HMS R1, Isolate 1
HMS, Isolate 1	Trametinib	0.00021667	72	0.97609	17898.25	18740.0625	1044.0667	HMS R1, Isolate 1
HMS, Isolate 1	Trametinib	0.00033333	72	0.95977	17235	18740.0625	1044.0667	HMS R1, Isolate 1
HMS, Isolate 1	Trametinib	0.00066667	72	0.90331	15257.5	18740.0625	1044.0667	HMS R1, Isolate 1
HMS, Isolate 1	Trametinib	0.001	72	0.88794	14749.75	18740.0625	1044.0667	HMS R1, Isolate 1
HMS, Isolate 1	Trametinib	0.0016667	72	0.76436	11115.5	18740.0625	1044.0667	HMS R1, Isolate 1
HMS, Isolate 1	Trametinib	0.003	72	0.65194	8471	18740.0625	1044.0667	HMS R1, Isolate 1
HMS, Isolate 1	Trametinib	0.0056667	72	0.46139	5083.5	18740.0625	1044.0667	HMS R1, Isolate 1
HMS, Isolate 1	Trametinib	0.01	72	0.32398	3361	18740.0625	1044.0667	HMS R1, Isolate 1
HMS, Isolate 1	Trametinib	0.017783	72	0.23689	2531.75	18740.0625	1044.0667	HMS R1, Isolate 1
HMS, Isolate 1	Trametinib	0.031623	72	0.1926	2174.75	18740.0625	1044.0667	HMS R1, Isolate 1
HMS, Isolate 1	Trametinib	0.1	72	0.17323	2034	18740.0625	1044.0667	HMS R1, Isolate 1
HMS, Isolate 1	Trametinib	0.31623	72	0.1623	1956.75	18740.0625	1044.0667	HMS R1, Isolate 1
HMS, Isolate 1	Trametinib	1	72	0.16637	1982.5	18740.0625	1044.0667	HMS R1, Isolate 1
HMS, Isolate 1	Vorinostat	0.0033333	72	1.0003	18758.75	18740.0625	1044.0667	HMS R1, Isolate 1
HMS, Isolate 1	Vorinostat	0.01	72	0.97559	17828.25	18740.0625	1044.0667	HMS R1, Isolate 1
HMS, Isolate 1	Vorinostat	0.031667	72	1.0055	18954.5	18740.0625	1044.0667	HMS R1, Isolate 1
HMS, Isolate 1	Vorinostat	0.1	72	0.98051	17994.75	18740.0625	1044.0667	HMS R1, Isolate 1
HMS, Isolate 1	Vorinostat	0.17783	72	0.95214	16937	18740.0625	1044.0667	HMS R1, Isolate 1
HMS, Isolate 1	Vorinostat	0.31623	72	0.89006	14827	18740.0625	1044.0667	HMS R1, Isolate 1
HMS, Isolate 1	Vorinostat	0.56234	72	0.7798	11526.5	18740.0625	1044.0667	HMS R1, Isolate 1
HMS, Isolate 1	Vorinostat	1	72	0.6045	7494	18740.0625	1044.0667	HMS R1, Isolate 1
HMS, Isolate 1	Vorinostat	1.7783	72	0.34993	3647.75	18740.0625	1044.0667	HMS R1, Isolate 1
HMS, Isolate 1	Vorinostat	3.1623	72	0.16142	1950.8333	18740.0625	1044.0667	HMS R1, Isolate 1
HMS, Isolate 1	Vorinostat	5.6234	72	0.067265	1369.5	18740.0625	1044.0667	HMS R1, Isolate 1
HMS, Isolate 1	Vorinostat	10	72	0.041615	1240.75	18740.0625	1044.0667	HMS R1, Isolate 1
