## Supplemental Data 2 for "A multi-center study on factors influencing the reproducibility of *in vitro* drug-response studies": corrNames_GRvalues_HMS_R2.tsv

Cell_Name	Small_Mol_Name	concentration	Time	GRvalue	cell_count	cell_count__ctrl	cell_count__time0	Replicate
HMS, Isolate 1	Alpelisib	0.0033333	72	0.97109	7434.75	7872.3125	491.1083	HMS R2, Isolate 1
HMS, Isolate 1	Alpelisib	0.01	72	1.0004	7886.25	7872.3125	491.1083	HMS R2, Isolate 1
HMS, Isolate 1	Alpelisib	0.031667	72	0.97248	7452.75	7872.3125	491.1083	HMS R2, Isolate 1
HMS, Isolate 1	Alpelisib	0.1	72	0.93985	6972.5	7872.3125	491.1083	HMS R2, Isolate 1
HMS, Isolate 1	Alpelisib	0.31623	72	0.89139	6293.25	7872.3125	491.1083	HMS R2, Isolate 1
HMS, Isolate 1	Alpelisib	0.56234	72	0.8259	5493.75	7872.3125	491.1083	HMS R2, Isolate 1
HMS, Isolate 1	Alpelisib	1	72	0.79241	5093.5	7872.3125	491.1083	HMS R2, Isolate 1
HMS, Isolate 1	Alpelisib	1.7783	72	0.6767	3887	7872.3125	491.1083	HMS R2, Isolate 1
HMS, Isolate 1	Alpelisib	3.1623	72	0.64591	3620.5	7872.3125	491.1083	HMS R2, Isolate 1
HMS, Isolate 1	Alpelisib	5.6234	72	0.45858	2244.5	7872.3125	491.1083	HMS R2, Isolate 1
HMS, Isolate 1	Alpelisib	10	72	0.3135	1472.02	7872.3125	491.1083	HMS R2, Isolate 1
HMS, Isolate 1	Dasatinib	0.0010833	72	0.96118	7299.75	7872.3125	491.1083	HMS R2, Isolate 1
HMS, Isolate 1	Dasatinib	0.0033333	72	0.94254	7010	7872.3125	491.1083	HMS R2, Isolate 1
HMS, Isolate 1	Dasatinib	0.01	72	0.90119	6425.75	7872.3125	491.1083	HMS R2, Isolate 1
HMS, Isolate 1	Dasatinib	0.018333	72	0.84495	5701.75	7872.3125	491.1083	HMS R2, Isolate 1
HMS, Isolate 1	Dasatinib	0.031667	72	0.87631	6101	7872.3125	491.1083	HMS R2, Isolate 1
HMS, Isolate 1	Dasatinib	0.056667	72	0.74063	4521.25	7872.3125	491.1083	HMS R2, Isolate 1
HMS, Isolate 1	Dasatinib	0.1	72	0.47966	2357.25	7872.3125	491.1083	HMS R2, Isolate 1
HMS, Isolate 1	Dasatinib	0.17783	72	0.1466	852.25	7872.3125	491.1083	HMS R2, Isolate 1
HMS, Isolate 1	Dasatinib	0.31623	72	0.036656	569	7872.3125	491.1083	HMS R2, Isolate 1
HMS, Isolate 1	Dasatinib	0.56234	72	-0.03217	431.5	7872.3125	491.1083	HMS R2, Isolate 1
HMS, Isolate 1	Dasatinib	1	72	-0.011465	469.75	7872.3125	491.1083	HMS R2, Isolate 1
HMS, Isolate 1	Dasatinib	1.7783	72	-0.1215	293.75	7872.3125	491.1083	HMS R2, Isolate 1
HMS, Isolate 1	Dasatinib	3.1623	72	-0.16858	237	7872.3125	491.1083	HMS R2, Isolate 1
HMS, Isolate 1	Dasatinib	10	72	-0.1824	219.5	7872.3125	491.1083	HMS R2, Isolate 1
HMS, Isolate 1	Etoposide	0.0010833	72	1.0008	7891.25	7872.3125	491.1083	HMS R2, Isolate 1
HMS, Isolate 1	Etoposide	0.0033333	72	0.98767	7678.5	7872.3125	491.1083	HMS R2, Isolate 1
HMS, Isolate 1	Etoposide	0.01	72	0.96273	7313	7872.3125	491.1083	HMS R2, Isolate 1
HMS, Isolate 1	Etoposide	0.018333	72	0.96267	7308	7872.3125	491.1083	HMS R2, Isolate 1
HMS, Isolate 1	Etoposide	0.031667	72	0.89252	6319.25	7872.3125	491.1083	HMS R2, Isolate 1
HMS, Isolate 1	Etoposide	0.056667	72	0.81378	5326.5	7872.3125	491.1083	HMS R2, Isolate 1
HMS, Isolate 1	Etoposide	0.1	72	0.74255	4535	7872.3125	491.1083	HMS R2, Isolate 1
HMS, Isolate 1	Etoposide	0.17783	72	0.62143	3404.25	7872.3125	491.1083	HMS R2, Isolate 1
HMS, Isolate 1	Etoposide	0.31623	72	0.46098	2246.6667	7872.3125	491.1083	HMS R2, Isolate 1
HMS, Isolate 1	Etoposide	0.56234	72	0.25805	1243	7872.3125	491.1083	HMS R2, Isolate 1
HMS, Isolate 1	Etoposide	1	72	0.092168	699	7872.3125	491.1083	HMS R2, Isolate 1
HMS, Isolate 1	Etoposide	1.7783	72	0.047801	594.5	7872.3125	491.1083	HMS R2, Isolate 1
HMS, Isolate 1	Etoposide	3.1623	72	0.047629	592.25	7872.3125	491.1083	HMS R2, Isolate 1
HMS, Isolate 1	Etoposide	10	72	0.010225	525.5	7872.3125	491.1083	HMS R2, Isolate 1
HMS, Isolate 1	Neratinib	0.00043333	72	1.0068	7978.25	7872.3125	491.1083	HMS R2, Isolate 1
HMS, Isolate 1	Neratinib	0.0013333	72	1.0082	8001.25	7872.3125	491.1083	HMS R2, Isolate 1
HMS, Isolate 1	Neratinib	0.0033333	72	0.99558	7805	7872.3125	491.1083	HMS R2, Isolate 1
HMS, Isolate 1	Neratinib	0.0053333	72	1.0156	8136	7872.3125	491.1083	HMS R2, Isolate 1
HMS, Isolate 1	Neratinib	0.01	72	0.96184	7301.5	7872.3125	491.1083	HMS R2, Isolate 1
HMS, Isolate 1	Neratinib	0.018	72	0.88868	6277.75	7872.3125	491.1083	HMS R2, Isolate 1
HMS, Isolate 1	Neratinib	0.031623	72	0.84309	5677.5	7872.3125	491.1083	HMS R2, Isolate 1
HMS, Isolate 1	Neratinib	0.056234	72	0.61956	3395.5	7872.3125	491.1083	HMS R2, Isolate 1
HMS, Isolate 1	Neratinib	0.1	72	0.39398	1861.3333	7872.3125	491.1083	HMS R2, Isolate 1
HMS, Isolate 1	Neratinib	0.17783	72	0.26758	1285.75	7872.3125	491.1083	HMS R2, Isolate 1
HMS, Isolate 1	Neratinib	0.31623	72	0.046746	597.75	7872.3125	491.1083	HMS R2, Isolate 1
HMS, Isolate 1	Neratinib	0.56234	72	-0.040945	415.5	7872.3125	491.1083	HMS R2, Isolate 1
HMS, Isolate 1	Neratinib	1	72	-0.085874	348.25	7872.3125	491.1083	HMS R2, Isolate 1
HMS, Isolate 1	Neratinib	3.1623	72	-0.20438	199.25	7872.3125	491.1083	HMS R2, Isolate 1
HMS, Isolate 1	Paclitaxel	4.3333e-05	72	1.0218	8235.25	7872.3125	491.1083	HMS R2, Isolate 1
HMS, Isolate 1	Paclitaxel	0.00013333	72	1.0203	8194	7872.3125	491.1083	HMS R2, Isolate 1
HMS, Isolate 1	Paclitaxel	0.0002	72	0.95871	7263.25	7872.3125	491.1083	HMS R2, Isolate 1
HMS, Isolate 1	Paclitaxel	0.00033333	72	0.9805	7569.5	7872.3125	491.1083	HMS R2, Isolate 1
HMS, Isolate 1	Paclitaxel	0.00053333	72	0.96354	7330	7872.3125	491.1083	HMS R2, Isolate 1
HMS, Isolate 1	Paclitaxel	0.001	72	0.77661	4902.5	7872.3125	491.1083	HMS R2, Isolate 1
HMS, Isolate 1	Paclitaxel	0.0018	72	0.51765	2616.5	7872.3125	491.1083	HMS R2, Isolate 1
HMS, Isolate 1	Paclitaxel	0.0031623	72	0.2058	1041.6667	7872.3125	491.1083	HMS R2, Isolate 1
HMS, Isolate 1	Paclitaxel	0.0056234	72	0.065309	635.25	7872.3125	491.1083	HMS R2, Isolate 1
HMS, Isolate 1	Paclitaxel	0.01	72	-0.10981	310.25	7872.3125	491.1083	HMS R2, Isolate 1
HMS, Isolate 1	Paclitaxel	0.017783	72	-0.23659	166.75	7872.3125	491.1083	HMS R2, Isolate 1
HMS, Isolate 1	Paclitaxel	0.031623	72	-0.29557	122.25	7872.3125	491.1083	HMS R2, Isolate 1
HMS, Isolate 1	Paclitaxel	0.1	72	-0.33805	94.25	7872.3125	491.1083	HMS R2, Isolate 1
HMS, Isolate 1	Paclitaxel	0.31623	72	-0.30709	114	7872.3125	491.1083	HMS R2, Isolate 1
HMS, Isolate 1	Palbociclib	0.0010833	72	0.9743	7472	7872.3125	491.1083	HMS R2, Isolate 1
HMS, Isolate 1	Palbociclib	0.0033333	72	0.96879	7402	7872.3125	491.1083	HMS R2, Isolate 1
HMS, Isolate 1	Palbociclib	0.01	72	0.98036	7581.75	7872.3125	491.1083	HMS R2, Isolate 1
HMS, Isolate 1	Palbociclib	0.031667	72	0.9646	7387.25	7872.3125	491.1083	HMS R2, Isolate 1
HMS, Isolate 1	Palbociclib	0.056667	72	0.9574	7229	7872.3125	491.1083	HMS R2, Isolate 1
HMS, Isolate 1	Palbociclib	0.1	72	0.97216	7444.75	7872.3125	491.1083	HMS R2, Isolate 1
HMS, Isolate 1	Palbociclib	0.17783	72	0.94272	7035.75	7872.3125	491.1083	HMS R2, Isolate 1
HMS, Isolate 1	Palbociclib	0.31623	72	0.58499	3183.25	7872.3125	491.1083	HMS R2, Isolate 1
HMS, Isolate 1	Palbociclib	0.56234	72	0.56778	2973.75	7872.3125	491.1083	HMS R2, Isolate 1
HMS, Isolate 1	Palbociclib	1	72	0.52463	2668.6667	7872.3125	491.1083	HMS R2, Isolate 1
HMS, Isolate 1	Palbociclib	1.7783	72	0.46405	2281	7872.3125	491.1083	HMS R2, Isolate 1
HMS, Isolate 1	Palbociclib	3.1623	72	0.40916	1946	7872.3125	491.1083	HMS R2, Isolate 1
HMS, Isolate 1	Palbociclib	5.6234	72	0.3525	1653.5	7872.3125	491.1083	HMS R2, Isolate 1
HMS, Isolate 1	Palbociclib	10	72	0.29241	1372.5	7872.3125	491.1083	HMS R2, Isolate 1
HMS, Isolate 1	Trametinib	0.00021667	72	0.9727	7462.875	7872.3125	491.1083	HMS R2, Isolate 1
HMS, Isolate 1	Trametinib	0.00033333	72	0.97024	7413.75	7872.3125	491.1083	HMS R2, Isolate 1
HMS, Isolate 1	Trametinib	0.00066667	72	0.8896	6272	7872.3125	491.1083	HMS R2, Isolate 1
HMS, Isolate 1	Trametinib	0.001	72	0.80944	5278.25	7872.3125	491.1083	HMS R2, Isolate 1
HMS, Isolate 1	Trametinib	0.0016667	72	0.72019	4310.25	7872.3125	491.1083	HMS R2, Isolate 1
HMS, Isolate 1	Trametinib	0.003	72	0.5475	2824.6667	7872.3125	491.1083	HMS R2, Isolate 1
HMS, Isolate 1	Trametinib	0.0056667	72	0.38421	1805.5	7872.3125	491.1083	HMS R2, Isolate 1
HMS, Isolate 1	Trametinib	0.01	72	0.22574	1110	7872.3125	491.1083	HMS R2, Isolate 1
HMS, Isolate 1	Trametinib	0.017783	72	0.10738	741.5	7872.3125	491.1083	HMS R2, Isolate 1
HMS, Isolate 1	Trametinib	0.031623	72	0.039252	575.5	7872.3125	491.1083	HMS R2, Isolate 1
HMS, Isolate 1	Trametinib	0.1	72	0.017731	529	7872.3125	491.1083	HMS R2, Isolate 1
HMS, Isolate 1	Trametinib	0.31623	72	0.015542	522.5	7872.3125	491.1083	HMS R2, Isolate 1
HMS, Isolate 1	Trametinib	1	72	0.036971	569	7872.3125	491.1083	HMS R2, Isolate 1
HMS, Isolate 1	Vorinostat	0.0033333	72	1.0088	8025	7872.3125	491.1083	HMS R2, Isolate 1
HMS, Isolate 1	Vorinostat	0.01	72	1.0119	8058	7872.3125	491.1083	HMS R2, Isolate 1
HMS, Isolate 1	Vorinostat	0.031667	72	0.98002	7572	7872.3125	491.1083	HMS R2, Isolate 1
HMS, Isolate 1	Vorinostat	0.1	72	0.91496	6619.25	7872.3125	491.1083	HMS R2, Isolate 1
HMS, Isolate 1	Vorinostat	0.17783	72	0.84545	5729.75	7872.3125	491.1083	HMS R2, Isolate 1
HMS, Isolate 1	Vorinostat	0.31623	72	0.74882	4611.25	7872.3125	491.1083	HMS R2, Isolate 1
HMS, Isolate 1	Vorinostat	0.56234	72	0.61539	3350.25	7872.3125	491.1083	HMS R2, Isolate 1
HMS, Isolate 1	Vorinostat	1	72	0.39709	1875.25	7872.3125	491.1083	HMS R2, Isolate 1
HMS, Isolate 1	Vorinostat	1.7783	72	0.22422	1105.25	7872.3125	491.1083	HMS R2, Isolate 1
HMS, Isolate 1	Vorinostat	3.1623	72	0.068748	642.6667	7872.3125	491.1083	HMS R2, Isolate 1
HMS, Isolate 1	Vorinostat	5.6234	72	0.0060644	505	7872.3125	491.1083	HMS R2, Isolate 1
HMS, Isolate 1	Vorinostat	10	72	-0.0046558	483.5	7872.3125	491.1083	HMS R2, Isolate 1
