## Supplemental Data 2 for "A multi-center study on factors influencing the reproducibility of *in vitro* drug-response studies": corrNames_GRvalues_HMS_R3.tsv

Cell_Name	Small_Mol_Name	concentration	Time	GRvalue	cell_count	cell_count__ctrl	cell_count__time0	Replicate
HMS, Isolate 1	Alpelisib	0.0033333	72	0.99263	10944.25	11073.125	636.0417	HMS R3, Isolate 1
HMS, Isolate 1	Alpelisib	0.01	72	1.0181	11516.25	11073.125	636.0417	HMS R3, Isolate 1
HMS, Isolate 1	Alpelisib	0.031667	72	1.005	11189.75	11073.125	636.0417	HMS R3, Isolate 1
HMS, Isolate 1	Alpelisib	0.1	72	0.97423	10498.25	11073.125	636.0417	HMS R3, Isolate 1
HMS, Isolate 1	Alpelisib	0.31623	72	0.92682	9498.25	11073.125	636.0417	HMS R3, Isolate 1
HMS, Isolate 1	Alpelisib	0.56234	72	0.89959	8966	11073.125	636.0417	HMS R3, Isolate 1
HMS, Isolate 1	Alpelisib	1	72	0.83891	7833.25	11073.125	636.0417	HMS R3, Isolate 1
HMS, Isolate 1	Alpelisib	1.7783	72	0.79248	7053.5	11073.125	636.0417	HMS R3, Isolate 1
HMS, Isolate 1	Alpelisib	3.1623	72	0.73619	6210.5	11073.125	636.0417	HMS R3, Isolate 1
HMS, Isolate 1	Alpelisib	5.6234	72	0.64304	4951.75	11073.125	636.0417	HMS R3, Isolate 1
HMS, Isolate 1	Alpelisib	10	72	0.46986	3136.1	11073.125	636.0417	HMS R3, Isolate 1
HMS, Isolate 1	Dasatinib	0.0010833	72	0.95965	10190.75	11073.125	636.0417	HMS R3, Isolate 1
HMS, Isolate 1	Dasatinib	0.0033333	72	0.96345	10269.25	11073.125	636.0417	HMS R3, Isolate 1
HMS, Isolate 1	Dasatinib	0.01	72	0.96613	10319.5	11073.125	636.0417	HMS R3, Isolate 1
HMS, Isolate 1	Dasatinib	0.018333	72	0.91398	9235.25	11073.125	636.0417	HMS R3, Isolate 1
HMS, Isolate 1	Dasatinib	0.031667	72	0.90581	9090	11073.125	636.0417	HMS R3, Isolate 1
HMS, Isolate 1	Dasatinib	0.056667	72	0.81302	7391	11073.125	636.0417	HMS R3, Isolate 1
HMS, Isolate 1	Dasatinib	0.1	72	0.63101	4824.75	11073.125	636.0417	HMS R3, Isolate 1
HMS, Isolate 1	Dasatinib	0.17783	72	0.38138	2444.75	11073.125	636.0417	HMS R3, Isolate 1
HMS, Isolate 1	Dasatinib	0.31623	72	0.23354	1523.8333	11073.125	636.0417	HMS R3, Isolate 1
HMS, Isolate 1	Dasatinib	0.56234	72	0.13432	1098.75	11073.125	636.0417	HMS R3, Isolate 1
HMS, Isolate 1	Dasatinib	1	72	0.18029	1274.25	11073.125	636.0417	HMS R3, Isolate 1
HMS, Isolate 1	Dasatinib	1.7783	72	0.02663	718.25	11073.125	636.0417	HMS R3, Isolate 1
HMS, Isolate 1	Dasatinib	3.1623	72	-0.086815	438.5	11073.125	636.0417	HMS R3, Isolate 1
HMS, Isolate 1	Dasatinib	10	72	-0.18516	274.75	11073.125	636.0417	HMS R3, Isolate 1
HMS, Isolate 1	Etoposide	0.0010833	72	1.0039	11165.75	11073.125	636.0417	HMS R3, Isolate 1
HMS, Isolate 1	Etoposide	0.0033333	72	1.007	11231.25	11073.125	636.0417	HMS R3, Isolate 1
HMS, Isolate 1	Etoposide	0.01	72	0.98447	10722	11073.125	636.0417	HMS R3, Isolate 1
HMS, Isolate 1	Etoposide	0.018333	72	0.98231	10688.25	11073.125	636.0417	HMS R3, Isolate 1
HMS, Isolate 1	Etoposide	0.031667	72	0.93999	9773.5	11073.125	636.0417	HMS R3, Isolate 1
HMS, Isolate 1	Etoposide	0.056667	72	0.86669	8330.5	11073.125	636.0417	HMS R3, Isolate 1
HMS, Isolate 1	Etoposide	0.1	72	0.79043	7035.25	11073.125	636.0417	HMS R3, Isolate 1
HMS, Isolate 1	Etoposide	0.17783	72	0.64997	5017.5	11073.125	636.0417	HMS R3, Isolate 1
HMS, Isolate 1	Etoposide	0.31623	72	0.47828	3190.3333	11073.125	636.0417	HMS R3, Isolate 1
HMS, Isolate 1	Etoposide	0.56234	72	0.2659	1695.75	11073.125	636.0417	HMS R3, Isolate 1
HMS, Isolate 1	Etoposide	1	72	0.081139	877.75	11073.125	636.0417	HMS R3, Isolate 1
HMS, Isolate 1	Etoposide	1.7783	72	0.038726	745	11073.125	636.0417	HMS R3, Isolate 1
HMS, Isolate 1	Etoposide	3.1623	72	0.026143	709	11073.125	636.0417	HMS R3, Isolate 1
HMS, Isolate 1	Etoposide	10	72	0.0076945	658.75	11073.125	636.0417	HMS R3, Isolate 1
HMS, Isolate 1	Neratinib	0.00043333	72	0.99282	10906.75	11073.125	636.0417	HMS R3, Isolate 1
HMS, Isolate 1	Neratinib	0.0013333	72	0.99236	10897	11073.125	636.0417	HMS R3, Isolate 1
HMS, Isolate 1	Neratinib	0.0033333	72	1.0119	11350.25	11073.125	636.0417	HMS R3, Isolate 1
HMS, Isolate 1	Neratinib	0.0053333	72	0.99938	11060.25	11073.125	636.0417	HMS R3, Isolate 1
HMS, Isolate 1	Neratinib	0.01	72	0.9801	10639.75	11073.125	636.0417	HMS R3, Isolate 1
HMS, Isolate 1	Neratinib	0.018	72	0.97047	10415	11073.125	636.0417	HMS R3, Isolate 1
HMS, Isolate 1	Neratinib	0.031623	72	0.89103	8791.5	11073.125	636.0417	HMS R3, Isolate 1
HMS, Isolate 1	Neratinib	0.056234	72	0.72418	6005.75	11073.125	636.0417	HMS R3, Isolate 1
HMS, Isolate 1	Neratinib	0.1	72	0.54217	3823.3333	11073.125	636.0417	HMS R3, Isolate 1
HMS, Isolate 1	Neratinib	0.17783	72	0.39322	2524.75	11073.125	636.0417	HMS R3, Isolate 1
HMS, Isolate 1	Neratinib	0.31623	72	0.15923	1174.25	11073.125	636.0417	HMS R3, Isolate 1
HMS, Isolate 1	Neratinib	0.56234	72	0.053935	791.25	11073.125	636.0417	HMS R3, Isolate 1
HMS, Isolate 1	Neratinib	1	72	0.013076	672.5	11073.125	636.0417	HMS R3, Isolate 1
HMS, Isolate 1	Neratinib	3.1623	72	-0.052788	511.75	11073.125	636.0417	HMS R3, Isolate 1
HMS, Isolate 1	Paclitaxel	4.3333e-05	72	0.99264	10909.5	11073.125	636.0417	HMS R3, Isolate 1
HMS, Isolate 1	Paclitaxel	0.00013333	72	1.0131	11385.25	11073.125	636.0417	HMS R3, Isolate 1
HMS, Isolate 1	Paclitaxel	0.0002	72	0.99535	10966.75	11073.125	636.0417	HMS R3, Isolate 1
HMS, Isolate 1	Paclitaxel	0.00033333	72	0.99741	11018.75	11073.125	636.0417	HMS R3, Isolate 1
HMS, Isolate 1	Paclitaxel	0.00053333	72	0.952	10128.5	11073.125	636.0417	HMS R3, Isolate 1
HMS, Isolate 1	Paclitaxel	0.001	72	0.83645	7799.25	11073.125	636.0417	HMS R3, Isolate 1
HMS, Isolate 1	Paclitaxel	0.0018	72	0.61726	4630.75	11073.125	636.0417	HMS R3, Isolate 1
HMS, Isolate 1	Paclitaxel	0.0031623	72	0.27301	1720.6667	11073.125	636.0417	HMS R3, Isolate 1
HMS, Isolate 1	Paclitaxel	0.0056234	72	0.08945	912	11073.125	636.0417	HMS R3, Isolate 1
HMS, Isolate 1	Paclitaxel	0.01	72	-0.11854	379.25	11073.125	636.0417	HMS R3, Isolate 1
HMS, Isolate 1	Paclitaxel	0.017783	72	-0.23095	216.25	11073.125	636.0417	HMS R3, Isolate 1
HMS, Isolate 1	Paclitaxel	0.031623	72	-0.27602	168.75	11073.125	636.0417	HMS R3, Isolate 1
HMS, Isolate 1	Paclitaxel	0.1	72	-0.3165	133.5	11073.125	636.0417	HMS R3, Isolate 1
HMS, Isolate 1	Paclitaxel	0.31623	72	-0.31071	138	11073.125	636.0417	HMS R3, Isolate 1
HMS, Isolate 1	Palbociclib	0.0010833	72	0.98915	10831	11073.125	636.0417	HMS R3, Isolate 1
HMS, Isolate 1	Palbociclib	0.0033333	72	0.96391	10277	11073.125	636.0417	HMS R3, Isolate 1
HMS, Isolate 1	Palbociclib	0.01	72	1.0002	11088.5	11073.125	636.0417	HMS R3, Isolate 1
HMS, Isolate 1	Palbociclib	0.031667	72	0.98325	10709	11073.125	636.0417	HMS R3, Isolate 1
HMS, Isolate 1	Palbociclib	0.056667	72	0.99962	11075.25	11073.125	636.0417	HMS R3, Isolate 1
HMS, Isolate 1	Palbociclib	0.1	72	0.96506	10318.5	11073.125	636.0417	HMS R3, Isolate 1
HMS, Isolate 1	Palbociclib	0.17783	72	0.99412	10972.5	11073.125	636.0417	HMS R3, Isolate 1
HMS, Isolate 1	Palbociclib	0.31623	72	0.73296	6230.25	11073.125	636.0417	HMS R3, Isolate 1
HMS, Isolate 1	Palbociclib	0.56234	72	0.68367	5473	11073.125	636.0417	HMS R3, Isolate 1
HMS, Isolate 1	Palbociclib	1	72	0.60768	4535.5	11073.125	636.0417	HMS R3, Isolate 1
HMS, Isolate 1	Palbociclib	1.7783	72	0.55375	3946.25	11073.125	636.0417	HMS R3, Isolate 1
HMS, Isolate 1	Palbociclib	3.1623	72	0.49398	3347.75	11073.125	636.0417	HMS R3, Isolate 1
HMS, Isolate 1	Palbociclib	5.6234	72	0.39908	2544.25	11073.125	636.0417	HMS R3, Isolate 1
HMS, Isolate 1	Palbociclib	10	72	0.35583	2236.25	11073.125	636.0417	HMS R3, Isolate 1
HMS, Isolate 1	Trametinib	0.00021667	72	0.98933	10845.5	11073.125	636.0417	HMS R3, Isolate 1
HMS, Isolate 1	Trametinib	0.00033333	72	0.97016	10433	11073.125	636.0417	HMS R3, Isolate 1
HMS, Isolate 1	Trametinib	0.00066667	72	0.88384	8672	11073.125	636.0417	HMS R3, Isolate 1
HMS, Isolate 1	Trametinib	0.001	72	0.9039	9057.75	11073.125	636.0417	HMS R3, Isolate 1
HMS, Isolate 1	Trametinib	0.0016667	72	0.79967	7178.25	11073.125	636.0417	HMS R3, Isolate 1
HMS, Isolate 1	Trametinib	0.003	72	0.64411	4942.3333	11073.125	636.0417	HMS R3, Isolate 1
HMS, Isolate 1	Trametinib	0.0056667	72	0.44685	2922.75	11073.125	636.0417	HMS R3, Isolate 1
HMS, Isolate 1	Trametinib	0.01	72	0.29921	1877.25	11073.125	636.0417	HMS R3, Isolate 1
HMS, Isolate 1	Trametinib	0.017783	72	0.19138	1314	11073.125	636.0417	HMS R3, Isolate 1
HMS, Isolate 1	Trametinib	0.031623	72	0.11444	1001.5	11073.125	636.0417	HMS R3, Isolate 1
HMS, Isolate 1	Trametinib	0.1	72	0.10116	950.25	11073.125	636.0417	HMS R3, Isolate 1
HMS, Isolate 1	Trametinib	0.31623	72	0.090278	914	11073.125	636.0417	HMS R3, Isolate 1
HMS, Isolate 1	Trametinib	1	72	0.099939	948.75	11073.125	636.0417	HMS R3, Isolate 1
HMS, Isolate 1	Vorinostat	0.0033333	72	0.99904	11049	11073.125	636.0417	HMS R3, Isolate 1
HMS, Isolate 1	Vorinostat	0.01	72	1.018	11492.5	11073.125	636.0417	HMS R3, Isolate 1
HMS, Isolate 1	Vorinostat	0.031667	72	0.98016	10637.25	11073.125	636.0417	HMS R3, Isolate 1
HMS, Isolate 1	Vorinostat	0.1	72	0.9374	9727.5	11073.125	636.0417	HMS R3, Isolate 1
HMS, Isolate 1	Vorinostat	0.17783	72	0.89464	8902.25	11073.125	636.0417	HMS R3, Isolate 1
HMS, Isolate 1	Vorinostat	0.31623	72	0.80424	7251.5	11073.125	636.0417	HMS R3, Isolate 1
HMS, Isolate 1	Vorinostat	0.56234	72	0.68257	5440.25	11073.125	636.0417	HMS R3, Isolate 1
HMS, Isolate 1	Vorinostat	1	72	0.45441	2985.5	11073.125	636.0417	HMS R3, Isolate 1
HMS, Isolate 1	Vorinostat	1.7783	72	0.25763	1641.75	11073.125	636.0417	HMS R3, Isolate 1
HMS, Isolate 1	Vorinostat	3.1623	72	0.068462	837.6667	11073.125	636.0417	HMS R3, Isolate 1
HMS, Isolate 1	Vorinostat	5.6234	72	0.038091	742.5	11073.125	636.0417	HMS R3, Isolate 1
HMS, Isolate 1	Vorinostat	10	72	0.0055259	655.125	11073.125	636.0417	HMS R3, Isolate 1
