## Supplemental Data 2 for "A multi-center study on factors influencing the reproducibility of *in vitro* drug-response studies": Timecourse_instantGRmetrics_BioRep1.tsv

CellLine	CellLine_HMSLid	DrugName	HMSLid	Time	DeltaT	GR50	GRmax	AUC_GR	EC50_GR	Hill_GR	GRinf
MCF 10A-H2B-mCherry	51124-1	Alpelisib	10233-101-4	15.91	13.5	18.5716	0.56852	0.11659	168.3795	0.49833	-0.99999
MCF 10A-H2B-mCherry	51124-1	Alpelisib	10233-101-4	16.73	13.3	19.6489	0.63413	0.084918	124.3425	0.59511	-0.99906
MCF 10A-H2B-mCherry	51124-1	Alpelisib	10233-101-4	18.59	13.3	16.2872	0.56971	0.10156	30.1363	0.66044	-0.40752
MCF 10A-H2B-mCherry	51124-1	Alpelisib	10233-101-4	20.81	13.3	15.1045	0.55574	0.11039	119.1663	0.54905	-0.99996
MCF 10A-H2B-mCherry	51124-1	Alpelisib	10233-101-4	23.04	13.3	13.0191	0.53273	0.094921	67.1327	0.68813	-1
MCF 10A-H2B-mCherry	51124-1	Alpelisib	10233-101-4	25.25	13.3	13.7447	0.56619	0.069859	50.8693	0.83767	-0.93294
MCF 10A-H2B-mCherry	51124-1	Alpelisib	10233-101-4	27.48	13.3	20.0615	0.59399	0.076542	109.7735	0.71788	-1
MCF 10A-H2B-mCherry	51124-1	Alpelisib	10233-101-4	29.7	13.3	27.7483	0.63734	0.076223	154.7888	0.60969	-0.87443
MCF 10A-H2B-mCherry	51124-1	Alpelisib	10233-101-4	31.92	13.3	Inf	0.65048	0.08397	48.0469	0.54405	-0.32565
MCF 10A-H2B-mCherry	51124-1	Alpelisib	10233-101-4	34.14	13.3	33.6323	0.67054	0.081583	138.7884	0.52493	-0.62601
MCF 10A-H2B-mCherry	51124-1	Alpelisib	10233-101-4	36.36	13.3	42.9745	0.6921	0.080651	417.2033	0.48758	-0.99832
MCF 10A-H2B-mCherry	51124-1	Alpelisib	10233-101-4	38.59	13.3	Inf	0.70829	0.078387	659.7431	0.43994	-0.88981
MCF 10A-H2B-mCherry	51124-1	Alpelisib	10233-101-4	40.81	13.3	42.2866	0.70765	0.069682	311.4568	0.56514	-0.99997
MCF 10A-H2B-mCherry	51124-1	Alpelisib	10233-101-4	43.03	13.3	23.3924	0.71525	0.051764	88.1783	0.83518	-0.99694
MCF 10A-H2B-mCherry	51124-1	Alpelisib	10233-101-4	45.25	13.3	Inf	0.79229	0.022808	19.4732	3.069	-0.090778
MCF 10A-H2B-mCherry	51124-1	Alpelisib	10233-101-4	47.47	13.3	Inf	0.79264	0.013458	17.0493	3.2633	-0.088114
MCF 10A-H2B-mCherry	51124-1	Alpelisib	10233-101-4	49.69	13.3	Inf	0.78884	0.019716	15.168	3.1051	-0.084461
MCF 10A-H2B-mCherry	51124-1	Alpelisib	10233-101-4	51.92	13.3	Inf	0.76772	0.030782	21.8307	1.249	-0.13816
MCF 10A-H2B-mCherry	51124-1	Alpelisib	10233-101-4	54.14	13.3	Inf	0.76501	0.022673	12.3614	1.4676	-0.10891
MCF 10A-H2B-mCherry	51124-1	Alpelisib	10233-101-4	56.36	13.3	Inf	0.79789	0.01358	12.6838	1.4912	-0.097599
MCF 10A-H2B-mCherry	51124-1	Alpelisib	10233-101-4	58.58	13.3	Inf	0.79024	0.022971	14.2616	1.4055	-0.12572
MCF 10A-H2B-mCherry	51124-1	Alpelisib	10233-101-4	60.8	13.3	Inf	0.77222	0.007302	Inf	1.1247	0.82715
MCF 10A-H2B-mCherry	51124-1	Alpelisib	10233-101-4	63.02	13.3	Inf	0.83098	0.02131	Inf	0.70134	0.80492
MCF 10A-H2B-mCherry	51124-1	Alpelisib	10233-101-4	65.24	13.3	Inf	0.76914	0.024936	Inf	2.5	0.82642
MCF 10A-H2B-mCherry	51124-1	Alpelisib	10233-101-4	67.47	13.3	Inf	0.84462	0.019996	Inf	2.5	0.88213
MCF 10A-H2B-mCherry	51124-1	Alpelisib	10233-101-4	69.71	13.4	Inf	0.86593	0.019277	Inf	0	0.86593
MCF 10A-H2B-mCherry	51124-1	Alpelisib	10233-101-4	71.94	13.4	Inf	0.98043	-0.01046	Inf	0	0.98043
MCF 10A-H2B-mCherry	51124-1	Alpelisib	10233-101-4	74.16	13.4	Inf	1.0285	-0.0022664	Inf	0	1.0285
MCF 10A-H2B-mCherry	51124-1	Alpelisib	10233-101-4	76.38	13.4	Inf	0.95325	-0.0076181	Inf	0	0.95325
MCF 10A-H2B-mCherry	51124-1	Alpelisib	10233-101-4	78.6	13.4	Inf	1.05	-0.007738	Inf	0	1.05
MCF 10A-H2B-mCherry	51124-1	Alpelisib	10233-101-4	80.82	13.4	Inf	0.98043	-0.0023405	Inf	0	0.98043
MCF 10A-H2B-mCherry	51124-1	Dasatinib	10020-101-5	15.91	13.5	0.30618	0.14319	0.35278	0.14662	0.83309	0.22926
MCF 10A-H2B-mCherry	51124-1	Dasatinib	10020-101-5	16.73	13.3	0.2398	0.11605	0.34769	0.13555	1.0987	0.23285
MCF 10A-H2B-mCherry	51124-1	Dasatinib	10020-101-5	18.59	13.3	0.16494	0.092568	0.39263	0.10726	1.1913	0.20036
MCF 10A-H2B-mCherry	51124-1	Dasatinib	10020-101-5	20.81	13.3	0.16776	0.015857	0.41767	0.12913	1.0222	0.11779
MCF 10A-H2B-mCherry	51124-1	Dasatinib	10020-101-5	23.04	13.3	0.22241	-0.011766	0.40984	0.20496	0.81631	0.032768
MCF 10A-H2B-mCherry	51124-1	Dasatinib	10020-101-5	25.25	13.3	0.313	-0.032812	0.39499	0.43319	0.65228	-0.11341
MCF 10A-H2B-mCherry	51124-1	Dasatinib	10020-101-5	27.48	13.3	0.3676	-0.029356	0.38822	0.67147	0.5849	-0.20717
MCF 10A-H2B-mCherry	51124-1	Dasatinib	10020-101-5	29.7	13.3	0.45156	-0.029035	0.37555	1.1873	0.52817	-0.3307
MCF 10A-H2B-mCherry	51124-1	Dasatinib	10020-101-5	31.92	13.3	0.47298	-0.059531	0.38137	2.4894	0.46815	-0.58513
MCF 10A-H2B-mCherry	51124-1	Dasatinib	10020-101-5	34.14	13.3	0.5075	-0.034408	0.37483	2.7807	0.47271	-0.61614
MCF 10A-H2B-mCherry	51124-1	Dasatinib	10020-101-5	36.36	13.3	0.52583	-0.032436	0.37395	2.9059	0.47128	-0.62493
MCF 10A-H2B-mCherry	51124-1	Dasatinib	10020-101-5	38.59	13.3	0.53864	-0.041756	0.37113	3.3837	0.47502	-0.7129
MCF 10A-H2B-mCherry	51124-1	Dasatinib	10020-101-5	40.81	13.3	0.63874	-0.061848	0.35112	3.8735	0.4977	-0.75036
MCF 10A-H2B-mCherry	51124-1	Dasatinib	10020-101-5	43.03	13.3	0.75224	-0.065108	0.3324	3.8263	0.54339	-0.73851
MCF 10A-H2B-mCherry	51124-1	Dasatinib	10020-101-5	45.25	13.3	1.0589	-0.08021	0.29456	4.5149	0.63559	-0.78363
MCF 10A-H2B-mCherry	51124-1	Dasatinib	10020-101-5	47.47	13.3	1.2344	-0.11	0.28269	5.6634	0.68402	-0.90562
MCF 10A-H2B-mCherry	51124-1	Dasatinib	10020-101-5	49.69	13.3	1.5612	-0.16057	0.26452	5.8184	0.84554	-0.93547
MCF 10A-H2B-mCherry	51124-1	Dasatinib	10020-101-5	51.92	13.3	1.7473	-0.15757	0.25692	4.2745	1.3427	-0.66002
MCF 10A-H2B-mCherry	51124-1	Dasatinib	10020-101-5	54.14	13.3	1.8804	-0.18424	0.26455	4.0904	1.9899	-0.63453
MCF 10A-H2B-mCherry	51124-1	Dasatinib	10020-101-5	56.36	13.3	2.0599	-0.19419	0.25441	2.5902	2.4725	-0.29434
MCF 10A-H2B-mCherry	51124-1	Dasatinib	10020-101-5	58.58	13.3	2.2428	-0.22018	0.25033	2.6437	3.2537	-0.28234
MCF 10A-H2B-mCherry	51124-1	Dasatinib	10020-101-5	60.8	13.3	2.6142	-0.24831	0.22036	2.8457	5	-0.26649
MCF 10A-H2B-mCherry	51124-1	Dasatinib	10020-101-5	63.02	13.3	2.5721	-0.23657	0.23289	2.791	5	-0.25658
MCF 10A-H2B-mCherry	51124-1	Dasatinib	10020-101-5	65.24	13.3	2.6262	-0.30879	0.22655	2.9014	5	-0.32723
MCF 10A-H2B-mCherry	51124-1	Dasatinib	10020-101-5	67.47	13.3	2.6267	-0.31738	0.21391	2.9115	5	-0.33699
MCF 10A-H2B-mCherry	51124-1	Dasatinib	10020-101-5	69.71	13.4	2.5863	-0.37082	0.20481	2.9033	5	-0.3922
MCF 10A-H2B-mCherry	51124-1	Dasatinib	10020-101-5	71.94	13.4	2.6626	-0.47003	0.19434	3.0476	5	-0.48375
MCF 10A-H2B-mCherry	51124-1	Dasatinib	10020-101-5	74.16	13.4	2.6047	-0.51342	0.21396	3.0088	5	-0.52955
MCF 10A-H2B-mCherry	51124-1	Dasatinib	10020-101-5	76.38	13.4	2.6411	-0.62603	0.21534	3.1142	5	-0.64095
MCF 10A-H2B-mCherry	51124-1	Dasatinib	10020-101-5	78.6	13.4	2.6077	-0.61154	0.23312	3.0672	5	-0.62558
MCF 10A-H2B-mCherry	51124-1	Dasatinib	10020-101-5	80.82	13.4	2.6268	-0.66695	0.25387	3.1186	5	-0.68118
MCF 10A-H2B-mCherry	51124-1	Etoposide	10250-101-3	15.91	13.5	0.46532	-0.0076979	0.36048	0.51251	1.2303	-0.063099
MCF 10A-H2B-mCherry	51124-1	Etoposide	10250-101-3	16.73	13.3	0.56	-0.020341	0.33588	0.61791	1.2871	-0.067515
MCF 10A-H2B-mCherry	51124-1	Etoposide	10250-101-3	18.59	13.3	0.44719	-0.01951	0.3622	0.51184	1.1143	-0.080934
MCF 10A-H2B-mCherry	51124-1	Etoposide	10250-101-3	20.81	13.3	0.40189	-0.019721	0.36612	0.45805	1.0552	-0.073696
MCF 10A-H2B-mCherry	51124-1	Etoposide	10250-101-3	23.04	13.3	0.37447	0.0069464	0.37003	0.3923	1.156	-0.027394
MCF 10A-H2B-mCherry	51124-1	Etoposide	10250-101-3	25.25	13.3	0.37542	-0.022872	0.36389	0.38732	1.3191	-0.020944
MCF 10A-H2B-mCherry	51124-1	Etoposide	10250-101-3	27.48	13.3	0.3413	-0.020026	0.37256	0.34988	1.3558	-0.017138
MCF 10A-H2B-mCherry	51124-1	Etoposide	10250-101-3	29.7	13.3	0.32752	-0.0061171	0.38163	0.33926	1.351	-0.024784
MCF 10A-H2B-mCherry	51124-1	Etoposide	10250-101-3	31.92	13.3	0.31604	0.0051438	0.38311	0.32572	1.3315	-0.020483
MCF 10A-H2B-mCherry	51124-1	Etoposide	10250-101-3	34.14	13.3	0.30606	-0.03592	0.39098	0.31533	1.3752	-0.021189
MCF 10A-H2B-mCherry	51124-1	Etoposide	10250-101-3	36.36	13.3	0.29692	-0.020406	0.39414	0.31169	1.332	-0.03356
MCF 10A-H2B-mCherry	51124-1	Etoposide	10250-101-3	38.59	13.3	0.27531	-0.012652	0.40758	0.28769	1.3445	-0.030469
MCF 10A-H2B-mCherry	51124-1	Etoposide	10250-101-3	40.81	13.3	0.29247	-0.028077	0.40056	0.30587	1.4528	-0.033727
MCF 10A-H2B-mCherry	51124-1	Etoposide	10250-101-3	43.03	13.3	0.30677	-0.02972	0.39682	0.32517	1.3917	-0.042231
MCF 10A-H2B-mCherry	51124-1	Etoposide	10250-101-3	45.25	13.3	0.3409	-0.044738	0.37805	0.35308	1.5973	-0.028788
MCF 10A-H2B-mCherry	51124-1	Etoposide	10250-101-3	47.47	13.3	0.35241	-0.04797	0.38199	0.36658	1.5731	-0.031001
MCF 10A-H2B-mCherry	51124-1	Etoposide	10250-101-3	49.69	13.3	0.36228	-0.087616	0.38425	0.38657	1.5251	-0.052941
MCF 10A-H2B-mCherry	51124-1	Etoposide	10250-101-3	51.92	13.3	0.37783	-0.073289	0.37988	0.41542	1.3931	-0.071128
MCF 10A-H2B-mCherry	51124-1	Etoposide	10250-101-3	54.14	13.3	0.35896	-0.017241	0.38261	0.3734	1.4319	-0.027559
MCF 10A-H2B-mCherry	51124-1	Etoposide	10250-101-3	56.36	13.3	0.35415	-0.0096474	0.37577	0.34724	1.7706	0.016171
MCF 10A-H2B-mCherry	51124-1	Etoposide	10250-101-3	58.58	13.3	0.34733	0.013691	0.37512	0.34255	1.9918	0.012874
MCF 10A-H2B-mCherry	51124-1	Etoposide	10250-101-3	60.8	13.3	0.39279	-0.030282	0.35537	0.38538	2.0442	0.011889
MCF 10A-H2B-mCherry	51124-1	Etoposide	10250-101-3	63.02	13.3	0.40319	-0.097731	0.36786	0.41851	2.2677	-0.033877
MCF 10A-H2B-mCherry	51124-1	Etoposide	10250-101-3	65.24	13.3	0.43619	-0.051436	0.35791	0.44349	3.4977	-0.0090299
MCF 10A-H2B-mCherry	51124-1	Etoposide	10250-101-3	67.47	13.3	0.4785	-0.085495	0.34769	0.48938	3.4838	-0.023744
MCF 10A-H2B-mCherry	51124-1	Etoposide	10250-101-3	69.71	13.4	0.50772	-0.13295	0.33495	0.52522	3.4199	-0.030204
MCF 10A-H2B-mCherry	51124-1	Etoposide	10250-101-3	71.94	13.4	0.54097	-0.071363	0.3384	0.5582	3.5133	-0.033816
MCF 10A-H2B-mCherry	51124-1	Etoposide	10250-101-3	74.16	13.4	0.49751	-0.14718	0.37134	0.51848	3.8402	-0.073577
MCF 10A-H2B-mCherry	51124-1	Etoposide	10250-101-3	76.38	13.4	0.48463	-0.042489	0.34242	0.46495	4.0059	0.066614
MCF 10A-H2B-mCherry	51124-1	Etoposide	10250-101-3	78.6	13.4	0.4984	-0.11091	0.36069	0.50328	3.8858	-0.020151
MCF 10A-H2B-mCherry	51124-1	Etoposide	10250-101-3	80.82	13.4	0.47062	-0.20896	0.39772	0.47985	4.9985	-0.054074
MCF 10A-H2B-mCherry	51124-1	Neratinib	10018-101-5	15.91	13.5	0.034436	0.12243	0.45479	0.027384	1.4878	0.14443
MCF 10A-H2B-mCherry	51124-1	Neratinib	10018-101-5	16.73	13.3	0.035916	0.14153	0.45074	0.029974	1.8404	0.14155
MCF 10A-H2B-mCherry	51124-1	Neratinib	10018-101-5	18.59	13.3	0.029749	0.075619	0.49782	0.027321	1.7219	0.068182
MCF 10A-H2B-mCherry	51124-1	Neratinib	10018-101-5	20.81	13.3	0.027871	0.031587	0.52626	0.027487	1.8649	0.013551
MCF 10A-H2B-mCherry	51124-1	Neratinib	10018-101-5	23.04	13.3	0.031903	-0.039652	0.53103	0.033041	1.9183	-0.034661
MCF 10A-H2B-mCherry	51124-1	Neratinib	10018-101-5	25.25	13.3	0.040228	-0.025388	0.50287	0.042377	1.8311	-0.048589
MCF 10A-H2B-mCherry	51124-1	Neratinib	10018-101-5	27.48	13.3	0.054826	-0.055695	0.47911	0.058945	1.9015	-0.072566
MCF 10A-H2B-mCherry	51124-1	Neratinib	10018-101-5	29.7	13.3	0.067448	-0.064721	0.45256	0.072275	1.885	-0.069433
MCF 10A-H2B-mCherry	51124-1	Neratinib	10018-101-5	31.92	13.3	0.084142	-0.051692	0.42747	0.087909	2.0558	-0.047115
MCF 10A-H2B-mCherry	51124-1	Neratinib	10018-101-5	34.14	13.3	0.11964	-0.12612	0.40451	0.13407	1.9993	-0.12173
MCF 10A-H2B-mCherry	51124-1	Neratinib	10018-101-5	36.36	13.3	0.13261	-0.079701	0.38081	0.14092	2.2307	-0.065522
MCF 10A-H2B-mCherry	51124-1	Neratinib	10018-101-5	38.59	13.3	0.15361	-0.11918	0.36803	0.16466	2.0651	-0.077096
MCF 10A-H2B-mCherry	51124-1	Neratinib	10018-101-5	40.81	13.3	0.18581	-0.10154	0.33522	0.19298	2.5185	-0.050109
MCF 10A-H2B-mCherry	51124-1	Neratinib	10018-101-5	43.03	13.3	0.21574	-0.12998	0.3076	0.22487	2.6889	-0.054668
MCF 10A-H2B-mCherry	51124-1	Neratinib	10018-101-5	45.25	13.3	0.23435	-0.17119	0.28289	0.23718	4.7746	-0.029001
MCF 10A-H2B-mCherry	51124-1	Neratinib	10018-101-5	47.47	13.3	0.26241	-0.08601	0.26891	0.26232	4.4904	-0.0001976
MCF 10A-H2B-mCherry	51124-1	Neratinib	10018-101-5	49.69	13.3	0.25543	-0.12812	0.27655	0.25897	4.0237	-0.029155
MCF 10A-H2B-mCherry	51124-1	Neratinib	10018-101-5	51.92	13.3	0.27228	-0.15122	0.26903	0.27776	5	-0.05236
MCF 10A-H2B-mCherry	51124-1	Neratinib	10018-101-5	54.14	13.3	0.26675	-0.2193	0.28032	0.27389	5	-0.071954
MCF 10A-H2B-mCherry	51124-1	Neratinib	10018-101-5	56.36	13.3	0.28711	-0.19363	0.26598	0.29613	5	-0.083834
MCF 10A-H2B-mCherry	51124-1	Neratinib	10018-101-5	58.58	13.3	0.29794	-0.25787	0.27826	0.31707	3.9404	-0.1382
MCF 10A-H2B-mCherry	51124-1	Neratinib	10018-101-5	60.8	13.3	0.31735	-0.28193	0.26092	0.35325	3.3545	-0.14752
MCF 10A-H2B-mCherry	51124-1	Neratinib	10018-101-5	63.02	13.3	0.39837	-0.24142	0.25278	0.44057	3.6088	-0.18787
MCF 10A-H2B-mCherry	51124-1	Neratinib	10018-101-5	65.24	13.3	0.41026	-0.31857	0.27047	0.49004	3.4867	-0.28754
MCF 10A-H2B-mCherry	51124-1	Neratinib	10018-101-5	67.47	13.3	0.5412	-0.25948	0.23738	0.58558	3.8839	-0.19686
MCF 10A-H2B-mCherry	51124-1	Neratinib	10018-101-5	69.71	13.4	0.58951	-0.3513	0.24197	0.64136	5	-0.26238
MCF 10A-H2B-mCherry	51124-1	Neratinib	10018-101-5	71.94	13.4	0.86568	-0.30076	0.19194	0.98948	4.0105	-0.30247
MCF 10A-H2B-mCherry	51124-1	Neratinib	10018-101-5	74.16	13.4	1.0683	-0.42113	0.19299	1.3539	3.7652	-0.72549
MCF 10A-H2B-mCherry	51124-1	Neratinib	10018-101-5	76.38	13.4	1.1623	-0.38623	0.20504	1.4074	3.961	-0.48508
MCF 10A-H2B-mCherry	51124-1	Neratinib	10018-101-5	78.6	13.4	1.6879	-0.27076	0.1709	2.4766	3.5041	-0.99999
MCF 10A-H2B-mCherry	51124-1	Neratinib	10018-101-5	80.82	13.4	2.3453	-0.19408	0.15664	2.9216	5	-0.99994
MCF 10A-H2B-mCherry	51124-1	Palbociclib	10071-101-2	15.91	13.5	0.044964	0.12523	0.57025	0.036499	0.95675	0.090453
MCF 10A-H2B-mCherry	51124-1	Palbociclib	10071-101-2	16.73	13.3	0.053317	0.046714	0.58973	0.064658	0.54905	-0.05585
MCF 10A-H2B-mCherry	51124-1	Palbociclib	10071-101-2	18.59	13.3	0.053875	0.030539	0.5912	0.058587	0.81364	-0.024001
MCF 10A-H2B-mCherry	51124-1	Palbociclib	10071-101-2	20.81	13.3	0.08183	0.012474	0.56105	0.097271	0.95476	-0.049828
MCF 10A-H2B-mCherry	51124-1	Palbociclib	10071-101-2	23.04	13.3	0.12039	-0.012121	0.50971	0.12764	1.1476	-0.016999
MCF 10A-H2B-mCherry	51124-1	Palbociclib	10071-101-2	25.25	13.3	0.16657	-0.033524	0.47114	0.18548	1.0133	-0.038155
MCF 10A-H2B-mCherry	51124-1	Palbociclib	10071-101-2	27.48	13.3	0.23507	-0.0077786	0.43266	0.27035	0.93241	-0.052842
MCF 10A-H2B-mCherry	51124-1	Palbociclib	10071-101-2	29.7	13.3	0.30516	-0.011268	0.40773	0.45861	0.82124	-0.13953
MCF 10A-H2B-mCherry	51124-1	Palbociclib	10071-101-2	31.92	13.3	0.37299	-0.016927	0.39312	0.84129	0.67081	-0.27864
MCF 10A-H2B-mCherry	51124-1	Palbociclib	10071-101-2	34.14	13.3	0.37326	-0.025899	0.38917	0.73317	0.63363	-0.23472
MCF 10A-H2B-mCherry	51124-1	Palbociclib	10071-101-2	36.36	13.3	0.34443	-0.0096657	0.39059	0.44737	0.68633	-0.095823
MCF 10A-H2B-mCherry	51124-1	Palbociclib	10071-101-2	38.59	13.3	0.31001	0.011645	0.38347	0.29001	0.90699	0.029605
MCF 10A-H2B-mCherry	51124-1	Palbociclib	10071-101-2	40.81	13.3	0.30186	0.011275	0.3735	0.26869	1.1591	0.066342
MCF 10A-H2B-mCherry	51124-1	Palbociclib	10071-101-2	43.03	13.3	0.31209	0.0067688	0.3456	0.26184	1.4192	0.11037
MCF 10A-H2B-mCherry	51124-1	Palbociclib	10071-101-2	45.25	13.3	0.43056	0.017179	0.3094	0.37534	1.459	0.089903
MCF 10A-H2B-mCherry	51124-1	Palbociclib	10071-101-2	47.47	13.3	0.5861	0.053963	0.28501	0.54065	1.4383	0.058591
MCF 10A-H2B-mCherry	51124-1	Palbociclib	10071-101-2	49.69	13.3	0.82915	0.027714	0.2703	0.95096	1.2258	-0.055555
MCF 10A-H2B-mCherry	51124-1	Palbociclib	10071-101-2	51.92	13.3	1.0693	0.077228	0.25069	1.3724	1.1292	-0.10872
MCF 10A-H2B-mCherry	51124-1	Palbociclib	10071-101-2	54.14	13.3	1.2363	0.019438	0.23843	2.3521	0.98285	-0.35061
MCF 10A-H2B-mCherry	51124-1	Palbociclib	10071-101-2	56.36	13.3	1.3646	0.039457	0.2296	2.1723	1.0052	-0.24749
MCF 10A-H2B-mCherry	51124-1	Palbociclib	10071-101-2	58.58	13.3	1.3483	0.027202	0.22085	1.7677	0.91637	-0.14585
MCF 10A-H2B-mCherry	51124-1	Palbociclib	10071-101-2	60.8	13.3	1.6276	-0.0074394	0.20215	2.6679	0.88413	-0.27491
MCF 10A-H2B-mCherry	51124-1	Palbociclib	10071-101-2	63.02	13.3	1.6501	-0.0209	0.20055	2.7465	0.87182	-0.28299
MCF 10A-H2B-mCherry	51124-1	Palbociclib	10071-101-2	65.24	13.3	1.9881	-0.05698	0.19668	6.2593	0.80148	-0.75774
MCF 10A-H2B-mCherry	51124-1	Palbociclib	10071-101-2	67.47	13.3	2.3141	0.0013856	0.17323	4.1619	1.0422	-0.42946
MCF 10A-H2B-mCherry	51124-1	Palbociclib	10071-101-2	69.71	13.4	3.1977	-0.018628	0.13929	5.394	1.2682	-0.46574
MCF 10A-H2B-mCherry	51124-1	Palbociclib	10071-101-2	71.94	13.4	2.7362	0.038023	0.12094	2.5853	2.5907	0.056057
MCF 10A-H2B-mCherry	51124-1	Palbociclib	10071-101-2	74.16	13.4	3.0756	0.011844	0.10264	2.9316	3.5445	0.057995
MCF 10A-H2B-mCherry	51124-1	Palbociclib	10071-101-2	76.38	13.4	3.7937	0.065272	0.10116	3.9931	2.1758	-0.069149
MCF 10A-H2B-mCherry	51124-1	Palbociclib	10071-101-2	78.6	13.4	3.8114	-0.028969	0.10097	5.377	2.1381	-0.56978
MCF 10A-H2B-mCherry	51124-1	Palbociclib	10071-101-2	80.82	13.4	4.3569	-0.050305	0.093958	6.7523	1.9672	-0.72953
MCF 10A-H2B-mCherry	51124-1	Taxol	10102-101-7	15.91	13.5	0.0055073	-0.69515	0.63118	0.012106	1.1326	-0.72005
MCF 10A-H2B-mCherry	51124-1	Taxol	10102-101-7	16.73	13.3	0.0047328	-0.68337	0.67421	0.0097378	1.2187	-0.70458
MCF 10A-H2B-mCherry	51124-1	Taxol	10102-101-7	18.59	13.3	0.0034355	-0.73519	0.71172	0.0076954	1.1107	-0.71786
MCF 10A-H2B-mCherry	51124-1	Taxol	10102-101-7	20.81	13.3	0.0023685	-0.78426	0.78031	0.0054509	1.0789	-0.729
MCF 10A-H2B-mCherry	51124-1	Taxol	10102-101-7	23.04	13.3	0.0020057	-0.78437	0.80961	0.0038602	1.2967	-0.66807
MCF 10A-H2B-mCherry	51124-1	Taxol	10102-101-7	25.25	13.3	0.0019349	-0.78914	0.82332	0.0035199	1.4064	-0.65911
MCF 10A-H2B-mCherry	51124-1	Taxol	10102-101-7	27.48	13.3	0.0018626	-0.77662	0.82798	0.0031805	1.5305	-0.63514
MCF 10A-H2B-mCherry	51124-1	Taxol	10102-101-7	29.7	13.3	0.0017601	-0.74167	0.83069	0.0028418	1.6514	-0.60331
MCF 10A-H2B-mCherry	51124-1	Taxol	10102-101-7	31.92	13.3	0.0015567	-0.66093	0.83778	0.0024986	1.599	-0.56553
MCF 10A-H2B-mCherry	51124-1	Taxol	10102-101-7	34.14	13.3	0.0014799	-0.63092	0.81902	0.0022041	1.7169	-0.49059
MCF 10A-H2B-mCherry	51124-1	Taxol	10102-101-7	36.36	13.3	0.0014037	-0.51057	0.81788	0.0019913	1.8237	-0.44149
MCF 10A-H2B-mCherry	51124-1	Taxol	10102-101-7	38.59	13.3	0.0013401	-0.50156	0.8013	0.0017512	2.0884	-0.37174
MCF 10A-H2B-mCherry	51124-1	Taxol	10102-101-7	40.81	13.3	0.0013303	-0.39713	0.78953	0.0016556	2.3974	-0.33612
MCF 10A-H2B-mCherry	51124-1	Taxol	10102-101-7	43.03	13.3	0.0013541	-0.39829	0.76539	0.0016037	2.7072	-0.27909
MCF 10A-H2B-mCherry	51124-1	Taxol	10102-101-7	45.25	13.3	0.0014125	-0.29934	0.72572	0.0016101	3.0578	-0.23213
MCF 10A-H2B-mCherry	51124-1	Taxol	10102-101-7	47.47	13.3	0.0014433	-0.31848	0.71933	0.0016257	3.3773	-0.22254
MCF 10A-H2B-mCherry	51124-1	Taxol	10102-101-7	49.69	13.3	0.0015511	-0.30456	0.70273	0.0017229	3.6106	-0.21856
MCF 10A-H2B-mCherry	51124-1	Taxol	10102-101-7	51.92	13.3	0.0015713	0.099935	0.62123	0.0016251	4.3434	-0.073586
MCF 10A-H2B-mCherry	51124-1	Taxol	10102-101-7	54.14	13.3	0.00161	-0.11525	0.65358	0.0017017	4.3153	-0.12565
MCF 10A-H2B-mCherry	51124-1	Taxol	10102-101-7	56.36	13.3	0.0016189	-0.15841	0.66352	0.0017251	4.2867	-0.14278
MCF 10A-H2B-mCherry	51124-1	Taxol	10102-101-7	58.58	13.3	0.0016908	-0.23032	0.67394	0.0017949	4.8617	-0.16833
MCF 10A-H2B-mCherry	51124-1	Taxol	10102-101-7	60.8	13.3	0.0017219	-0.14701	0.66332	0.001827	4.7707	-0.16337
MCF 10A-H2B-mCherry	51124-1	Taxol	10102-101-7	63.02	13.3	0.0017588	0.087917	0.61296	0.0018132	5	-0.091962
MCF 10A-H2B-mCherry	51124-1	Taxol	10102-101-7	65.24	13.3	0.0019503	-0.34311	0.70332	0.0021544	4.2654	-0.24715
MCF 10A-H2B-mCherry	51124-1	Taxol	10102-101-7	67.47	13.3	0.0019374	-0.11287	0.60158	0.0019703	5	-0.05052
MCF 10A-H2B-mCherry	51124-1	Taxol	10102-101-7	69.71	13.4	0.0023217	-0.27354	0.63505	0.0024506	4.8802	-0.15725
MCF 10A-H2B-mCherry	51124-1	Taxol	10102-101-7	71.94	13.4	0.0023672	-0.4059	0.66603	0.0025246	5	-0.19174
MCF 10A-H2B-mCherry	51124-1	Taxol	10102-101-7	74.16	13.4	0.0024327	-0.20398	0.66194	0.0026021	4.6471	-0.19138
MCF 10A-H2B-mCherry	51124-1	Taxol	10102-101-7	76.38	13.4	0.0027348	-0.38715	0.70806	0.0029894	5	-0.28266
MCF 10A-H2B-mCherry	51124-1	Taxol	10102-101-7	78.6	13.4	0.002701	-0.45672	0.75351	0.0030302	5	-0.38972
MCF 10A-H2B-mCherry	51124-1	Taxol	10102-101-7	80.82	13.4	0.002885	-0.4208	0.74918	0.0032565	5	-0.42099
MCF 10A-H2B-mCherry	51124-1	Trametinib	10142-101-4	15.91	13.5	0.0058065	0.33074	0.44807	0.0029663	1.7943	0.35017
MCF 10A-H2B-mCherry	51124-1	Trametinib	10142-101-4	16.73	13.3	0.0053969	0.18218	0.50608	0.0032121	1.3893	0.25684
MCF 10A-H2B-mCherry	51124-1	Trametinib	10142-101-4	18.59	13.3	0.0031423	0.16093	0.58586	0.0023807	1.5913	0.17799
MCF 10A-H2B-mCherry	51124-1	Trametinib	10142-101-4	20.81	13.3	0.0023158	0.057595	0.6766	0.002119	1.6693	0.06958
MCF 10A-H2B-mCherry	51124-1	Trametinib	10142-101-4	23.04	13.3	0.0021174	-0.00074809	0.71718	0.0020686	1.5525	0.017781
MCF 10A-H2B-mCherry	51124-1	Trametinib	10142-101-4	25.25	13.3	0.0021955	-0.021399	0.72531	0.0021952	1.6675	-0.00022392
MCF 10A-H2B-mCherry	51124-1	Trametinib	10142-101-4	27.48	13.3	0.0023255	-0.02955	0.71952	0.0023481	1.5175	-0.0065383
MCF 10A-H2B-mCherry	51124-1	Trametinib	10142-101-4	29.7	13.3	0.0026123	-0.0080667	0.70066	0.0026113	1.4257	0.00051664
MCF 10A-H2B-mCherry	51124-1	Trametinib	10142-101-4	31.92	13.3	0.0029273	0.0010476	0.68958	0.0029583	1.2681	-0.006724
MCF 10A-H2B-mCherry	51124-1	Trametinib	10142-101-4	34.14	13.3	0.0035247	-0.0097752	0.6699	0.0036091	1.122	-0.01347
MCF 10A-H2B-mCherry	51124-1	Trametinib	10142-101-4	36.36	13.3	0.0039415	0.019866	0.64993	0.0039336	1.1076	0.0014769
MCF 10A-H2B-mCherry	51124-1	Trametinib	10142-101-4	38.59	13.3	0.0049857	0.00046446	0.63231	0.0051869	0.98197	-0.020036
MCF 10A-H2B-mCherry	51124-1	Trametinib	10142-101-4	40.81	13.3	0.0061471	0.025731	0.60321	0.0062026	1.0021	-0.004541
MCF 10A-H2B-mCherry	51124-1	Trametinib	10142-101-4	43.03	13.3	0.0080722	0.010804	0.57196	0.0081476	1.0504	-0.0039218
MCF 10A-H2B-mCherry	51124-1	Trametinib	10142-101-4	45.25	13.3	0.011884	0.029714	0.53023	0.011664	1.2484	0.012182
MCF 10A-H2B-mCherry	51124-1	Trametinib	10142-101-4	47.47	13.3	0.01395	0.04461	0.50057	0.013229	1.9591	0.049039
MCF 10A-H2B-mCherry	51124-1	Trametinib	10142-101-4	49.69	13.3	0.017762	0.045007	0.47792	0.016999	2.0225	0.041825
MCF 10A-H2B-mCherry	51124-1	Trametinib	10142-101-4	51.92	13.3	0.017478	0.037626	0.47136	0.016688	1.9155	0.043197
MCF 10A-H2B-mCherry	51124-1	Trametinib	10142-101-4	54.14	13.3	0.017953	0.017526	0.47262	0.017541	1.878	0.02148
MCF 10A-H2B-mCherry	51124-1	Trametinib	10142-101-4	56.36	13.3	0.017751	0.030589	0.46599	0.017351	2.2588	0.030058
MCF 10A-H2B-mCherry	51124-1	Trametinib	10142-101-4	58.58	13.3	0.018965	0.0025508	0.45852	0.018597	2.1563	0.02249
MCF 10A-H2B-mCherry	51124-1	Trametinib	10142-101-4	60.8	13.3	0.020288	0.0036864	0.4458	0.019586	2.6253	0.044758
MCF 10A-H2B-mCherry	51124-1	Trametinib	10142-101-4	63.02	13.3	0.0192	-0.015874	0.44935	0.018796	2.7555	0.028967
MCF 10A-H2B-mCherry	51124-1	Trametinib	10142-101-4	65.24	13.3	0.021581	0.0017315	0.42134	0.02109	4.005	0.043854
MCF 10A-H2B-mCherry	51124-1	Trametinib	10142-101-4	67.47	13.3	0.024061	0.022989	0.40563	0.023484	4.6584	0.054332
MCF 10A-H2B-mCherry	51124-1	Trametinib	10142-101-4	69.71	13.4	0.028348	-0.015576	0.39211	0.027526	4.2625	0.04588
MCF 10A-H2B-mCherry	51124-1	Trametinib	10142-101-4	71.94	13.4	0.0301	-0.028448	0.38256	0.029454	5	0.049003
MCF 10A-H2B-mCherry	51124-1	Trametinib	10142-101-4	74.16	13.4	0.030284	-0.003388	0.37529	0.029842	5	0.035049
MCF 10A-H2B-mCherry	51124-1	Trametinib	10142-101-4	76.38	13.4	0.030861	-0.062289	0.37052	0.030548	5	0.024319
MCF 10A-H2B-mCherry	51124-1	Trametinib	10142-101-4	78.6	13.4	0.033703	0.00046372	0.34955	0.032763	5	0.065855
MCF 10A-H2B-mCherry	51124-1	Trametinib	10142-101-4	80.82	13.4	0.046615	0.016839	0.32906	0.044925	4.4772	0.076967
MCF 10A-H2B-mCherry	51124-1	Vorinostat	10282-101-4	15.91	13.5	0.67295	-0.23376	0.40903	1.0022	1.2258	-0.31469
MCF 10A-H2B-mCherry	51124-1	Vorinostat	10282-101-4	16.73	13.3	0.68812	-0.25341	0.40104	1.3581	0.96854	-0.46594
MCF 10A-H2B-mCherry	51124-1	Vorinostat	10282-101-4	18.59	13.3	0.56644	-0.24119	0.4283	1.0687	0.946	-0.4101
MCF 10A-H2B-mCherry	51124-1	Vorinostat	10282-101-4	20.81	13.3	0.50197	-0.21005	0.43803	0.85356	0.96258	-0.33037
MCF 10A-H2B-mCherry	51124-1	Vorinostat	10282-101-4	23.04	13.3	0.50789	-0.16922	0.42884	0.70775	1.1387	-0.22943
MCF 10A-H2B-mCherry	51124-1	Vorinostat	10282-101-4	25.25	13.3	0.56444	-0.16031	0.40524	0.7187	1.3197	-0.18766
MCF 10A-H2B-mCherry	51124-1	Vorinostat	10282-101-4	27.48	13.3	0.68232	-0.14955	0.39029	0.82116	1.6127	-0.16833
MCF 10A-H2B-mCherry	51124-1	Vorinostat	10282-101-4	29.7	13.3	0.76503	-0.12529	0.36748	0.87568	1.8944	-0.13907
MCF 10A-H2B-mCherry	51124-1	Vorinostat	10282-101-4	31.92	13.3	0.90549	-0.11331	0.35073	1.0076	2.1792	-0.12199
MCF 10A-H2B-mCherry	51124-1	Vorinostat	10282-101-4	34.14	13.3	1.068	-0.12063	0.33295	1.1653	3.4369	-0.11189
MCF 10A-H2B-mCherry	51124-1	Vorinostat	10282-101-4	36.36	13.3	1.0762	-0.11042	0.33558	1.2153	2.2647	-0.1406
MCF 10A-H2B-mCherry	51124-1	Vorinostat	10282-101-4	38.59	13.3	1.1098	-0.10114	0.33202	1.2326	2.1821	-0.12448
MCF 10A-H2B-mCherry	51124-1	Vorinostat	10282-101-4	40.81	13.3	1.1984	-0.095961	0.30125	1.2893	2.5017	-0.10166
MCF 10A-H2B-mCherry	51124-1	Vorinostat	10282-101-4	43.03	13.3	1.3344	-0.12721	0.26933	1.4263	3.1385	-0.10463
MCF 10A-H2B-mCherry	51124-1	Vorinostat	10282-101-4	45.25	13.3	1.4887	-0.13025	0.24782	1.597	3.1231	-0.11901
MCF 10A-H2B-mCherry	51124-1	Vorinostat	10282-101-4	47.47	13.3	1.6384	-0.13756	0.23362	1.7629	3.2107	-0.12585
MCF 10A-H2B-mCherry	51124-1	Vorinostat	10282-101-4	49.69	13.3	1.7722	-0.13929	0.21551	1.8866	3.5508	-0.11481
MCF 10A-H2B-mCherry	51124-1	Vorinostat	10282-101-4	51.92	13.3	1.8216	-0.11636	0.20103	1.8954	4.1224	-0.079195
MCF 10A-H2B-mCherry	51124-1	Vorinostat	10282-101-4	54.14	13.3	1.8708	-0.088423	0.19065	1.9209	4.4214	-0.060384
MCF 10A-H2B-mCherry	51124-1	Vorinostat	10282-101-4	56.36	13.3	1.8971	-0.1068	0.18659	1.9476	4.3974	-0.059782
MCF 10A-H2B-mCherry	51124-1	Vorinostat	10282-101-4	58.58	13.3	2.0321	-0.091956	0.17977	2.0717	4.6303	-0.045435
MCF 10A-H2B-mCherry	51124-1	Vorinostat	10282-101-4	60.8	13.3	2.2188	-0.077301	0.15675	2.2676	4.8049	-0.055406
MCF 10A-H2B-mCherry	51124-1	Vorinostat	10282-101-4	63.02	13.3	2.2236	-0.03998	0.1616	2.2495	5	-0.031222
MCF 10A-H2B-mCherry	51124-1	Vorinostat	10282-101-4	65.24	13.3	2.4454	-0.046458	0.14449	2.4775	5	-0.035345
MCF 10A-H2B-mCherry	51124-1	Vorinostat	10282-101-4	67.47	13.3	2.8259	-0.031875	0.12794	2.865	5	-0.035565
MCF 10A-H2B-mCherry	51124-1	Vorinostat	10282-101-4	69.71	13.4	3.1094	0.010776	0.10753	3.0871	5	0.016802
MCF 10A-H2B-mCherry	51124-1	Vorinostat	10282-101-4	71.94	13.4	3.2871	-0.016027	0.099551	3.3126	5	-0.020194
MCF 10A-H2B-mCherry	51124-1	Vorinostat	10282-101-4	74.16	13.4	3.3307	-0.02457	0.11222	3.3889	5	-0.045861
MCF 10A-H2B-mCherry	51124-1	Vorinostat	10282-101-4	76.38	13.4	3.3759	-0.022618	0.1154	3.4083	5	-0.024469
MCF 10A-H2B-mCherry	51124-1	Vorinostat	10282-101-4	78.6	13.4	3.6487	0.016364	0.096671	3.6037	5	0.017388
MCF 10A-H2B-mCherry	51124-1	Vorinostat	10282-101-4	80.82	13.4	3.3561	-0.051374	0.12359	3.3984	5	-0.032404
