## Supplemental Data 2 for "A multi-center study on factors influencing the reproducibility of *in vitro* drug-response studies": Timecourse_instantGRmetrics_BioRep2.tsv

CellLine	CellLine_HMSLid	DrugName	HMSLid	Time	DeltaT	GR50	GRmax	AUC_GR	EC50_GR	Hill_GR	GRinf	GRmax_1	AUC_GR_1
MCF 10A-H2B-mCherry	51124-1	Alpelisib	10233-101-4	14.5	11.8	Inf	0.58303	0.16559	Inf	0	0.58303	0.58303	0.16559
MCF 10A-H2B-mCherry	51124-1	Alpelisib	10233-101-4	16.47	11.8	Inf	0.54368	0.18609	Inf	0	0.54368	0.54368	0.18609
MCF 10A-H2B-mCherry	51124-1	Alpelisib	10233-101-4	18.43	11.8	Inf	0.52215	0.1797	Inf	2.4994	0.61007	0.52215	0.1797
MCF 10A-H2B-mCherry	51124-1	Alpelisib	10233-101-4	20.4	11.8	Inf	0.5314	0.17919	Inf	2.4995	0.58641	0.5314	0.17919
MCF 10A-H2B-mCherry	51124-1	Alpelisib	10233-101-4	22.37	11.8	Inf	0.52519	0.1619	Inf	2.5	0.56934	0.52519	0.1619
MCF 10A-H2B-mCherry	51124-1	Alpelisib	10233-101-4	24.34	11.8	Inf	0.53562	0.1509	Inf	0.30869	-0.19454	0.53562	0.1509
MCF 10A-H2B-mCherry	51124-1	Alpelisib	10233-101-4	26.31	11.8	Inf	0.5498	0.13659	Inf	0.24061	-0.19649	0.5498	0.13659
MCF 10A-H2B-mCherry	51124-1	Alpelisib	10233-101-4	28.28	11.8	Inf	0.56286	0.1305	Inf	0.21544	-0.21834	0.56286	0.1305
MCF 10A-H2B-mCherry	51124-1	Alpelisib	10233-101-4	30.24	11.8	Inf	0.58948	0.10212	Inf	0.37756	-0.1967	0.58948	0.10212
MCF 10A-H2B-mCherry	51124-1	Alpelisib	10233-101-4	32.22	11.8	Inf	0.61932	0.079504	Inf	0.3252	-0.17647	0.61932	0.079504
MCF 10A-H2B-mCherry	51124-1	Alpelisib	10233-101-4	34.19	11.8	Inf	0.66821	0.062574	Inf	0.36632	-0.15363	0.66821	0.062574
MCF 10A-H2B-mCherry	51124-1	Alpelisib	10233-101-4	36.16	11.8	Inf	0.70814	0.081191	Inf	0.13408	0.35881	0.70814	0.081191
MCF 10A-H2B-mCherry	51124-1	Alpelisib	10233-101-4	38.13	11.8	Inf	0.73224	0.079055	Inf	0.15637	0.2688	0.73224	0.079055
MCF 10A-H2B-mCherry	51124-1	Alpelisib	10233-101-4	40.1	11.8	Inf	0.77447	0.045474	Inf	0.19031	0.0031756	0.77447	0.045474
MCF 10A-H2B-mCherry	51124-1	Alpelisib	10233-101-4	42.07	11.8	Inf	0.79297	0.042345	Inf	0.20232	-0.055226	0.79297	0.042345
MCF 10A-H2B-mCherry	51124-1	Alpelisib	10233-101-4	44.04	11.8	Inf	0.88069	0.031161	Inf	0.18097	0.27768	0.88069	0.031161
MCF 10A-H2B-mCherry	51124-1	Alpelisib	10233-101-4	46	11.8	Inf	0.87661	0.029167	Inf	0.22954	0.025001	0.87661	0.029167
MCF 10A-H2B-mCherry	51124-1	Alpelisib	10233-101-4	47.98	11.8	Inf	0.89279	0.0043008	Inf	0	0.89279	0.89279	0.0043008
MCF 10A-H2B-mCherry	51124-1	Alpelisib	10233-101-4	49.95	11.8	Inf	0.92516	-0.0030372	Inf	0	0.92516	0.92516	-0.0030372
MCF 10A-H2B-mCherry	51124-1	Alpelisib	10233-101-4	51.92	11.8	Inf	0.9806	0.0026088	Inf	0	0.9806	0.9806	0.0026088
MCF 10A-H2B-mCherry	51124-1	Alpelisib	10233-101-4	53.89	11.8	Inf	0.98835	0.0082729	Inf	0	0.98835	0.98835	0.0082729
MCF 10A-H2B-mCherry	51124-1	Alpelisib	10233-101-4	56.36	12.8	Inf	1.05	0.001187	Inf	0	1.05	1.05	0.001187
MCF 10A-H2B-mCherry	51124-1	Alpelisib	10233-101-4	58.33	12.8	Inf	1.05	-0.0078853	Inf	0	1.05	1.05	-0.0078853
MCF 10A-H2B-mCherry	51124-1	Alpelisib	10233-101-4	60.3	12.8	Inf	1.05	-0.009775	Inf	0	1.05	1.05	-0.009775
MCF 10A-H2B-mCherry	51124-1	Alpelisib	10233-101-4	62.27	12.8	Inf	1.05	-0.039607	Inf	0	1.05	1.05	-0.039607
MCF 10A-H2B-mCherry	51124-1	Alpelisib	10233-101-4	64.24	12.8	Inf	1.05	-0.00062594	Inf	0	1.05	1.05	-0.00062594
MCF 10A-H2B-mCherry	51124-1	Alpelisib	10233-101-4	66.21	12.8	Inf	0.72079	0.059942	Inf	0	0.72079	0.72079	0.059942
MCF 10A-H2B-mCherry	51124-1	Alpelisib	10233-101-4	68.68	11.8	Inf	0.58901	0.11659	Inf	2.5	0.75186	0.58901	0.11659
MCF 10A-H2B-mCherry	51124-1	Alpelisib	10233-101-4	70.65	11.8	Inf	0.42674	0.21432	Inf	0.67339	0.61968	0.42674	0.21432
MCF 10A-H2B-mCherry	51124-1	Alpelisib	10233-101-4	72.62	11.8	Inf	0.11786	0.27086	Inf	0.51836	0.2602	0.11786	0.27086
MCF 10A-H2B-mCherry	51124-1	Alpelisib	10233-101-4	74.59	11.8	Inf	-0.27222	0.38529	Inf	0.42796	-0.35396	-0.27222	0.38529
MCF 10A-H2B-mCherry	51124-1	Alpelisib	10233-101-4	76.56	11.8	Inf	-0.36051	0.42232	Inf	0.41556	-0.54303	-0.36051	0.42232
MCF 10A-H2B-mCherry	51124-1	Alpelisib	10233-101-4	78.53	11.8	Inf	-0.56865	0.52154	Inf	0.53475	-0.78009	-0.56865	0.52154
MCF 10A-H2B-mCherry	51124-1	Alpelisib	10233-101-4	80.5	11.8	Inf	-0.72482	0.56515	Inf	0.56055	-0.90242	-0.72482	0.56515
MCF 10A-H2B-mCherry	51124-1	Alpelisib	10233-101-4	82.47	11.8	Inf	-0.71546	0.57232	Inf	0.47218	-0.93229	-0.71546	0.57232
MCF 10A-H2B-mCherry	51124-1	Alpelisib	10233-101-4	84.44	11.8	Inf	-0.6603	0.56966	Inf	0.41674	-0.94356	-0.6603	0.56966
MCF 10A-H2B-mCherry	51124-1	Alpelisib	10233-101-4	86.41	11.8	Inf	-0.56426	0.53272	Inf	0.36108	-0.92981	-0.56426	0.53272
MCF 10A-H2B-mCherry	51124-1	Alpelisib	10233-101-4	88.39	11.8	Inf	-0.52449	0.52253	Inf	0.30232	-0.9218	-0.52449	0.52253
MCF 10A-H2B-mCherry	51124-1	Dasatinib	10020-101-5	14.5	11.8	0.49487	0.095948	0.40425	9.8532	0.31453	-0.70754	0.095948	0.40425
MCF 10A-H2B-mCherry	51124-1	Dasatinib	10020-101-5	16.47	11.8	0.29761	0.056728	0.44784	18.1565	0.30218	-0.97544	0.056728	0.44784
MCF 10A-H2B-mCherry	51124-1	Dasatinib	10020-101-5	18.43	11.8	0.30363	0.045803	0.42993	12.6517	0.3781	-0.63478	0.045803	0.42993
MCF 10A-H2B-mCherry	51124-1	Dasatinib	10020-101-5	20.4	11.8	0.32162	0.050043	0.44148	14.6959	0.31781	-0.88245	0.050043	0.44148
MCF 10A-H2B-mCherry	51124-1	Dasatinib	10020-101-5	22.37	11.8	0.41151	0.024365	0.42708	15.4623	0.32184	-1	0.024365	0.42708
MCF 10A-H2B-mCherry	51124-1	Dasatinib	10020-101-5	24.34	11.8	0.54093	-0.012493	0.40429	14.19	0.34488	-1	-0.012493	0.40429
MCF 10A-H2B-mCherry	51124-1	Dasatinib	10020-101-5	26.31	11.8	0.62742	-0.026265	0.38676	15.1152	0.34756	-1	-0.026265	0.38676
MCF 10A-H2B-mCherry	51124-1	Dasatinib	10020-101-5	28.28	11.8	0.79543	-0.0077841	0.36183	18.5915	0.34908	-1	-0.0077841	0.36183
MCF 10A-H2B-mCherry	51124-1	Dasatinib	10020-101-5	30.24	11.8	1.0071	-0.038114	0.32979	14.9742	0.40847	-1	-0.038114	0.32979
MCF 10A-H2B-mCherry	51124-1	Dasatinib	10020-101-5	32.22	11.8	1.1811	-0.04948	0.30812	12.756	0.46258	-1	-0.04948	0.30812
MCF 10A-H2B-mCherry	51124-1	Dasatinib	10020-101-5	34.19	11.8	1.228	-0.055972	0.30701	11.8316	0.48567	-1	-0.055972	0.30701
MCF 10A-H2B-mCherry	51124-1	Dasatinib	10020-101-5	36.16	11.8	1.1086	-0.045702	0.32735	14.38	0.4301	-1	-0.045702	0.32735
MCF 10A-H2B-mCherry	51124-1	Dasatinib	10020-101-5	38.13	11.8	1.2309	-0.030473	0.31594	14.7989	0.44835	-1	-0.030473	0.31594
MCF 10A-H2B-mCherry	51124-1	Dasatinib	10020-101-5	40.1	11.8	1.6021	-0.06346	0.26479	11.394	0.65538	-1	-0.06346	0.26479
MCF 10A-H2B-mCherry	51124-1	Dasatinib	10020-101-5	42.07	11.8	1.5059	-0.089535	0.27369	10.9559	0.67714	-1	-0.089535	0.27369
MCF 10A-H2B-mCherry	51124-1	Dasatinib	10020-101-5	44.04	11.8	1.6363	-0.089568	0.26714	11.3607	0.74506	-1	-0.089568	0.26714
MCF 10A-H2B-mCherry	51124-1	Dasatinib	10020-101-5	46	11.8	1.925	-0.076438	0.24673	11.0714	0.79398	-1	-0.076438	0.24673
MCF 10A-H2B-mCherry	51124-1	Dasatinib	10020-101-5	47.98	11.8	2.0992	-0.11578	0.1935	7.4506	1.9728	-0.59609	-0.11578	0.1935
MCF 10A-H2B-mCherry	51124-1	Dasatinib	10020-101-5	49.95	11.8	2.5744	-0.15437	0.17449	6.7152	2.842	-0.61095	-0.15437	0.17449
MCF 10A-H2B-mCherry	51124-1	Dasatinib	10020-101-5	51.92	11.8	3.0537	-0.16532	0.16782	6.5874	2.9225	-0.63111	-0.16532	0.16782
MCF 10A-H2B-mCherry	51124-1	Dasatinib	10020-101-5	53.89	11.8	3.6067	-0.12428	0.14996	4.3874	3.3297	-0.27407	-0.12428	0.14996
MCF 10A-H2B-mCherry	51124-1	Dasatinib	10020-101-5	56.36	12.8	4.4755	-0.14394	0.12707	5.1499	4.9992	-0.2471	-0.14394	0.12707
MCF 10A-H2B-mCherry	51124-1	Dasatinib	10020-101-5	58.33	12.8	4.7813	-0.21725	0.13704	6.0034	5	-0.53909	-0.21725	0.13704
MCF 10A-H2B-mCherry	51124-1	Dasatinib	10020-101-5	60.3	12.8	5.1736	-0.15338	0.1348	6.2528	5	-0.49012	-0.15338	0.1348
MCF 10A-H2B-mCherry	51124-1	Dasatinib	10020-101-5	62.27	12.8	4.3975	-0.17612	0.11759	5.6665	5	-0.4952	-0.17612	0.11759
MCF 10A-H2B-mCherry	51124-1	Dasatinib	10020-101-5	64.24	12.8	7.076	-0.3039	0.11839	8.823	5	-1	-0.3039	0.11839
MCF 10A-H2B-mCherry	51124-1	Dasatinib	10020-101-5	66.21	12.8	Inf	-0.33922	0.17462	Inf	2.5	-0.72657	-0.33922	0.17462
MCF 10A-H2B-mCherry	51124-1	Dasatinib	10020-101-5	68.68	11.8	Inf	-0.41112	0.23882	Inf	0	-0.41112	-0.41112	0.23882
MCF 10A-H2B-mCherry	51124-1	Dasatinib	10020-101-5	70.65	11.8	Inf	-0.47021	0.24218	Inf	2.5	-0.76052	-0.47021	0.24218
MCF 10A-H2B-mCherry	51124-1	Dasatinib	10020-101-5	72.62	11.8	Inf	-0.69682	0.2828	Inf	2.5	-0.86787	-0.69682	0.2828
MCF 10A-H2B-mCherry	51124-1	Dasatinib	10020-101-5	74.59	11.8	Inf	-0.79346	0.3297	Inf	0	-0.79346	-0.79346	0.3297
MCF 10A-H2B-mCherry	51124-1	Dasatinib	10020-101-5	76.56	11.8	Inf	-0.79486	0.32653	Inf	2.5	-0.91798	-0.79486	0.32653
MCF 10A-H2B-mCherry	51124-1	Dasatinib	10020-101-5	78.53	11.8	Inf	-0.88782	0.34376	Inf	2.5	-0.94287	-0.88782	0.34376
MCF 10A-H2B-mCherry	51124-1	Dasatinib	10020-101-5	80.5	11.8	Inf	-0.91374	0.38126	Inf	0	-0.91374	-0.91374	0.38126
MCF 10A-H2B-mCherry	51124-1	Dasatinib	10020-101-5	82.47	11.8	Inf	-0.94612	0.43751	Inf	0	-0.94612	-0.94612	0.43751
MCF 10A-H2B-mCherry	51124-1	Dasatinib	10020-101-5	84.44	11.8	Inf	-0.96247	0.4367	Inf	0	-0.96247	-0.96247	0.4367
MCF 10A-H2B-mCherry	51124-1	Dasatinib	10020-101-5	86.41	11.8	Inf	-0.94065	0.43479	Inf	0	-0.94065	-0.94065	0.43479
MCF 10A-H2B-mCherry	51124-1	Dasatinib	10020-101-5	88.39	11.8	Inf	-0.94107	0.47836	Inf	0	-0.94107	-0.94107	0.47836
MCF 10A-H2B-mCherry	51124-1	Etoposide	10250-101-3	14.5	11.8	1.8736	0.078649	0.24605	7.8032	1.6271	-0.4739	0.078649	0.24605
MCF 10A-H2B-mCherry	51124-1	Etoposide	10250-101-3	16.47	11.8	1.6068	0.041497	0.26678	6.9325	0.9526	-0.52186	0.041497	0.26678
MCF 10A-H2B-mCherry	51124-1	Etoposide	10250-101-3	18.43	11.8	1.5522	0.015785	0.274	7.8666	0.7772	-0.61339	0.015785	0.274
MCF 10A-H2B-mCherry	51124-1	Etoposide	10250-101-3	20.4	11.8	1.2916	-0.00035633	0.29488	6.3768	0.76286	-0.5932	-0.00035633	0.29488
MCF 10A-H2B-mCherry	51124-1	Etoposide	10250-101-3	22.37	11.8	1.1454	-0.012264	0.30184	4.6858	0.7803	-0.58642	-0.012264	0.30184
MCF 10A-H2B-mCherry	51124-1	Etoposide	10250-101-3	24.34	11.8	0.84418	0.010511	0.34664	5.271	0.85771	-0.55782	0.010511	0.34664
MCF 10A-H2B-mCherry	51124-1	Etoposide	10250-101-3	26.31	11.8	0.48703	-0.011133	0.38559	1.8458	0.60939	-0.38102	-0.011133	0.38559
MCF 10A-H2B-mCherry	51124-1	Etoposide	10250-101-3	28.28	11.8	0.27152	-0.013028	0.43233	0.40736	0.66729	-0.14009	-0.013028	0.43233
MCF 10A-H2B-mCherry	51124-1	Etoposide	10250-101-3	30.24	11.8	0.24577	0.01046	0.42599	0.25426	0.94206	-0.011438	0.01046	0.42599
MCF 10A-H2B-mCherry	51124-1	Etoposide	10250-101-3	32.22	11.8	0.21165	-0.011852	0.43344	0.21395	1.252	0.016004	-0.011852	0.43344
MCF 10A-H2B-mCherry	51124-1	Etoposide	10250-101-3	34.19	11.8	0.21494	-0.011887	0.42786	0.21288	1.4114	0.02118	-0.011887	0.42786
MCF 10A-H2B-mCherry	51124-1	Etoposide	10250-101-3	36.16	11.8	0.21774	-0.0070659	0.44139	0.22557	1.0743	-0.015213	-0.0070659	0.44139
MCF 10A-H2B-mCherry	51124-1	Etoposide	10250-101-3	38.13	11.8	0.2111	0.013765	0.45533	0.23465	1.0632	-0.051913	0.013765	0.45533
MCF 10A-H2B-mCherry	51124-1	Etoposide	10250-101-3	40.1	11.8	0.23854	-0.033164	0.43952	0.25294	1.278	-0.034864	-0.033164	0.43952
MCF 10A-H2B-mCherry	51124-1	Etoposide	10250-101-3	42.07	11.8	0.20846	-0.0863	0.4606	0.25555	1.1283	-0.10724	-0.0863	0.4606
MCF 10A-H2B-mCherry	51124-1	Etoposide	10250-101-3	44.04	11.8	0.18987	-0.06579	0.45433	0.2227	1.03	-0.070934	-0.06579	0.45433
MCF 10A-H2B-mCherry	51124-1	Etoposide	10250-101-3	46	11.8	0.14893	-0.079561	0.4814	0.17325	1.1118	-0.073175	-0.079561	0.4814
MCF 10A-H2B-mCherry	51124-1	Etoposide	10250-101-3	47.98	11.8	0.17022	-0.1583	0.48993	0.20392	2.9692	-0.091395	-0.1583	0.48993
MCF 10A-H2B-mCherry	51124-1	Etoposide	10250-101-3	49.95	11.8	0.14804	-0.16097	0.51964	0.20919	2.8308	-0.17039	-0.16097	0.51964
MCF 10A-H2B-mCherry	51124-1	Etoposide	10250-101-3	51.92	11.8	0.11555	-0.21317	0.55663	0.1784	2.7864	-0.19054	-0.21317	0.55663
MCF 10A-H2B-mCherry	51124-1	Etoposide	10250-101-3	53.89	11.8	0.10504	-0.20883	0.57766	0.27002	2.6882	-0.33227	-0.20883	0.57766
MCF 10A-H2B-mCherry	51124-1	Etoposide	10250-101-3	56.36	12.8	0.10382	-0.16086	0.58574	0.18525	2.7472	-0.24874	-0.16086	0.58574
MCF 10A-H2B-mCherry	51124-1	Etoposide	10250-101-3	58.33	12.8	0.079964	-0.18762	0.58161	1.0748	2.6279	-0.56211	-0.18762	0.58161
MCF 10A-H2B-mCherry	51124-1	Etoposide	10250-101-3	60.3	12.8	Inf	-0.088159	0.61363	Inf	2.5	-0.13441	-0.088159	0.61363
MCF 10A-H2B-mCherry	51124-1	Etoposide	10250-101-3	62.27	12.8	Inf	-0.046961	0.59491	Inf	2.5	-0.065289	-0.046961	0.59491
MCF 10A-H2B-mCherry	51124-1	Etoposide	10250-101-3	64.24	12.8	Inf	-0.16097	0.60437	Inf	2.5	-0.24389	-0.16097	0.60437
MCF 10A-H2B-mCherry	51124-1	Etoposide	10250-101-3	66.21	12.8	Inf	-0.2675	0.57593	Inf	2.4999	-0.30038	-0.2675	0.57593
MCF 10A-H2B-mCherry	51124-1	Etoposide	10250-101-3	68.68	11.8	Inf	-0.34857	0.64189	Inf	2.4998	-0.39174	-0.34857	0.64189
MCF 10A-H2B-mCherry	51124-1	Etoposide	10250-101-3	70.65	11.8	0.37403	-0.47415	0.63415	0.41841	5	-0.39429	-0.47415	0.63415
MCF 10A-H2B-mCherry	51124-1	Etoposide	10250-101-3	72.62	11.8	Inf	-0.43675	0.62169	Inf	2.5	-0.36312	-0.43675	0.62169
MCF 10A-H2B-mCherry	51124-1	Etoposide	10250-101-3	74.59	11.8	Inf	-0.49208	0.64476	Inf	2.5	-0.39753	-0.49208	0.64476
MCF 10A-H2B-mCherry	51124-1	Etoposide	10250-101-3	76.56	11.8	Inf	-0.51608	0.61755	Inf	2.5	-0.36583	-0.51608	0.61755
MCF 10A-H2B-mCherry	51124-1	Etoposide	10250-101-3	78.53	11.8	0.41666	-0.61983	0.61556	0.48863	4.5677	-0.4902	-0.61983	0.61556
MCF 10A-H2B-mCherry	51124-1	Etoposide	10250-101-3	80.5	11.8	0.46043	-0.58246	0.6204	0.56279	4.2963	-0.52123	-0.58246	0.6204
MCF 10A-H2B-mCherry	51124-1	Etoposide	10250-101-3	82.47	11.8	Inf	-0.61088	0.57532	Inf	2.5	-0.3921	-0.61088	0.57532
MCF 10A-H2B-mCherry	51124-1	Etoposide	10250-101-3	84.44	11.8	0.50326	-0.47054	0.54328	0.61249	4.9982	-0.45042	-0.47054	0.54328
MCF 10A-H2B-mCherry	51124-1	Etoposide	10250-101-3	86.41	11.8	0.53351	-0.37789	0.48345	0.63701	4.9992	-0.35055	-0.37789	0.48345
MCF 10A-H2B-mCherry	51124-1	Etoposide	10250-101-3	88.39	11.8	0.51405	-0.39337	0.48711	0.60758	4.9994	-0.34295	-0.39337	0.48711
MCF 10A-H2B-mCherry	51124-1	Neratinib	10018-101-5	14.5	11.8	0.10144	0.18173	0.37897	0.072338	1.223	0.17233	0.18173	0.37897
MCF 10A-H2B-mCherry	51124-1	Neratinib	10018-101-5	16.47	11.8	0.047473	0.16404	0.42682	0.039885	2.9328	0.18623	0.16404	0.42682
MCF 10A-H2B-mCherry	51124-1	Neratinib	10018-101-5	18.43	11.8	0.044761	0.14182	0.45804	0.041346	2.9533	0.13004	0.14182	0.45804
MCF 10A-H2B-mCherry	51124-1	Neratinib	10018-101-5	20.4	11.8	0.03932	0.065077	0.49122	0.034016	0.95616	0.062522	0.065077	0.49122
MCF 10A-H2B-mCherry	51124-1	Neratinib	10018-101-5	22.37	11.8	0.030878	-0.040026	0.52642	0.030378	0.96273	0.0051673	-0.040026	0.52642
MCF 10A-H2B-mCherry	51124-1	Neratinib	10018-101-5	24.34	11.8	0.02841	-0.059365	0.53448	0.029189	1.1327	0.0080922	-0.059365	0.53448
MCF 10A-H2B-mCherry	51124-1	Neratinib	10018-101-5	26.31	11.8	0.029412	-0.13938	0.54764	0.035577	0.93374	-0.069836	-0.13938	0.54764
MCF 10A-H2B-mCherry	51124-1	Neratinib	10018-101-5	28.28	11.8	0.036669	-0.21857	0.54777	0.068597	0.81885	-0.24571	-0.21857	0.54777
MCF 10A-H2B-mCherry	51124-1	Neratinib	10018-101-5	30.24	11.8	0.055443	-0.26717	0.5194	0.1098	0.8666	-0.32661	-0.26717	0.5194
MCF 10A-H2B-mCherry	51124-1	Neratinib	10018-101-5	32.22	11.8	0.07539	-0.26086	0.48325	0.12363	0.98252	-0.29501	-0.26086	0.48325
MCF 10A-H2B-mCherry	51124-1	Neratinib	10018-101-5	34.19	11.8	0.094919	-0.20581	0.45458	0.12746	1.2093	-0.2119	-0.20581	0.45458
MCF 10A-H2B-mCherry	51124-1	Neratinib	10018-101-5	36.16	11.8	0.11546	-0.24289	0.44034	0.15689	1.3144	-0.25403	-0.24289	0.44034
MCF 10A-H2B-mCherry	51124-1	Neratinib	10018-101-5	38.13	11.8	0.14896	-0.22636	0.40148	0.18143	1.6932	-0.2007	-0.22636	0.40148
MCF 10A-H2B-mCherry	51124-1	Neratinib	10018-101-5	40.1	11.8	0.16661	-0.20555	0.35063	0.17509	3.0455	-0.060613	-0.20555	0.35063
MCF 10A-H2B-mCherry	51124-1	Neratinib	10018-101-5	42.07	11.8	0.17783	-0.14801	0.3474	0.17911	4.6136	0.0027069	-0.14801	0.3474
MCF 10A-H2B-mCherry	51124-1	Neratinib	10018-101-5	44.04	11.8	0.20751	-0.14419	0.33045	0.22022	3.5213	-0.016763	-0.14419	0.33045
MCF 10A-H2B-mCherry	51124-1	Neratinib	10018-101-5	46	11.8	0.24024	-0.11571	0.31554	0.2637	3.5611	-0.021326	-0.11571	0.31554
MCF 10A-H2B-mCherry	51124-1	Neratinib	10018-101-5	47.98	11.8	0.28095	-0.17187	0.30593	0.33851	2.8142	-0.093858	-0.17187	0.30593
MCF 10A-H2B-mCherry	51124-1	Neratinib	10018-101-5	49.95	11.8	0.30395	-0.19905	0.30282	0.37047	3.0361	-0.11571	-0.19905	0.30282
MCF 10A-H2B-mCherry	51124-1	Neratinib	10018-101-5	51.92	11.8	0.30008	-0.20586	0.30402	0.31995	3.2843	-0.098661	-0.20586	0.30402
MCF 10A-H2B-mCherry	51124-1	Neratinib	10018-101-5	53.89	11.8	0.34769	-0.26637	0.28562	0.38103	3.7292	-0.13867	-0.26637	0.28562
MCF 10A-H2B-mCherry	51124-1	Neratinib	10018-101-5	56.36	12.8	0.34093	-0.27816	0.29785	0.38628	3.7838	-0.20337	-0.27816	0.29785
MCF 10A-H2B-mCherry	51124-1	Neratinib	10018-101-5	58.33	12.8	0.32343	-0.38717	0.32533	0.371	3.938	-0.29275	-0.38717	0.32533
MCF 10A-H2B-mCherry	51124-1	Neratinib	10018-101-5	60.3	12.8	0.37353	-0.49367	0.33882	0.48914	2.3613	-0.46088	-0.49367	0.33882
MCF 10A-H2B-mCherry	51124-1	Neratinib	10018-101-5	62.27	12.8	0.38972	-0.56582	0.35422	0.55622	2.1736	-0.58646	-0.56582	0.35422
MCF 10A-H2B-mCherry	51124-1	Neratinib	10018-101-5	64.24	12.8	0.4495	-0.75357	0.38601	0.65324	3.3315	-0.76196	-0.75357	0.38601
MCF 10A-H2B-mCherry	51124-1	Neratinib	10018-101-5	66.21	12.8	0.44184	-0.71138	0.39945	0.70842	3.1712	-0.8082	-0.71138	0.39945
MCF 10A-H2B-mCherry	51124-1	Neratinib	10018-101-5	68.68	11.8	0.30833	-0.74742	0.43558	0.39237	4.1022	-0.55086	-0.74742	0.43558
MCF 10A-H2B-mCherry	51124-1	Neratinib	10018-101-5	70.65	11.8	0.40896	-0.78376	0.41629	0.87549	2.1901	-0.96059	-0.78376	0.41629
MCF 10A-H2B-mCherry	51124-1	Neratinib	10018-101-5	72.62	11.8	Inf	-0.68285	0.46424	Inf	0.40213	-0.99865	-0.68285	0.46424
MCF 10A-H2B-mCherry	51124-1	Neratinib	10018-101-5	74.59	11.8	Inf	-0.71814	0.49522	Inf	0.64701	-0.99893	-0.71814	0.49522
MCF 10A-H2B-mCherry	51124-1	Neratinib	10018-101-5	76.56	11.8	Inf	-0.6488	0.49787	Inf	0.45866	-0.98999	-0.6488	0.49787
MCF 10A-H2B-mCherry	51124-1	Neratinib	10018-101-5	78.53	11.8	Inf	-0.75532	0.44378	Inf	1.0525	-0.99634	-0.75532	0.44378
MCF 10A-H2B-mCherry	51124-1	Neratinib	10018-101-5	80.5	11.8	Inf	-0.30299	0.47826	Inf	0	-0.30299	-0.30299	0.47826
MCF 10A-H2B-mCherry	51124-1	Neratinib	10018-101-5	82.47	11.8	Inf	-0.20377	0.44833	Inf	0	-0.20377	-0.20377	0.44833
MCF 10A-H2B-mCherry	51124-1	Neratinib	10018-101-5	84.44	11.8	Inf	-0.26863	0.45189	Inf	0	-0.26863	-0.26863	0.45189
MCF 10A-H2B-mCherry	51124-1	Neratinib	10018-101-5	86.41	11.8	Inf	0.62197	0.35262	Inf	0	0.62197	0.62197	0.35262
MCF 10A-H2B-mCherry	51124-1	Neratinib	10018-101-5	88.39	11.8	Inf	0.80989	0.36915	Inf	0	0.80989	0.80989	0.36915
MCF 10A-H2B-mCherry	51124-1	Palbociclib	10071-101-2	14.5	11.8	0.17487	0.22675	0.36394	0.096768	2.9383	0.35025	0.22675	0.36394
MCF 10A-H2B-mCherry	51124-1	Palbociclib	10071-101-2	16.47	11.8	Inf	0.13326	0.4113	Inf	0.48997	0.17641	0.13326	0.4113
MCF 10A-H2B-mCherry	51124-1	Palbociclib	10071-101-2	18.43	11.8	Inf	0.084367	0.42741	Inf	0.41614	0.10157	0.084367	0.42741
MCF 10A-H2B-mCherry	51124-1	Palbociclib	10071-101-2	20.4	11.8	Inf	0.081833	0.41963	Inf	0.30091	0.067948	0.081833	0.41963
MCF 10A-H2B-mCherry	51124-1	Palbociclib	10071-101-2	22.37	11.8	Inf	0.07985	0.39814	Inf	0.25565	0.00096386	0.07985	0.39814
MCF 10A-H2B-mCherry	51124-1	Palbociclib	10071-101-2	24.34	11.8	0.30324	0.053823	0.38694	1.183	0.73139	-0.058953	0.053823	0.38694
MCF 10A-H2B-mCherry	51124-1	Palbociclib	10071-101-2	26.31	11.8	0.37913	0.057986	0.36347	2.4973	0.88414	-0.13713	0.057986	0.36347
MCF 10A-H2B-mCherry	51124-1	Palbociclib	10071-101-2	28.28	11.8	0.40355	0.043178	0.37966	8.1899	0.55139	-0.37177	0.043178	0.37966
MCF 10A-H2B-mCherry	51124-1	Palbociclib	10071-101-2	30.24	11.8	0.44933	0.06203	0.36419	10.2532	0.6457	-0.39158	0.06203	0.36419
MCF 10A-H2B-mCherry	51124-1	Palbociclib	10071-101-2	32.22	11.8	0.51498	0.051723	0.35184	8.8974	0.61192	-0.40492	0.051723	0.35184
MCF 10A-H2B-mCherry	51124-1	Palbociclib	10071-101-2	34.19	11.8	0.61285	0.053611	0.33415	9.0593	0.56054	-0.43945	0.053611	0.33415
MCF 10A-H2B-mCherry	51124-1	Palbociclib	10071-101-2	36.16	11.8	0.54032	0.097017	0.35184	8.1051	0.56564	-0.45507	0.097017	0.35184
MCF 10A-H2B-mCherry	51124-1	Palbociclib	10071-101-2	38.13	11.8	0.49094	0.081609	0.35271	0.60889	0.68873	-0.015925	0.081609	0.35271
MCF 10A-H2B-mCherry	51124-1	Palbociclib	10071-101-2	40.1	11.8	0.30475	0.097738	0.32044	0.25258	2.9421	0.19164	0.097738	0.32044
MCF 10A-H2B-mCherry	51124-1	Palbociclib	10071-101-2	42.07	11.8	0.32323	0.081667	0.3335	0.31353	2.8482	0.12619	0.081667	0.3335
MCF 10A-H2B-mCherry	51124-1	Palbociclib	10071-101-2	44.04	11.8	0.34819	0.067467	0.32031	0.32132	2.8898	0.15041	0.067467	0.32031
MCF 10A-H2B-mCherry	51124-1	Palbociclib	10071-101-2	46	11.8	0.70452	0.072888	0.31902	0.92709	0.79243	-0.060152	0.072888	0.31902
MCF 10A-H2B-mCherry	51124-1	Palbociclib	10071-101-2	47.98	11.8	1.0859	0.052628	0.26912	1.434	1.0763	-0.046031	0.052628	0.26912
MCF 10A-H2B-mCherry	51124-1	Palbociclib	10071-101-2	49.95	11.8	1.5871	0.11211	0.24293	2.9544	2.7729	-0.16261	0.11211	0.24293
MCF 10A-H2B-mCherry	51124-1	Palbociclib	10071-101-2	51.92	11.8	1.9664	0.093654	0.23494	2.097	3.07	0.1019	0.093654	0.23494
MCF 10A-H2B-mCherry	51124-1	Palbociclib	10071-101-2	53.89	11.8	3.0804	0.092841	0.21377	6.8008	1.5959	-0.45105	0.092841	0.21377
MCF 10A-H2B-mCherry	51124-1	Palbociclib	10071-101-2	56.36	12.8	4.6212	0.2561	0.17933	2.9453	2.3448	0.23179	0.2561	0.17933
MCF 10A-H2B-mCherry	51124-1	Palbociclib	10071-101-2	58.33	12.8	Inf	0.23363	0.17174	2.7842	3.339	0.22513	0.23363	0.17174
MCF 10A-H2B-mCherry	51124-1	Palbociclib	10071-101-2	60.3	12.8	5.3415	0.16402	0.15828	7.9799	3.2998	-0.65736	0.16402	0.15828
MCF 10A-H2B-mCherry	51124-1	Palbociclib	10071-101-2	62.27	12.8	Inf	0.3703	0.08912	Inf	1.2436	0.32017	0.3703	0.08912
MCF 10A-H2B-mCherry	51124-1	Palbociclib	10071-101-2	64.24	12.8	Inf	0.23113	0.071086	Inf	2.5	0.21112	0.23113	0.071086
MCF 10A-H2B-mCherry	51124-1	Palbociclib	10071-101-2	66.21	12.8	Inf	0.37843	0.074358	Inf	2.5	0.36266	0.37843	0.074358
MCF 10A-H2B-mCherry	51124-1	Palbociclib	10071-101-2	68.68	11.8	Inf	0.20011	0.11697	Inf	2.5	0.14149	0.20011	0.11697
MCF 10A-H2B-mCherry	51124-1	Palbociclib	10071-101-2	70.65	11.8	Inf	0.3868	0.089902	Inf	2.5	0.24686	0.3868	0.089902
MCF 10A-H2B-mCherry	51124-1	Palbociclib	10071-101-2	72.62	11.8	Inf	0.14766	0.11113	Inf	2.5	0.093724	0.14766	0.11113
MCF 10A-H2B-mCherry	51124-1	Palbociclib	10071-101-2	74.59	11.8	6.2258	-0.17515	0.11943	8.3106	3.9365	-0.75834	-0.17515	0.11943
MCF 10A-H2B-mCherry	51124-1	Palbociclib	10071-101-2	76.56	11.8	7.1386	-0.14006	0.071988	8.822	5	-0.82059	-0.14006	0.071988
MCF 10A-H2B-mCherry	51124-1	Palbociclib	10071-101-2	78.53	11.8	6.8	-0.26367	0.066599	7.9008	5	-0.62198	-0.26367	0.066599
MCF 10A-H2B-mCherry	51124-1	Palbociclib	10071-101-2	80.5	11.8	6.7725	-0.31992	0.072464	8.2243	5	-0.8211	-0.31992	0.072464
MCF 10A-H2B-mCherry	51124-1	Palbociclib	10071-101-2	82.47	11.8	5.9596	-0.27116	0.079068	7.8902	3.8956	-0.80724	-0.27116	0.079068
MCF 10A-H2B-mCherry	51124-1	Palbociclib	10071-101-2	84.44	11.8	7.8009	-0.085021	0.023917	9.9225	5	-1	-0.085021	0.023917
MCF 10A-H2B-mCherry	51124-1	Palbociclib	10071-101-2	86.41	11.8	Inf	0.2113	0.037465	Inf	2.5	-0.081322	0.2113	0.037465
MCF 10A-H2B-mCherry	51124-1	Palbociclib	10071-101-2	88.39	11.8	Inf	0.18073	0.10809	Inf	2.5	0.14153	0.18073	0.10809
MCF 10A-H2B-mCherry	51124-1	Taxol	10102-101-7	14.5	11.8	0.0053686	-0.89169	0.75822	0.011123	1.6037	-0.87889	-0.89169	0.75822
MCF 10A-H2B-mCherry	51124-1	Taxol	10102-101-7	16.47	11.8	0.0034414	-0.93909	0.84012	0.0083421	1.319	-0.94371	-0.93909	0.84012
MCF 10A-H2B-mCherry	51124-1	Taxol	10102-101-7	18.43	11.8	0.0030412	-0.93349	0.87546	0.0066305	1.4098	-0.92284	-0.93349	0.87546
MCF 10A-H2B-mCherry	51124-1	Taxol	10102-101-7	20.4	11.8	0.0026644	-0.94234	0.92687	0.005687	1.4238	-0.94861	-0.94234	0.92687
MCF 10A-H2B-mCherry	51124-1	Taxol	10102-101-7	22.37	11.8	0.0022396	-0.94052	0.94728	0.0051625	1.3001	-0.95097	-0.94052	0.94728
MCF 10A-H2B-mCherry	51124-1	Taxol	10102-101-7	24.34	11.8	0.0019604	-0.94319	0.94424	0.0045507	1.2484	-0.91011	-0.94319	0.94424
MCF 10A-H2B-mCherry	51124-1	Taxol	10102-101-7	26.31	11.8	0.0016436	-0.91011	0.9742	0.0038552	1.2276	-0.91241	-0.91011	0.9742
MCF 10A-H2B-mCherry	51124-1	Taxol	10102-101-7	28.28	11.8	0.0013408	-0.87006	0.98471	0.0029755	1.2391	-0.83896	-0.87006	0.98471
MCF 10A-H2B-mCherry	51124-1	Taxol	10102-101-7	30.24	11.8	0.0010996	-0.81353	1.0177	0.002396	1.2978	-0.83475	-0.81353	1.0177
MCF 10A-H2B-mCherry	51124-1	Taxol	10102-101-7	32.22	11.8	0.0010075	-0.83413	0.98931	0.0018947	1.5049	-0.72012	-0.83413	0.98931
MCF 10A-H2B-mCherry	51124-1	Taxol	10102-101-7	34.19	11.8	0.0010157	-0.65655	0.94463	0.0015582	1.8654	-0.58678	-0.65655	0.94463
MCF 10A-H2B-mCherry	51124-1	Taxol	10102-101-7	36.16	11.8	0.00090694	-0.64748	0.98524	0.0014525	1.7202	-0.61319	-0.64748	0.98524
MCF 10A-H2B-mCherry	51124-1	Taxol	10102-101-7	38.13	11.8	0.00087697	-0.64965	0.96035	0.001323	1.874	-0.57402	-0.64965	0.96035
MCF 10A-H2B-mCherry	51124-1	Taxol	10102-101-7	40.1	11.8	0.00092231	-0.7602	0.92274	0.0012879	2.1898	-0.52702	-0.7602	0.92274
MCF 10A-H2B-mCherry	51124-1	Taxol	10102-101-7	42.07	11.8	0.0008222	-0.46915	0.89843	0.0011504	2.2248	-0.4467	-0.46915	0.89843
MCF 10A-H2B-mCherry	51124-1	Taxol	10102-101-7	44.04	11.8	0.00085152	-0.20974	0.83903	0.0010542	2.5078	-0.32728	-0.20974	0.83903
MCF 10A-H2B-mCherry	51124-1	Taxol	10102-101-7	46	11.8	0.00081461	-0.39489	0.90738	0.001138	2.3963	-0.47414	-0.39489	0.90738
MCF 10A-H2B-mCherry	51124-1	Taxol	10102-101-7	47.98	11.8	0.00079351	-0.062753	0.85892	0.0010444	2.6434	-0.38939	-0.062753	0.85892
MCF 10A-H2B-mCherry	51124-1	Taxol	10102-101-7	49.95	11.8	0.00077327	0.15945	0.75154	0.00096461	3.3339	-0.21359	0.15945	0.75154
MCF 10A-H2B-mCherry	51124-1	Taxol	10102-101-7	51.92	11.8	0.00067629	0.39592	0.68434	0.00087441	3.3858	-0.11366	0.39592	0.68434
MCF 10A-H2B-mCherry	51124-1	Taxol	10102-101-7	53.89	11.8	Inf	0	0.62544	Inf	2.5	-0.13714	0	0.62544
MCF 10A-H2B-mCherry	51124-1	Taxol	10102-101-7	56.36	12.8	Inf	0	0.67967	Inf	2.5	-0.13798	0	0.67967
MCF 10A-H2B-mCherry	51124-1	Taxol	10102-101-7	58.33	12.8	Inf	-0.32628	0.63865	Inf	2.4987	-0.37797	-0.32628	0.63865
MCF 10A-H2B-mCherry	51124-1	Taxol	10102-101-7	60.3	12.8	Inf	-0.35535	0.82925	Inf	2.5	-0.66528	-0.35535	0.82925
MCF 10A-H2B-mCherry	51124-1	Taxol	10102-101-7	62.27	12.8	Inf	-0.44937	0.85073	Inf	2.5	-0.70047	-0.44937	0.85073
MCF 10A-H2B-mCherry	51124-1	Taxol	10102-101-7	64.24	12.8	0.00060301	-0.27255	0.99942	0.00096058	3.1044	-0.59481	-0.27255	0.99942
MCF 10A-H2B-mCherry	51124-1	Taxol	10102-101-7	66.21	12.8	Inf	-0.41576	0.87858	Inf	2.5	-0.67192	-0.41576	0.87858
MCF 10A-H2B-mCherry	51124-1	Taxol	10102-101-7	68.68	11.8	0.0010813	-0.30523	0.94946	0.0012404	4.9979	-0.4978	-0.30523	0.94946
MCF 10A-H2B-mCherry	51124-1	Taxol	10102-101-7	70.65	11.8	Inf	-0.69368	1.0129	Inf	2.5	-0.77354	-0.69368	1.0129
MCF 10A-H2B-mCherry	51124-1	Taxol	10102-101-7	72.62	11.8	0.0010838	-0.41394	0.90834	0.0012285	4.9999	-0.43534	-0.41394	0.90834
MCF 10A-H2B-mCherry	51124-1	Taxol	10102-101-7	74.59	11.8	0.0010939	-0.13461	0.78077	0.0012012	4.9959	-0.29789	-0.13461	0.78077
MCF 10A-H2B-mCherry	51124-1	Taxol	10102-101-7	76.56	11.8	0.0010915	-0.19397	0.80319	0.0012166	4.9956	-0.35998	-0.19397	0.80319
MCF 10A-H2B-mCherry	51124-1	Taxol	10102-101-7	78.53	11.8	0.0010749	-0.44895	0.85133	0.0011951	4.9969	-0.37598	-0.44895	0.85133
MCF 10A-H2B-mCherry	51124-1	Taxol	10102-101-7	80.5	11.8	0.00092829	-0.45598	0.89572	0.0010761	4.9979	-0.49685	-0.45598	0.89572
MCF 10A-H2B-mCherry	51124-1	Taxol	10102-101-7	82.47	11.8	0.00076009	-0.4992	0.82234	0.00084058	5	-0.32629	-0.4992	0.82234
MCF 10A-H2B-mCherry	51124-1	Taxol	10102-101-7	84.44	11.8	0.00068711	-0.49999	0.93305	0.00078067	5	-0.44598	-0.49999	0.93305
MCF 10A-H2B-mCherry	51124-1	Taxol	10102-101-7	86.41	11.8	0.00064475	-0.5	1.033	0.00074705	4.9994	-0.54321	-0.5	1.033
MCF 10A-H2B-mCherry	51124-1	Taxol	10102-101-7	88.39	11.8	0.00059986	-0.5	1.1071	0.00070572	5	-0.61186	-0.5	1.1071
MCF 10A-H2B-mCherry	51124-1	Trametinib	10142-101-4	14.5	11.8	Inf	0.60197	0.28118	Inf	0.35468	0.64322	0.60197	0.28118
MCF 10A-H2B-mCherry	51124-1	Trametinib	10142-101-4	16.47	11.8	Inf	0.48949	0.32404	Inf	0.27471	0.51431	0.48949	0.32404
MCF 10A-H2B-mCherry	51124-1	Trametinib	10142-101-4	18.43	11.8	Inf	0.39425	0.35667	0.0021509	2.5017	0.49367	0.39425	0.35667
MCF 10A-H2B-mCherry	51124-1	Trametinib	10142-101-4	20.4	11.8	Inf	0.37242	0.4166	0.001618	1.8504	0.43473	0.37242	0.4166
MCF 10A-H2B-mCherry	51124-1	Trametinib	10142-101-4	22.37	11.8	0.0038477	0.28094	0.4868	0.0014681	1.7782	0.35711	0.28094	0.4868
MCF 10A-H2B-mCherry	51124-1	Trametinib	10142-101-4	24.34	11.8	0.002276	0.17952	0.5496	0.0014402	1.8365	0.27623	0.17952	0.5496
MCF 10A-H2B-mCherry	51124-1	Trametinib	10142-101-4	26.31	11.8	0.0023662	0.11182	0.59942	0.0017896	1.6599	0.18307	0.11182	0.59942
MCF 10A-H2B-mCherry	51124-1	Trametinib	10142-101-4	28.28	11.8	0.0024294	0.17274	0.6108	0.0018535	1.4999	0.16839	0.17274	0.6108
MCF 10A-H2B-mCherry	51124-1	Trametinib	10142-101-4	30.24	11.8	0.003233	0.2038	0.60401	0.0023527	1.4251	0.14667	0.2038	0.60401
MCF 10A-H2B-mCherry	51124-1	Trametinib	10142-101-4	32.22	11.8	0.0040714	0.127	0.59592	0.0029584	1.2096	0.1256	0.127	0.59592
MCF 10A-H2B-mCherry	51124-1	Trametinib	10142-101-4	34.19	11.8	0.005736	0.17497	0.56264	0.0038729	1.2451	0.13646	0.17497	0.56264
MCF 10A-H2B-mCherry	51124-1	Trametinib	10142-101-4	36.16	11.8	0.0058112	0.162	0.56709	0.0039544	1.1729	0.12872	0.162	0.56709
MCF 10A-H2B-mCherry	51124-1	Trametinib	10142-101-4	38.13	11.8	0.0074448	0.15603	0.54622	0.0052854	1.203	0.12091	0.15603	0.54622
MCF 10A-H2B-mCherry	51124-1	Trametinib	10142-101-4	40.1	11.8	0.0085379	0.09078	0.52956	0.0080418	1.8608	0.081744	0.09078	0.52956
MCF 10A-H2B-mCherry	51124-1	Trametinib	10142-101-4	42.07	11.8	0.009819	0.061698	0.51691	0.009828	3.1683	0.086653	0.061698	0.51691
MCF 10A-H2B-mCherry	51124-1	Trametinib	10142-101-4	44.04	11.8	0.010895	0.074301	0.48654	0.010893	3.2317	0.11235	0.074301	0.48654
MCF 10A-H2B-mCherry	51124-1	Trametinib	10142-101-4	46	11.8	0.011379	0.08249	0.47792	0.011281	3.1843	0.11625	0.08249	0.47792
MCF 10A-H2B-mCherry	51124-1	Trametinib	10142-101-4	47.98	11.8	0.013394	0.055152	0.45082	0.012922	3.2813	0.13021	0.055152	0.45082
MCF 10A-H2B-mCherry	51124-1	Trametinib	10142-101-4	49.95	11.8	0.016854	0.085253	0.43328	0.015423	2.3547	0.14875	0.085253	0.43328
MCF 10A-H2B-mCherry	51124-1	Trametinib	10142-101-4	51.92	11.8	0.01977	0.067046	0.41256	0.018832	2.9735	0.1281	0.067046	0.41256
MCF 10A-H2B-mCherry	51124-1	Trametinib	10142-101-4	53.89	11.8	0.019887	0.078524	0.40635	0.019609	3.483	0.099482	0.078524	0.40635
MCF 10A-H2B-mCherry	51124-1	Trametinib	10142-101-4	56.36	12.8	0.021684	0.070633	0.39127	0.021157	4.0713	0.093572	0.070633	0.39127
MCF 10A-H2B-mCherry	51124-1	Trametinib	10142-101-4	58.33	12.8	0.022216	0.030235	0.40243	0.022335	4.3444	0.05149	0.030235	0.40243
MCF 10A-H2B-mCherry	51124-1	Trametinib	10142-101-4	60.3	12.8	0.023597	0.078663	0.38058	0.023152	5	0.08632	0.078663	0.38058
MCF 10A-H2B-mCherry	51124-1	Trametinib	10142-101-4	62.27	12.8	0.025463	0.015081	0.37697	0.024564	4.3386	0.070297	0.015081	0.37697
MCF 10A-H2B-mCherry	51124-1	Trametinib	10142-101-4	64.24	12.8	0.031169	0.043954	0.33042	0.029383	5	0.12639	0.043954	0.33042
MCF 10A-H2B-mCherry	51124-1	Trametinib	10142-101-4	66.21	12.8	0.029313	0.05986	0.3328	0.027453	5	0.13959	0.05986	0.3328
MCF 10A-H2B-mCherry	51124-1	Trametinib	10142-101-4	68.68	11.8	0.027087	0.0288	0.37922	0.026313	5	0.062512	0.0288	0.37922
MCF 10A-H2B-mCherry	51124-1	Trametinib	10142-101-4	70.65	11.8	0.030439	0.012104	0.34781	0.028022	5	0.17237	0.012104	0.34781
MCF 10A-H2B-mCherry	51124-1	Trametinib	10142-101-4	72.62	11.8	0.031419	-0.020719	0.37904	0.030109	5	0.10899	-0.020719	0.37904
MCF 10A-H2B-mCherry	51124-1	Trametinib	10142-101-4	74.59	11.8	Inf	0.081689	0.37562	Inf	2.5	0.088554	0.081689	0.37562
MCF 10A-H2B-mCherry	51124-1	Trametinib	10142-101-4	76.56	11.8	Inf	-0.024148	0.41348	Inf	2.5	0.050107	-0.024148	0.41348
MCF 10A-H2B-mCherry	51124-1	Trametinib	10142-101-4	78.53	11.8	Inf	-0.028197	0.44607	Inf	2.5	0.01984	-0.028197	0.44607
MCF 10A-H2B-mCherry	51124-1	Trametinib	10142-101-4	80.5	11.8	Inf	-0.032406	0.39795	Inf	2.5	0.1443	-0.032406	0.39795
MCF 10A-H2B-mCherry	51124-1	Trametinib	10142-101-4	82.47	11.8	Inf	-0.024738	0.53803	Inf	2.5	0.034946	-0.024738	0.53803
MCF 10A-H2B-mCherry	51124-1	Trametinib	10142-101-4	84.44	11.8	Inf	0.051058	0.5285	Inf	2.5	0.073782	0.051058	0.5285
MCF 10A-H2B-mCherry	51124-1	Trametinib	10142-101-4	86.41	11.8	Inf	-0.039558	0.55629	Inf	2.5	0.026625	-0.039558	0.55629
MCF 10A-H2B-mCherry	51124-1	Trametinib	10142-101-4	88.39	11.8	Inf	0.026442	0.62968	Inf	2.5	0.045307	0.026442	0.62968
MCF 10A-H2B-mCherry	51124-1	Vorinostat	10282-101-4	14.5	11.8	0.99449	-0.15765	0.33301	1.8329	1.2875	-0.30926	-0.15765	0.33301
MCF 10A-H2B-mCherry	51124-1	Vorinostat	10282-101-4	16.47	11.8	0.73066	-0.18178	0.36368	0.89569	1.3691	-0.14976	-0.18178	0.36368
MCF 10A-H2B-mCherry	51124-1	Vorinostat	10282-101-4	18.43	11.8	0.67351	-0.16725	0.37096	0.7755	1.6052	-0.10973	-0.16725	0.37096
MCF 10A-H2B-mCherry	51124-1	Vorinostat	10282-101-4	20.4	11.8	0.66409	-0.14128	0.37466	0.75952	1.6441	-0.10349	-0.14128	0.37466
MCF 10A-H2B-mCherry	51124-1	Vorinostat	10282-101-4	22.37	11.8	0.70976	-0.13456	0.36433	0.82976	1.6857	-0.1146	-0.13456	0.36433
MCF 10A-H2B-mCherry	51124-1	Vorinostat	10282-101-4	24.34	11.8	0.68945	-0.16447	0.36081	0.85166	1.664	-0.15002	-0.16447	0.36081
MCF 10A-H2B-mCherry	51124-1	Vorinostat	10282-101-4	26.31	11.8	0.67333	-0.15661	0.38208	0.83299	1.5542	-0.1645	-0.15661	0.38208
MCF 10A-H2B-mCherry	51124-1	Vorinostat	10282-101-4	28.28	11.8	0.76043	-0.16732	0.3771	0.96763	1.4783	-0.19206	-0.16732	0.3771
MCF 10A-H2B-mCherry	51124-1	Vorinostat	10282-101-4	30.24	11.8	0.86296	-0.20147	0.36326	1.124	1.4654	-0.22656	-0.20147	0.36326
MCF 10A-H2B-mCherry	51124-1	Vorinostat	10282-101-4	32.22	11.8	0.90593	-0.17895	0.34933	1.1627	1.5077	-0.21615	-0.17895	0.34933
MCF 10A-H2B-mCherry	51124-1	Vorinostat	10282-101-4	34.19	11.8	0.96619	-0.1728	0.34089	1.1637	1.7595	-0.17991	-0.1728	0.34089
MCF 10A-H2B-mCherry	51124-1	Vorinostat	10282-101-4	36.16	11.8	0.99115	-0.15166	0.35041	1.2763	1.5287	-0.21711	-0.15166	0.35041
MCF 10A-H2B-mCherry	51124-1	Vorinostat	10282-101-4	38.13	11.8	1.0933	-0.13927	0.33789	1.5334	1.4988	-0.25427	-0.13927	0.33789
MCF 10A-H2B-mCherry	51124-1	Vorinostat	10282-101-4	40.1	11.8	1.1886	-0.15794	0.30788	1.5665	1.6202	-0.22936	-0.15794	0.30788
MCF 10A-H2B-mCherry	51124-1	Vorinostat	10282-101-4	42.07	11.8	1.285	-0.10994	0.29215	1.6088	1.7569	-0.17951	-0.10994	0.29215
MCF 10A-H2B-mCherry	51124-1	Vorinostat	10282-101-4	44.04	11.8	1.3459	-0.092892	0.29163	1.5822	2.2818	-0.13418	-0.092892	0.29163
MCF 10A-H2B-mCherry	51124-1	Vorinostat	10282-101-4	46	11.8	1.5115	-0.073656	0.29659	1.711	2.8555	-0.10189	-0.073656	0.29659
MCF 10A-H2B-mCherry	51124-1	Vorinostat	10282-101-4	47.98	11.8	1.6757	-0.084427	0.27165	1.804	3.4402	-0.043276	-0.084427	0.27165
MCF 10A-H2B-mCherry	51124-1	Vorinostat	10282-101-4	49.95	11.8	1.7933	-0.087746	0.29682	1.8862	3.5303	-0.0193	-0.087746	0.29682
MCF 10A-H2B-mCherry	51124-1	Vorinostat	10282-101-4	51.92	11.8	2.1315	-0.074878	0.27826	2.1375	3.8157	0.042911	-0.074878	0.27826
MCF 10A-H2B-mCherry	51124-1	Vorinostat	10282-101-4	53.89	11.8	2.3205	-0.068483	0.31258	2.3162	4.1745	0.05597	-0.068483	0.31258
MCF 10A-H2B-mCherry	51124-1	Vorinostat	10282-101-4	56.36	12.8	2.7127	-0.11117	0.28546	2.6256	4.134	0.074521	-0.11117	0.28546
MCF 10A-H2B-mCherry	51124-1	Vorinostat	10282-101-4	58.33	12.8	3.121	-0.080256	0.21001	3.2846	4.1663	-0.065415	-0.080256	0.21001
MCF 10A-H2B-mCherry	51124-1	Vorinostat	10282-101-4	60.3	12.8	3.0037	-0.037108	0.2301	3.1465	3.9007	-0.079459	-0.037108	0.2301
MCF 10A-H2B-mCherry	51124-1	Vorinostat	10282-101-4	62.27	12.8	3.9882	0.025607	0.12365	3.9503	5	0.03097	0.025607	0.12365
MCF 10A-H2B-mCherry	51124-1	Vorinostat	10282-101-4	64.24	12.8	3.8453	0.0082184	0.17123	3.8311	5	0.017423	0.0082184	0.17123
MCF 10A-H2B-mCherry	51124-1	Vorinostat	10282-101-4	66.21	12.8	3.8725	0.07491	0.11482	3.7635	5	0.091421	0.07491	0.11482
MCF 10A-H2B-mCherry	51124-1	Vorinostat	10282-101-4	68.68	11.8	4.1522	0.049278	0.1469	4.1031	5	0.034147	0.049278	0.1469
MCF 10A-H2B-mCherry	51124-1	Vorinostat	10282-101-4	70.65	11.8	4.0002	0.089527	0.17279	3.6262	4.9999	0.19901	0.089527	0.17279
MCF 10A-H2B-mCherry	51124-1	Vorinostat	10282-101-4	72.62	11.8	Inf	0.13959	0.1845	Inf	0	0.13959	0.13959	0.1845
MCF 10A-H2B-mCherry	51124-1	Vorinostat	10282-101-4	74.59	11.8	Inf	0.039196	0.22243	Inf	2.5	0.040686	0.039196	0.22243
MCF 10A-H2B-mCherry	51124-1	Vorinostat	10282-101-4	76.56	11.8	Inf	0.22395	0.23242	Inf	2.5	0.19208	0.22395	0.23242
MCF 10A-H2B-mCherry	51124-1	Vorinostat	10282-101-4	78.53	11.8	Inf	0.062593	0.26708	Inf	2.4991	0.10374	0.062593	0.26708
MCF 10A-H2B-mCherry	51124-1	Vorinostat	10282-101-4	80.5	11.8	Inf	0.25472	0.27833	Inf	0	0.25472	0.25472	0.27833
MCF 10A-H2B-mCherry	51124-1	Vorinostat	10282-101-4	82.47	11.8	Inf	0.21044	0.23704	Inf	2.5	0.18922	0.21044	0.23704
MCF 10A-H2B-mCherry	51124-1	Vorinostat	10282-101-4	84.44	11.8	Inf	0.036259	0.2746	Inf	2.5	-0.0010349	0.036259	0.2746
MCF 10A-H2B-mCherry	51124-1	Vorinostat	10282-101-4	86.41	11.8	Inf	0.17333	0.27192	Inf	2.5	0.14891	0.17333	0.27192
MCF 10A-H2B-mCherry	51124-1	Vorinostat	10282-101-4	88.39	11.8	Inf	0.13885	0.41667	Inf	2.5	0.090171	0.13885	0.41667
