## Supplemental Data 2 for "A multi-center study on factors influencing the reproducibility of *in vitro* drug-response studies": Timecourse_instantGRmetrics_BioRep3.tsv

CellLine	CellLine_HMSLid	DrugName	HMSLid	Time	DeltaT	GR50	GRmax	AUC_GR	EC50_GR	Hill_GR	GRinf	GRmax_1	AUC_GR_1
MCF 10A-H2B-mCherry	51124-1	Alpelisib	10233-101-4	15.08	11.9	Inf	0.48953	0.15633	Inf	0	0.48953	0.48953	0.15633
MCF 10A-H2B-mCherry	51124-1	Alpelisib	10233-101-4	16.79	11.9	Inf	0.46871	0.16074	Inf	2.5	0.58443	0.46871	0.16074
MCF 10A-H2B-mCherry	51124-1	Alpelisib	10233-101-4	18.49	11.9	Inf	0.44644	0.1547	Inf	2.5	0.52165	0.44644	0.1547
MCF 10A-H2B-mCherry	51124-1	Alpelisib	10233-101-4	20.19	11.9	Inf	0.4666	0.15344	Inf	2.5	0.45666	0.4666	0.15344
MCF 10A-H2B-mCherry	51124-1	Alpelisib	10233-101-4	21.9	11.9	Inf	0.44264	0.16857	Inf	2.5	0.42377	0.44264	0.16857
MCF 10A-H2B-mCherry	51124-1	Alpelisib	10233-101-4	23.6	11.9	Inf	0.51676	0.12854	Inf	2.5	0.49745	0.51676	0.12854
MCF 10A-H2B-mCherry	51124-1	Alpelisib	10233-101-4	25.3	11.9	Inf	0.5162	0.10278	2.7919	4.5032	0.57166	0.5162	0.10278
MCF 10A-H2B-mCherry	51124-1	Alpelisib	10233-101-4	27	11.9	Inf	0.64066	0.080703	Inf	0.51876	0.65574	0.64066	0.080703
MCF 10A-H2B-mCherry	51124-1	Alpelisib	10233-101-4	28.71	11.9	Inf	0.64642	0.075018	14.3094	1.3594	-0.11184	0.64642	0.075018
MCF 10A-H2B-mCherry	51124-1	Alpelisib	10233-101-4	30.41	11.9	Inf	0.64116	0.075064	15.4577	1.0881	-0.13294	0.64116	0.075064
MCF 10A-H2B-mCherry	51124-1	Alpelisib	10233-101-4	32.11	11.9	Inf	0.65175	0.062822	17.6088	0.99093	-0.21062	0.65175	0.062822
MCF 10A-H2B-mCherry	51124-1	Alpelisib	10233-101-4	33.82	11.9	17.7359	0.64124	0.047517	26.237	1.1924	-0.50369	0.64124	0.047517
MCF 10A-H2B-mCherry	51124-1	Alpelisib	10233-101-4	35.52	11.9	17.5986	0.60414	0.055363	36.6414	2.8588	-0.085615	0.60414	0.055363
MCF 10A-H2B-mCherry	51124-1	Alpelisib	10233-101-4	37.23	11.9	Inf	0.67495	0.036017	26.561	3.0317	-0.17472	0.67495	0.036017
MCF 10A-H2B-mCherry	51124-1	Alpelisib	10233-101-4	38.93	11.9	Inf	0.68365	0.011547	6.4483	5	0.64273	0.68365	0.011547
MCF 10A-H2B-mCherry	51124-1	Alpelisib	10233-101-4	40.63	11.9	Inf	0.73448	0.0088032	7.2456	5	0.65962	0.73448	0.0088032
MCF 10A-H2B-mCherry	51124-1	Alpelisib	10233-101-4	42.33	11.9	Inf	0.73872	0.020081	10.3523	3.2502	0.35912	0.73872	0.020081
MCF 10A-H2B-mCherry	51124-1	Alpelisib	10233-101-4	44.03	11.9	Inf	0.80128	0.039152	Inf	0.37189	-0.088307	0.80128	0.039152
MCF 10A-H2B-mCherry	51124-1	Alpelisib	10233-101-4	45.74	11.9	Inf	0.80886	0.05559	Inf	0.30396	0.15206	0.80886	0.05559
MCF 10A-H2B-mCherry	51124-1	Alpelisib	10233-101-4	47.45	11.9	Inf	0.79902	0.022967	Inf	0.97235	0.81665	0.79902	0.022967
MCF 10A-H2B-mCherry	51124-1	Alpelisib	10233-101-4	49.15	11.9	Inf	0.81478	0.006815	Inf	2.4998	0.82895	0.81478	0.006815
MCF 10A-H2B-mCherry	51124-1	Alpelisib	10233-101-4	50.86	11.9	Inf	0.86425	0.0065707	Inf	2.5	0.86408	0.86425	0.0065707
MCF 10A-H2B-mCherry	51124-1	Alpelisib	10233-101-4	52.56	11.9	Inf	0.88577	-0.010725	Inf	2.5	0.87636	0.88577	-0.010725
MCF 10A-H2B-mCherry	51124-1	Alpelisib	10233-101-4	54.25	11.9	Inf	0.93309	-0.016077	Inf	2.5	0.92585	0.93309	-0.016077
MCF 10A-H2B-mCherry	51124-1	Alpelisib	10233-101-4	55.97	11.9	Inf	0.93011	-0.0036484	Inf	2.5	0.92228	0.93011	-0.0036484
MCF 10A-H2B-mCherry	51124-1	Alpelisib	10233-101-4	57.67	11.9	Inf	0.90656	0.0029723	Inf	2.5	0.89515	0.90656	0.0029723
MCF 10A-H2B-mCherry	51124-1	Alpelisib	10233-101-4	59.37	11.9	Inf	0.90236	0.017188	Inf	0	0.90236	0.90236	0.017188
MCF 10A-H2B-mCherry	51124-1	Alpelisib	10233-101-4	61.08	11.9	Inf	0.91099	0.026141	Inf	0	0.91099	0.91099	0.026141
MCF 10A-H2B-mCherry	51124-1	Alpelisib	10233-101-4	62.78	11.9	Inf	0.90428	0.0081924	Inf	0	0.90428	0.90428	0.0081924
MCF 10A-H2B-mCherry	51124-1	Alpelisib	10233-101-4	64.49	11.9	Inf	0.99874	0.015443	Inf	0	0.99874	0.99874	0.015443
MCF 10A-H2B-mCherry	51124-1	Alpelisib	10233-101-4	66.19	11.9	Inf	0.99073	0.037702	Inf	0	0.99073	0.99073	0.037702
MCF 10A-H2B-mCherry	51124-1	Alpelisib	10233-101-4	67.89	11.9	Inf	0.91301	0.070155	Inf	0	0.91301	0.91301	0.070155
MCF 10A-H2B-mCherry	51124-1	Alpelisib	10233-101-4	69.6	11.9	Inf	0.82881	0.059411	Inf	0	0.82881	0.82881	0.059411
MCF 10A-H2B-mCherry	51124-1	Alpelisib	10233-101-4	71.3	11.9	Inf	0.80567	0.092176	Inf	0	0.80567	0.80567	0.092176
MCF 10A-H2B-mCherry	51124-1	Alpelisib	10233-101-4	73.49	11.9	Inf	-0.1025	0.15414	Inf	0	-0.1025	-0.1025	0.15414
MCF 10A-H2B-mCherry	51124-1	Alpelisib	10233-101-4	76.9	11.9	Inf	-0.73106	0.29486	Inf	0	-0.73106	-0.73106	0.29486
MCF 10A-H2B-mCherry	51124-1	Alpelisib	10233-101-4	80.31	11.9	Inf	-0.94808	0.42472	Inf	0	-0.94808	-0.94808	0.42472
MCF 10A-H2B-mCherry	51124-1	Alpelisib	10233-101-4	85.43	11.9	Inf	-0.98744	0.89791	Inf	0	-0.98744	-0.98744	0.89791
MCF 10A-H2B-mCherry	51124-1	Alpelisib	10233-101-4	85.43	12	Inf	-0.98697	0.88813	Inf	0	-0.98697	-0.98697	0.88813
MCF 10A-H2B-mCherry	51124-1	Alpelisib	10233-101-4	89.69	11.9	Inf	-0.99535	1.0518	Inf	0	-0.99535	-0.99535	1.0518
MCF 10A-H2B-mCherry	51124-1	Dasatinib	10020-101-5	15.08	11.9	Inf	0.1243	0.39239	Inf	0.2057	-0.42439	0.1243	0.39239
MCF 10A-H2B-mCherry	51124-1	Dasatinib	10020-101-5	16.79	11.9	Inf	0.086264	0.42037	Inf	0.20485	-0.43298	0.086264	0.42037
MCF 10A-H2B-mCherry	51124-1	Dasatinib	10020-101-5	18.49	11.9	Inf	0.060198	0.45026	Inf	0.20876	-0.3489	0.060198	0.45026
MCF 10A-H2B-mCherry	51124-1	Dasatinib	10020-101-5	20.19	11.9	0.1745	0.039175	0.4695	0.63557	0.37319	-0.19609	0.039175	0.4695
MCF 10A-H2B-mCherry	51124-1	Dasatinib	10020-101-5	21.9	11.9	0.15284	0.032688	0.47415	0.25471	0.52368	-0.088827	0.032688	0.47415
MCF 10A-H2B-mCherry	51124-1	Dasatinib	10020-101-5	23.6	11.9	0.17809	0.039571	0.44764	0.16994	0.67053	0.041617	0.039571	0.44764
MCF 10A-H2B-mCherry	51124-1	Dasatinib	10020-101-5	25.3	11.9	0.19779	0.048925	0.43929	0.22261	0.75026	0.028442	0.048925	0.43929
MCF 10A-H2B-mCherry	51124-1	Dasatinib	10020-101-5	27	11.9	0.2252	0.026885	0.42824	0.24852	0.70642	-0.0022476	0.026885	0.42824
MCF 10A-H2B-mCherry	51124-1	Dasatinib	10020-101-5	28.71	11.9	0.25803	0.0083091	0.41693	0.30127	0.6118	-0.048669	0.0083091	0.41693
MCF 10A-H2B-mCherry	51124-1	Dasatinib	10020-101-5	30.41	11.9	0.31749	0.017724	0.39887	0.59259	0.54622	-0.13305	0.017724	0.39887
MCF 10A-H2B-mCherry	51124-1	Dasatinib	10020-101-5	32.11	11.9	0.37335	0.017114	0.38379	6.0886	0.52613	-0.47277	0.017114	0.38379
MCF 10A-H2B-mCherry	51124-1	Dasatinib	10020-101-5	33.82	11.9	0.3689	0.0048152	0.37694	4.7321	0.5695	-0.43544	0.0048152	0.37694
MCF 10A-H2B-mCherry	51124-1	Dasatinib	10020-101-5	35.52	11.9	0.30386	-0.020226	0.40057	5.21	0.54377	-0.4646	-0.020226	0.40057
MCF 10A-H2B-mCherry	51124-1	Dasatinib	10020-101-5	37.23	11.9	0.34313	-0.07042	0.395	5.4874	0.5455	-0.48146	-0.07042	0.395
MCF 10A-H2B-mCherry	51124-1	Dasatinib	10020-101-5	38.93	11.9	0.42776	-0.096372	0.37833	5.3401	0.52591	-0.51979	-0.096372	0.37833
MCF 10A-H2B-mCherry	51124-1	Dasatinib	10020-101-5	40.63	11.9	0.43912	-0.12886	0.3762	4.4559	0.5278	-0.53274	-0.12886	0.3762
MCF 10A-H2B-mCherry	51124-1	Dasatinib	10020-101-5	42.33	11.9	0.40641	-0.14807	0.38472	4.0686	0.52249	-0.54606	-0.14807	0.38472
MCF 10A-H2B-mCherry	51124-1	Dasatinib	10020-101-5	44.03	11.9	0.41226	-0.14115	0.38587	4.1739	0.48705	-0.58181	-0.14115	0.38587
MCF 10A-H2B-mCherry	51124-1	Dasatinib	10020-101-5	45.74	11.9	0.44195	-0.15685	0.38598	4.8294	0.45918	-0.64404	-0.15685	0.38598
MCF 10A-H2B-mCherry	51124-1	Dasatinib	10020-101-5	47.45	11.9	0.65254	-0.21477	0.34981	4.8106	0.48183	-0.75412	-0.21477	0.34981
MCF 10A-H2B-mCherry	51124-1	Dasatinib	10020-101-5	49.15	11.9	0.8818	-0.24932	0.32521	11.0074	0.46745	-1	-0.24932	0.32521
MCF 10A-H2B-mCherry	51124-1	Dasatinib	10020-101-5	50.86	11.9	1.1058	-0.26796	0.30128	12.4343	0.47671	-1	-0.26796	0.30128
MCF 10A-H2B-mCherry	51124-1	Dasatinib	10020-101-5	52.56	11.9	1.4789	-0.27967	0.28001	9.4423	0.62829	-1	-0.27967	0.28001
MCF 10A-H2B-mCherry	51124-1	Dasatinib	10020-101-5	54.25	11.9	2.4281	-0.33689	0.23273	8.3283	1.0304	-1	-0.33689	0.23273
MCF 10A-H2B-mCherry	51124-1	Dasatinib	10020-101-5	55.97	11.9	4.1363	-0.42939	0.22482	6.7932	3.332	-1	-0.42939	0.22482
MCF 10A-H2B-mCherry	51124-1	Dasatinib	10020-101-5	57.67	11.9	4.4368	-0.44854	0.20638	6.0598	4.8913	-0.80321	-0.44854	0.20638
MCF 10A-H2B-mCherry	51124-1	Dasatinib	10020-101-5	59.37	11.9	4.4684	-0.41447	0.22156	6.0639	5	-0.77301	-0.41447	0.22156
MCF 10A-H2B-mCherry	51124-1	Dasatinib	10020-101-5	61.08	11.9	2.484	-0.41784	0.25715	4.7737	3.0185	-0.76019	-0.41784	0.25715
MCF 10A-H2B-mCherry	51124-1	Dasatinib	10020-101-5	62.78	11.9	2.0981	-0.46647	0.27412	4.2239	2.9618	-0.80111	-0.46647	0.27412
MCF 10A-H2B-mCherry	51124-1	Dasatinib	10020-101-5	64.49	11.9	1.8515	-0.51527	0.29072	4.5604	2.8465	-0.845	-0.51527	0.29072
MCF 10A-H2B-mCherry	51124-1	Dasatinib	10020-101-5	66.19	11.9	1.4145	-0.58597	0.32908	4.3056	2.7702	-0.90135	-0.58597	0.32908
MCF 10A-H2B-mCherry	51124-1	Dasatinib	10020-101-5	67.89	11.9	Inf	-0.64819	0.35431	Inf	0.21337	-0.94462	-0.64819	0.35431
MCF 10A-H2B-mCherry	51124-1	Dasatinib	10020-101-5	69.6	11.9	Inf	-0.70925	0.38025	Inf	0	-0.70925	-0.70925	0.38025
MCF 10A-H2B-mCherry	51124-1	Dasatinib	10020-101-5	71.3	11.9	Inf	-0.77682	0.43145	Inf	0	-0.77682	-0.77682	0.43145
MCF 10A-H2B-mCherry	51124-1	Dasatinib	10020-101-5	73.49	11.9	Inf	-0.7187	0.6199	Inf	0	-0.7187	-0.7187	0.6199
MCF 10A-H2B-mCherry	51124-1	Dasatinib	10020-101-5	76.9	11.9	Inf	-0.8342	0.70512	Inf	0	-0.8342	-0.8342	0.70512
MCF 10A-H2B-mCherry	51124-1	Dasatinib	10020-101-5	80.31	11.9	Inf	-0.87831	0.80667	Inf	0	-0.87831	-0.87831	0.80667
MCF 10A-H2B-mCherry	51124-1	Dasatinib	10020-101-5	85.43	11.9	Inf	-0.91172	0.95429	Inf	0	-0.91172	-0.91172	0.95429
MCF 10A-H2B-mCherry	51124-1	Dasatinib	10020-101-5	85.43	12	Inf	-0.85396	0.94009	Inf	0	-0.85396	-0.85396	0.94009
MCF 10A-H2B-mCherry	51124-1	Dasatinib	10020-101-5	89.69	11.9	Inf	-0.94664	1.1164	Inf	0	-0.94664	-0.94664	1.1164
MCF 10A-H2B-mCherry	51124-1	Etoposide	10250-101-3	15.08	11.9	Inf	0.040965	0.23632	Inf	0.46176	-0.33622	0.040965	0.23632
MCF 10A-H2B-mCherry	51124-1	Etoposide	10250-101-3	16.79	11.9	2.2187	0.019615	0.23494	15.6011	0.61777	-1	0.019615	0.23494
MCF 10A-H2B-mCherry	51124-1	Etoposide	10250-101-3	18.49	11.9	1.6291	0.023764	0.26015	11.8949	0.58348	-1	0.023764	0.26015
MCF 10A-H2B-mCherry	51124-1	Etoposide	10250-101-3	20.19	11.9	1.0484	0.037859	0.27699	6.2551	0.63164	-0.56513	0.037859	0.27699
MCF 10A-H2B-mCherry	51124-1	Etoposide	10250-101-3	21.9	11.9	0.64987	0.025255	0.30748	3.6752	0.70663	-0.35942	0.025255	0.30748
MCF 10A-H2B-mCherry	51124-1	Etoposide	10250-101-3	23.6	11.9	0.43326	0.032531	0.32209	0.36809	0.96233	0.092875	0.032531	0.32209
MCF 10A-H2B-mCherry	51124-1	Etoposide	10250-101-3	25.3	11.9	0.38042	0.02691	0.35588	0.33607	1.0177	0.06265	0.02691	0.35588
MCF 10A-H2B-mCherry	51124-1	Etoposide	10250-101-3	27	11.9	0.3204	0.02789	0.38746	0.30869	1.0652	0.022299	0.02789	0.38746
MCF 10A-H2B-mCherry	51124-1	Etoposide	10250-101-3	28.71	11.9	0.28197	0.030324	0.39764	0.2635	1.1655	0.040879	0.030324	0.39764
MCF 10A-H2B-mCherry	51124-1	Etoposide	10250-101-3	30.41	11.9	0.25338	0.03153	0.39575	0.2242	1.2997	0.07506	0.03153	0.39575
MCF 10A-H2B-mCherry	51124-1	Etoposide	10250-101-3	32.11	11.9	0.24477	0.023491	0.39809	0.22177	1.4555	0.069205	0.023491	0.39809
MCF 10A-H2B-mCherry	51124-1	Etoposide	10250-101-3	33.82	11.9	0.24707	0.017578	0.40372	0.23291	1.5507	0.04381	0.017578	0.40372
MCF 10A-H2B-mCherry	51124-1	Etoposide	10250-101-3	35.52	11.9	0.223	0.013061	0.42831	0.22292	1.4052	0.002763	0.013061	0.42831
MCF 10A-H2B-mCherry	51124-1	Etoposide	10250-101-3	37.23	11.9	0.23637	0.00023902	0.42009	0.23709	1.4891	0.0030618	0.00023902	0.42009
MCF 10A-H2B-mCherry	51124-1	Etoposide	10250-101-3	38.93	11.9	0.24875	-0.00090577	0.40089	0.24631	1.3972	0.016865	-0.00090577	0.40089
MCF 10A-H2B-mCherry	51124-1	Etoposide	10250-101-3	40.63	11.9	0.22942	-0.023435	0.41241	0.23467	1.5424	0.0090773	-0.023435	0.41241
MCF 10A-H2B-mCherry	51124-1	Etoposide	10250-101-3	42.33	11.9	0.20772	0.021344	0.42999	0.211	1.4089	0.0049376	0.021344	0.42999
MCF 10A-H2B-mCherry	51124-1	Etoposide	10250-101-3	44.03	11.9	0.20109	-0.021588	0.43948	0.21306	1.3834	-0.015461	-0.021588	0.43948
MCF 10A-H2B-mCherry	51124-1	Etoposide	10250-101-3	45.74	11.9	0.17164	-0.03162	0.4647	0.1929	1.3335	-0.044657	-0.03162	0.4647
MCF 10A-H2B-mCherry	51124-1	Etoposide	10250-101-3	47.45	11.9	0.18619	-0.0089979	0.44413	0.20305	1.4962	-0.02201	-0.0089979	0.44413
MCF 10A-H2B-mCherry	51124-1	Etoposide	10250-101-3	49.15	11.9	0.18096	-0.035613	0.45026	0.19715	1.4702	-0.039029	-0.035613	0.45026
MCF 10A-H2B-mCherry	51124-1	Etoposide	10250-101-3	50.86	11.9	0.16727	-0.037575	0.48422	0.19414	1.3933	-0.088558	-0.037575	0.48422
MCF 10A-H2B-mCherry	51124-1	Etoposide	10250-101-3	52.56	11.9	0.18344	-0.041239	0.47196	0.21117	1.3654	-0.087113	-0.041239	0.47196
MCF 10A-H2B-mCherry	51124-1	Etoposide	10250-101-3	54.25	11.9	0.19623	-0.080109	0.48131	0.24223	1.2968	-0.13857	-0.080109	0.48131
MCF 10A-H2B-mCherry	51124-1	Etoposide	10250-101-3	55.97	11.9	0.17641	-0.10315	0.48989	0.21584	1.307	-0.14365	-0.10315	0.48989
MCF 10A-H2B-mCherry	51124-1	Etoposide	10250-101-3	57.67	11.9	0.19043	-0.086189	0.49169	0.23866	1.399	-0.16689	-0.086189	0.49169
MCF 10A-H2B-mCherry	51124-1	Etoposide	10250-101-3	59.37	11.9	0.17496	-0.16425	0.52148	0.22864	1.3502	-0.21474	-0.16425	0.52148
MCF 10A-H2B-mCherry	51124-1	Etoposide	10250-101-3	61.08	11.9	0.18031	-0.23739	0.53202	0.24071	1.4847	-0.25282	-0.23739	0.53202
MCF 10A-H2B-mCherry	51124-1	Etoposide	10250-101-3	62.78	11.9	0.1994	-0.21717	0.52813	0.25588	1.7133	-0.23243	-0.21717	0.52813
MCF 10A-H2B-mCherry	51124-1	Etoposide	10250-101-3	64.49	11.9	0.2065	-0.32978	0.55922	0.26368	1.8396	-0.28391	-0.32978	0.55922
MCF 10A-H2B-mCherry	51124-1	Etoposide	10250-101-3	66.19	11.9	0.25657	-0.29084	0.55737	0.30823	3.3623	-0.28688	-0.29084	0.55737
MCF 10A-H2B-mCherry	51124-1	Etoposide	10250-101-3	67.89	11.9	0.23686	-0.2685	0.59581	0.29604	3.4357	-0.3267	-0.2685	0.59581
MCF 10A-H2B-mCherry	51124-1	Etoposide	10250-101-3	69.6	11.9	0.21233	-0.48013	0.6655	0.29545	3.3746	-0.45438	-0.48013	0.6655
MCF 10A-H2B-mCherry	51124-1	Etoposide	10250-101-3	71.3	11.9	Inf	-0.60761	0.75496	Inf	0.77389	-0.522	-0.60761	0.75496
MCF 10A-H2B-mCherry	51124-1	Etoposide	10250-101-3	73.49	11.9	Inf	-0.60065	0.97821	Inf	0	-0.60065	-0.60065	0.97821
MCF 10A-H2B-mCherry	51124-1	Etoposide	10250-101-3	76.9	11.9	Inf	-0.89278	1.0768	Inf	0	-0.89278	-0.89278	1.0768
MCF 10A-H2B-mCherry	51124-1	Etoposide	10250-101-3	80.31	11.9	Inf	-0.95142	1.1514	Inf	0	-0.95142	-0.95142	1.1514
MCF 10A-H2B-mCherry	51124-1	Etoposide	10250-101-3	85.43	11.9	Inf	-0.88783	1.1597	Inf	0	-0.88783	-0.88783	1.1597
MCF 10A-H2B-mCherry	51124-1	Etoposide	10250-101-3	85.43	12	Inf	-0.88105	1.1884	Inf	0	-0.88105	-0.88105	1.1884
MCF 10A-H2B-mCherry	51124-1	Etoposide	10250-101-3	89.69	11.9	Inf	-0.73301	1.3084	Inf	0	-0.73301	-0.73301	1.3084
MCF 10A-H2B-mCherry	51124-1	Neratinib	10018-101-5	15.08	11.9	0.042636	0.12564	0.40721	0.027486	3.0534	0.30669	0.12564	0.40721
MCF 10A-H2B-mCherry	51124-1	Neratinib	10018-101-5	16.79	11.9	0.040831	0.028589	0.42493	0.02864	3.0072	0.2638	0.028589	0.42493
MCF 10A-H2B-mCherry	51124-1	Neratinib	10018-101-5	18.49	11.9	0.034931	-0.043485	0.47213	0.026999	0.97964	0.12976	-0.043485	0.47213
MCF 10A-H2B-mCherry	51124-1	Neratinib	10018-101-5	20.19	11.9	0.026473	-0.11076	0.5062	0.02227	1.3534	0.11122	-0.11076	0.5062
MCF 10A-H2B-mCherry	51124-1	Neratinib	10018-101-5	21.9	11.9	0.020687	-0.12463	0.55691	0.019126	1.2557	0.044387	-0.12463	0.55691
MCF 10A-H2B-mCherry	51124-1	Neratinib	10018-101-5	23.6	11.9	0.030599	-0.14845	0.52728	0.030885	1.0173	-0.0099072	-0.14845	0.52728
MCF 10A-H2B-mCherry	51124-1	Neratinib	10018-101-5	25.3	11.9	0.043326	-0.16605	0.51101	0.050159	1.0775	-0.075238	-0.16605	0.51101
MCF 10A-H2B-mCherry	51124-1	Neratinib	10018-101-5	27	11.9	0.060046	-0.26238	0.49612	0.092577	1.0642	-0.20318	-0.26238	0.49612
MCF 10A-H2B-mCherry	51124-1	Neratinib	10018-101-5	28.71	11.9	0.076161	-0.28441	0.47379	0.10361	1.2246	-0.19004	-0.28441	0.47379
MCF 10A-H2B-mCherry	51124-1	Neratinib	10018-101-5	30.41	11.9	0.10002	-0.26894	0.42513	0.12205	1.2401	-0.14056	-0.26894	0.42513
MCF 10A-H2B-mCherry	51124-1	Neratinib	10018-101-5	32.11	11.9	0.10575	-0.29705	0.41154	0.14059	1.4512	-0.15439	-0.29705	0.41154
MCF 10A-H2B-mCherry	51124-1	Neratinib	10018-101-5	33.82	11.9	0.14265	-0.34161	0.39218	0.33224	0.87561	-0.45775	-0.34161	0.39218
MCF 10A-H2B-mCherry	51124-1	Neratinib	10018-101-5	35.52	11.9	0.13391	-0.37068	0.40573	0.27398	0.88604	-0.41686	-0.37068	0.40573
MCF 10A-H2B-mCherry	51124-1	Neratinib	10018-101-5	37.23	11.9	0.17934	-0.48364	0.38971	0.56956	0.83579	-0.77084	-0.48364	0.38971
MCF 10A-H2B-mCherry	51124-1	Neratinib	10018-101-5	38.93	11.9	0.23475	-0.39977	0.33619	0.62008	0.93184	-0.63137	-0.39977	0.33619
MCF 10A-H2B-mCherry	51124-1	Neratinib	10018-101-5	40.63	11.9	0.20296	-0.36766	0.33674	0.33264	1.0921	-0.36383	-0.36766	0.33674
MCF 10A-H2B-mCherry	51124-1	Neratinib	10018-101-5	42.33	11.9	0.1842	-0.41561	0.33605	0.21574	2.2882	-0.16921	-0.41561	0.33605
MCF 10A-H2B-mCherry	51124-1	Neratinib	10018-101-5	44.03	11.9	0.223	-0.37486	0.3229	0.31925	1.4065	-0.30637	-0.37486	0.3229
MCF 10A-H2B-mCherry	51124-1	Neratinib	10018-101-5	45.74	11.9	0.18514	-0.29972	0.33713	0.20546	1.8342	-0.11346	-0.29972	0.33713
MCF 10A-H2B-mCherry	51124-1	Neratinib	10018-101-5	47.45	11.9	0.21567	-0.29983	0.29352	0.25052	2.1956	-0.090252	-0.29983	0.29352
MCF 10A-H2B-mCherry	51124-1	Neratinib	10018-101-5	49.15	11.9	0.33131	-0.32955	0.27872	0.69334	1.0994	-0.45832	-0.32955	0.27872
MCF 10A-H2B-mCherry	51124-1	Neratinib	10018-101-5	50.86	11.9	0.30306	-0.43875	0.29057	0.82734	1.3591	-0.56396	-0.43875	0.29057
MCF 10A-H2B-mCherry	51124-1	Neratinib	10018-101-5	52.56	11.9	0.3365	-0.54758	0.28061	0.96337	1.2704	-0.71588	-0.54758	0.28061
MCF 10A-H2B-mCherry	51124-1	Neratinib	10018-101-5	54.25	11.9	0.45003	-0.63692	0.27168	1.3349	1.2215	-0.97277	-0.63692	0.27168
MCF 10A-H2B-mCherry	51124-1	Neratinib	10018-101-5	55.97	11.9	0.42475	-0.69829	0.2772	1.1732	1.2159	-1	-0.69829	0.2772
MCF 10A-H2B-mCherry	51124-1	Neratinib	10018-101-5	57.67	11.9	0.4637	-0.69427	0.26543	1.3072	1.2533	-1	-0.69427	0.26543
MCF 10A-H2B-mCherry	51124-1	Neratinib	10018-101-5	59.37	11.9	0.32271	-0.73284	0.32919	0.55447	1.5946	-0.70729	-0.73284	0.32919
MCF 10A-H2B-mCherry	51124-1	Neratinib	10018-101-5	61.08	11.9	0.31927	-0.71661	0.33084	0.47385	1.8981	-0.58027	-0.71661	0.33084
MCF 10A-H2B-mCherry	51124-1	Neratinib	10018-101-5	62.78	11.9	0.35524	-0.67176	0.33859	0.41638	3.7868	-0.43216	-0.67176	0.33859
MCF 10A-H2B-mCherry	51124-1	Neratinib	10018-101-5	64.49	11.9	0.36067	-0.71627	0.35087	0.47587	3.3539	-0.57199	-0.71627	0.35087
MCF 10A-H2B-mCherry	51124-1	Neratinib	10018-101-5	66.19	11.9	0.34191	-0.7691	0.33972	0.38198	4.9998	-0.37422	-0.7691	0.33972
MCF 10A-H2B-mCherry	51124-1	Neratinib	10018-101-5	67.89	11.9	0.45896	-0.68053	0.34881	0.89511	3.0736	-0.71648	-0.68053	0.34881
MCF 10A-H2B-mCherry	51124-1	Neratinib	10018-101-5	69.6	11.9	0.60064	-0.86269	0.37439	1.0581	3.5601	-0.87728	-0.86269	0.37439
MCF 10A-H2B-mCherry	51124-1	Neratinib	10018-101-5	71.3	11.9	Inf	-0.70671	0.31981	Inf	0	-0.70671	-0.70671	0.31981
MCF 10A-H2B-mCherry	51124-1	Neratinib	10018-101-5	73.49	11.9	Inf	-1	0.42858	Inf	0	-1	-1	0.42858
MCF 10A-H2B-mCherry	51124-1	Neratinib	10018-101-5	76.9	11.9	Inf	-1	0.35004	Inf	0	-1	-1	0.35004
MCF 10A-H2B-mCherry	51124-1	Neratinib	10018-101-5	80.31	11.9	Inf	-1	0.38284	Inf	0	-1	-1	0.38284
MCF 10A-H2B-mCherry	51124-1	Neratinib	10018-101-5	85.43	11.9	Inf	0.13077	0.49306	Inf	0	0.13077	0.13077	0.49306
MCF 10A-H2B-mCherry	51124-1	Neratinib	10018-101-5	85.43	12	Inf	-0.87894	0.59818	Inf	0	-0.87894	-0.87894	0.59818
MCF 10A-H2B-mCherry	51124-1	Neratinib	10018-101-5	89.69	11.9	Inf	1.05	0.53703	Inf	0	1.05	1.05	0.53703
MCF 10A-H2B-mCherry	51124-1	Palbociclib	10071-101-2	15.08	11.9	Inf	0.15319	0.40646	Inf	0	0.15319	0.15319	0.40646
MCF 10A-H2B-mCherry	51124-1	Palbociclib	10071-101-2	16.79	11.9	Inf	0.11941	0.4436	Inf	0.087849	-0.39569	0.11941	0.4436
MCF 10A-H2B-mCherry	51124-1	Palbociclib	10071-101-2	18.49	11.9	Inf	0.051971	0.46247	Inf	0.1045	-0.43053	0.051971	0.46247
MCF 10A-H2B-mCherry	51124-1	Palbociclib	10071-101-2	20.19	11.9	0.10525	0.10064	0.47068	23.8386	0.38478	-0.36211	0.10064	0.47068
MCF 10A-H2B-mCherry	51124-1	Palbociclib	10071-101-2	21.9	11.9	0.10281	0.091716	0.48775	3.6973	0.44829	-0.29003	0.091716	0.48775
MCF 10A-H2B-mCherry	51124-1	Palbociclib	10071-101-2	23.6	11.9	0.12934	0.053455	0.49087	4.9077	0.68468	-0.41067	0.053455	0.49087
MCF 10A-H2B-mCherry	51124-1	Palbociclib	10071-101-2	25.3	11.9	0.1483	0.093375	0.44465	0.13918	3.2748	0.17392	0.093375	0.44465
MCF 10A-H2B-mCherry	51124-1	Palbociclib	10071-101-2	27	11.9	0.16869	0.077846	0.4239	0.15442	3.2433	0.17025	0.077846	0.4239
MCF 10A-H2B-mCherry	51124-1	Palbociclib	10071-101-2	28.71	11.9	0.19211	0.050234	0.41969	0.17426	2.7597	0.13986	0.050234	0.41969
MCF 10A-H2B-mCherry	51124-1	Palbociclib	10071-101-2	30.41	11.9	0.24162	0.065051	0.39815	0.19346	1.043	0.1034	0.065051	0.39815
MCF 10A-H2B-mCherry	51124-1	Palbociclib	10071-101-2	32.11	11.9	0.30065	0.049275	0.38765	0.30373	0.83104	0.0029527	0.049275	0.38765
MCF 10A-H2B-mCherry	51124-1	Palbociclib	10071-101-2	33.82	11.9	0.33332	0.044208	0.37968	0.51232	0.67722	-0.090472	0.044208	0.37968
MCF 10A-H2B-mCherry	51124-1	Palbociclib	10071-101-2	35.52	11.9	0.31308	0.034711	0.3821	0.76286	0.68275	-0.12542	0.034711	0.3821
MCF 10A-H2B-mCherry	51124-1	Palbociclib	10071-101-2	37.23	11.9	0.3111	0.045524	0.38593	1.7194	0.64934	-0.26126	0.045524	0.38593
MCF 10A-H2B-mCherry	51124-1	Palbociclib	10071-101-2	38.93	11.9	0.32148	0.03667	0.36395	0.63618	0.80824	-0.096846	0.03667	0.36395
MCF 10A-H2B-mCherry	51124-1	Palbociclib	10071-101-2	40.63	11.9	0.32147	0.041685	0.35378	0.65279	1.049	-0.052684	0.041685	0.35378
MCF 10A-H2B-mCherry	51124-1	Palbociclib	10071-101-2	42.33	11.9	0.2238	0.022514	0.37758	0.20002	2.3287	0.14063	0.022514	0.37758
MCF 10A-H2B-mCherry	51124-1	Palbociclib	10071-101-2	44.03	11.9	0.26467	0.043928	0.38444	0.22034	1.2416	0.11705	0.043928	0.38444
MCF 10A-H2B-mCherry	51124-1	Palbociclib	10071-101-2	45.74	11.9	0.3222	0.059627	0.37422	0.28287	1.1227	0.091296	0.059627	0.37422
MCF 10A-H2B-mCherry	51124-1	Palbociclib	10071-101-2	47.45	11.9	0.4007	0.031628	0.33871	0.35705	1.1944	0.079052	0.031628	0.33871
MCF 10A-H2B-mCherry	51124-1	Palbociclib	10071-101-2	49.15	11.9	0.48331	-0.021352	0.31485	0.42741	1.1331	0.072654	-0.021352	0.31485
MCF 10A-H2B-mCherry	51124-1	Palbociclib	10071-101-2	50.86	11.9	0.62916	-0.039771	0.31018	0.65562	0.90796	-0.022639	-0.039771	0.31018
MCF 10A-H2B-mCherry	51124-1	Palbociclib	10071-101-2	52.56	11.9	0.84793	-0.036371	0.26823	0.92188	0.96143	-0.050969	-0.036371	0.26823
MCF 10A-H2B-mCherry	51124-1	Palbociclib	10071-101-2	54.25	11.9	1.4165	-0.045088	0.2229	2.132	1.054	-0.20962	-0.045088	0.2229
MCF 10A-H2B-mCherry	51124-1	Palbociclib	10071-101-2	55.97	11.9	1.7089	-0.055107	0.21571	4.401	1.148	-0.42818	-0.055107	0.21571
MCF 10A-H2B-mCherry	51124-1	Palbociclib	10071-101-2	57.67	11.9	1.7885	-0.10502	0.22389	5.0733	1.0432	-0.61676	-0.10502	0.22389
MCF 10A-H2B-mCherry	51124-1	Palbociclib	10071-101-2	59.37	11.9	1.8094	-0.11042	0.23441	7.7655	0.81737	-0.84919	-0.11042	0.23441
MCF 10A-H2B-mCherry	51124-1	Palbociclib	10071-101-2	61.08	11.9	2.1041	-0.087527	0.2108	7.3693	1.3243	-0.68267	-0.087527	0.2108
MCF 10A-H2B-mCherry	51124-1	Palbociclib	10071-101-2	62.78	11.9	2.2517	-0.10656	0.1912	3.462	1.4564	-0.37076	-0.10656	0.1912
MCF 10A-H2B-mCherry	51124-1	Palbociclib	10071-101-2	64.49	11.9	2.6977	-0.19087	0.17202	3.6537	1.8197	-0.38057	-0.19087	0.17202
MCF 10A-H2B-mCherry	51124-1	Palbociclib	10071-101-2	66.19	11.9	2.9246	-0.25967	0.18229	3.7993	2.1235	-0.41485	-0.25967	0.18229
MCF 10A-H2B-mCherry	51124-1	Palbociclib	10071-101-2	67.89	11.9	3.5863	-0.31693	0.18423	5.6185	1.9844	-0.7077	-0.31693	0.18423
MCF 10A-H2B-mCherry	51124-1	Palbociclib	10071-101-2	69.6	11.9	Inf	-0.42546	0.1809	Inf	1.2035	-0.5524	-0.42546	0.1809
MCF 10A-H2B-mCherry	51124-1	Palbociclib	10071-101-2	71.3	11.9	Inf	-0.29215	0.17772	Inf	1.3773	-0.34178	-0.29215	0.17772
MCF 10A-H2B-mCherry	51124-1	Palbociclib	10071-101-2	73.49	11.9	3.8592	-0.98301	0.16	5.0055	4.3323	-1	-0.98301	0.16
MCF 10A-H2B-mCherry	51124-1	Palbociclib	10071-101-2	76.9	11.9	3.8753	-0.99781	0.19744	4.8812	4.7782	-1	-0.99781	0.19744
MCF 10A-H2B-mCherry	51124-1	Palbociclib	10071-101-2	80.31	11.9	3.7073	-0.99975	0.29734	4.6207	5	-1	-0.99975	0.29734
MCF 10A-H2B-mCherry	51124-1	Palbociclib	10071-101-2	85.43	11.9	Inf	-0.99174	0.54817	Inf	0.61599	-0.99329	-0.99174	0.54817
MCF 10A-H2B-mCherry	51124-1	Palbociclib	10071-101-2	85.43	12	Inf	-0.99082	0.51196	Inf	0.56874	-0.99116	-0.99082	0.51196
MCF 10A-H2B-mCherry	51124-1	Palbociclib	10071-101-2	89.69	11.9	Inf	-0.97963	0.68335	Inf	0	-0.97963	-0.97963	0.68335
MCF 10A-H2B-mCherry	51124-1	Taxol	10102-101-7	15.08	11.9	0.0044523	-0.5767	0.66952	0.019003	0.71791	-0.85827	-0.5767	0.66952
MCF 10A-H2B-mCherry	51124-1	Taxol	10102-101-7	16.79	11.9	0.0027133	-0.62219	0.73655	0.01256	0.70949	-0.84188	-0.62219	0.73655
MCF 10A-H2B-mCherry	51124-1	Taxol	10102-101-7	18.49	11.9	0.0017736	-0.64285	0.79936	0.0057488	0.77311	-0.71714	-0.64285	0.79936
MCF 10A-H2B-mCherry	51124-1	Taxol	10102-101-7	20.19	11.9	0.0017168	-0.71882	0.84839	0.0039954	1.0554	-0.68438	-0.71882	0.84839
MCF 10A-H2B-mCherry	51124-1	Taxol	10102-101-7	21.9	11.9	0.0014826	-0.76067	0.87037	0.0031328	1.1472	-0.66375	-0.76067	0.87037
MCF 10A-H2B-mCherry	51124-1	Taxol	10102-101-7	23.6	11.9	0.0016296	-0.76082	0.88368	0.0028971	1.5068	-0.66268	-0.76082	0.88368
MCF 10A-H2B-mCherry	51124-1	Taxol	10102-101-7	25.3	11.9	0.0017012	-0.83215	0.8951	0.0027599	1.8062	-0.6866	-0.83215	0.8951
MCF 10A-H2B-mCherry	51124-1	Taxol	10102-101-7	27	11.9	0.001714	-0.82634	0.8946	0.0026065	2.0774	-0.67594	-0.82634	0.8946
MCF 10A-H2B-mCherry	51124-1	Taxol	10102-101-7	28.71	11.9	0.0015823	-0.7752	0.88882	0.0023972	2.1307	-0.64528	-0.7752	0.88882
MCF 10A-H2B-mCherry	51124-1	Taxol	10102-101-7	30.41	11.9	0.0015047	-0.74351	0.87911	0.0022268	2.1579	-0.61265	-0.74351	0.87911
MCF 10A-H2B-mCherry	51124-1	Taxol	10102-101-7	32.11	11.9	0.001398	-0.69458	0.87556	0.001985	2.4493	-0.5659	-0.69458	0.87556
MCF 10A-H2B-mCherry	51124-1	Taxol	10102-101-7	33.82	11.9	0.0012593	-0.62385	0.8967	0.0017914	2.3121	-0.55262	-0.62385	0.8967
MCF 10A-H2B-mCherry	51124-1	Taxol	10102-101-7	35.52	11.9	0.0010718	-0.66228	0.9134	0.0015879	1.8986	-0.54872	-0.66228	0.9134
MCF 10A-H2B-mCherry	51124-1	Taxol	10102-101-7	37.23	11.9	0.0010192	-0.59209	0.89967	0.001418	2.0788	-0.49542	-0.59209	0.89967
MCF 10A-H2B-mCherry	51124-1	Taxol	10102-101-7	38.93	11.9	0.00099447	-0.60875	0.89821	0.0013441	2.3261	-0.47525	-0.60875	0.89821
MCF 10A-H2B-mCherry	51124-1	Taxol	10102-101-7	40.63	11.9	0.00094547	-0.63779	0.89992	0.0012597	2.4621	-0.46386	-0.63779	0.89992
MCF 10A-H2B-mCherry	51124-1	Taxol	10102-101-7	42.33	11.9	0.00093591	-0.64263	0.93016	0.0012817	2.3074	-0.5128	-0.64263	0.93016
MCF 10A-H2B-mCherry	51124-1	Taxol	10102-101-7	44.03	11.9	0.00093083	-0.66204	0.92818	0.0012703	2.4572	-0.51358	-0.66204	0.92818
MCF 10A-H2B-mCherry	51124-1	Taxol	10102-101-7	45.74	11.9	0.00095878	-0.53269	0.91788	0.0013065	2.391	-0.49724	-0.53269	0.91788
MCF 10A-H2B-mCherry	51124-1	Taxol	10102-101-7	47.45	11.9	0.0010368	-0.67907	0.9236	0.0014289	2.4484	-0.53505	-0.67907	0.9236
MCF 10A-H2B-mCherry	51124-1	Taxol	10102-101-7	49.15	11.9	0.0010876	-0.7087	0.89379	0.0014161	2.6462	-0.46713	-0.7087	0.89379
MCF 10A-H2B-mCherry	51124-1	Taxol	10102-101-7	50.86	11.9	0.0010867	-0.64709	0.9039	0.0013996	2.5981	-0.4615	-0.64709	0.9039
MCF 10A-H2B-mCherry	51124-1	Taxol	10102-101-7	52.56	11.9	0.0012148	-0.76073	0.93818	0.0015913	2.7936	-0.55502	-0.76073	0.93818
MCF 10A-H2B-mCherry	51124-1	Taxol	10102-101-7	54.25	11.9	0.0012087	-0.59289	0.83242	0.0014487	3.0694	-0.35695	-0.59289	0.83242
MCF 10A-H2B-mCherry	51124-1	Taxol	10102-101-7	55.97	11.9	0.0014354	-0.61414	0.91011	0.0017379	3.9626	-0.52262	-0.61414	0.91011
MCF 10A-H2B-mCherry	51124-1	Taxol	10102-101-7	57.67	11.9	0.0016247	-0.74756	0.94873	0.0019081	5	-0.60063	-0.74756	0.94873
MCF 10A-H2B-mCherry	51124-1	Taxol	10102-101-7	59.37	11.9	0.0014152	-0.59534	0.90692	0.0016944	4.0561	-0.49951	-0.59534	0.90692
MCF 10A-H2B-mCherry	51124-1	Taxol	10102-101-7	61.08	11.9	0.0013598	-0.45416	0.92431	0.0016696	3.8012	-0.55689	-0.45416	0.92431
MCF 10A-H2B-mCherry	51124-1	Taxol	10102-101-7	62.78	11.9	0.001445	-0.69383	0.91509	0.0017012	4.2755	-0.51404	-0.69383	0.91509
MCF 10A-H2B-mCherry	51124-1	Taxol	10102-101-7	64.49	11.9	0.001565	-0.42325	0.85442	0.0018015	5	-0.44178	-0.42325	0.85442
MCF 10A-H2B-mCherry	51124-1	Taxol	10102-101-7	66.19	11.9	0.0015472	-0.72639	0.95343	0.0018001	5	-0.56407	-0.72639	0.95343
MCF 10A-H2B-mCherry	51124-1	Taxol	10102-101-7	67.89	11.9	0.0011317	-0.48448	0.9248	0.0016393	3.3721	-0.52643	-0.48448	0.9248
MCF 10A-H2B-mCherry	51124-1	Taxol	10102-101-7	69.6	11.9	Inf	0.64504	0.75238	Inf	2.4999	0.30705	0.64504	0.75238
MCF 10A-H2B-mCherry	51124-1	Taxol	10102-101-7	71.3	11.9	0.0010067	0.13225	0.77693	0.001408	3.2812	-0.26248	0.13225	0.77693
MCF 10A-H2B-mCherry	51124-1	Taxol	10102-101-7	73.49	11.9	Inf	-0.83724	1.0513	Inf	0.57094	-0.65177	-0.83724	1.0513
MCF 10A-H2B-mCherry	51124-1	Taxol	10102-101-7	76.9	11.9	7.9707e-05	-0.97432	1.247	0.00026324	0.70916	-0.66515	-0.97432	1.247
MCF 10A-H2B-mCherry	51124-1	Taxol	10102-101-7	80.31	11.9	4.7181e-05	-0.99997	1.4491	0.00021854	0.67941	-0.88516	-0.99997	1.4491
MCF 10A-H2B-mCherry	51124-1	Taxol	10102-101-7	85.43	11.9	Inf	-0.99093	1.5351	Inf	2.4551	-0.82419	-0.99093	1.5351
MCF 10A-H2B-mCherry	51124-1	Taxol	10102-101-7	85.43	12	Inf	-0.9704	1.5206	Inf	2.499	-0.7957	-0.9704	1.5206
MCF 10A-H2B-mCherry	51124-1	Taxol	10102-101-7	89.69	11.9	5.9081e-05	-0.33213	1.5687	7.0397e-05	4.9958	-0.69996	-0.33213	1.5687
MCF 10A-H2B-mCherry	51124-1	Trametinib	10142-101-4	15.08	11.9	Inf	0.34113	0.3691	Inf	0	0.34113	0.34113	0.3691
MCF 10A-H2B-mCherry	51124-1	Trametinib	10142-101-4	16.79	11.9	Inf	0.41368	0.41024	Inf	0.6914	0.438	0.41368	0.41024
MCF 10A-H2B-mCherry	51124-1	Trametinib	10142-101-4	18.49	11.9	Inf	0.31158	0.45177	Inf	2.5	0.36885	0.31158	0.45177
MCF 10A-H2B-mCherry	51124-1	Trametinib	10142-101-4	20.19	11.9	0.001197	0.24344	0.54819	0.001248	3.2856	0.34227	0.24344	0.54819
MCF 10A-H2B-mCherry	51124-1	Trametinib	10142-101-4	21.9	11.9	0.001273	0.18219	0.6197	0.0014462	1.5224	0.23356	0.18219	0.6197
MCF 10A-H2B-mCherry	51124-1	Trametinib	10142-101-4	23.6	11.9	0.0013233	0.22251	0.64903	0.0014546	1.2585	0.17934	0.22251	0.64903
MCF 10A-H2B-mCherry	51124-1	Trametinib	10142-101-4	25.3	11.9	0.0016773	0.10223	0.66128	0.0013987	1.1785	0.14185	0.10223	0.66128
MCF 10A-H2B-mCherry	51124-1	Trametinib	10142-101-4	27	11.9	0.0019264	0.04732	0.66585	0.0015921	1.2836	0.11621	0.04732	0.66585
MCF 10A-H2B-mCherry	51124-1	Trametinib	10142-101-4	28.71	11.9	0.0018705	0.083226	0.65202	0.0014114	1.8509	0.14924	0.083226	0.65202
MCF 10A-H2B-mCherry	51124-1	Trametinib	10142-101-4	30.41	11.9	0.0022543	0.086974	0.63351	0.0016739	1.2021	0.14747	0.086974	0.63351
MCF 10A-H2B-mCherry	51124-1	Trametinib	10142-101-4	32.11	11.9	0.0031082	0.050023	0.61779	0.0024247	1.143	0.12029	0.050023	0.61779
MCF 10A-H2B-mCherry	51124-1	Trametinib	10142-101-4	33.82	11.9	0.0029744	0.061612	0.61494	0.0026004	1.6293	0.12919	0.061612	0.61494
MCF 10A-H2B-mCherry	51124-1	Trametinib	10142-101-4	35.52	11.9	0.0035792	0.090769	0.6178	0.0031493	1.1733	0.094392	0.090769	0.6178
MCF 10A-H2B-mCherry	51124-1	Trametinib	10142-101-4	37.23	11.9	0.0043174	0.060221	0.61013	0.0041789	1.0579	0.053645	0.060221	0.61013
MCF 10A-H2B-mCherry	51124-1	Trametinib	10142-101-4	38.93	11.9	0.006202	0.026417	0.56811	0.0061426	1.1491	0.075944	0.026417	0.56811
MCF 10A-H2B-mCherry	51124-1	Trametinib	10142-101-4	40.63	11.9	0.0072365	0.054035	0.56994	0.0068134	1.0427	0.036148	0.054035	0.56994
MCF 10A-H2B-mCherry	51124-1	Trametinib	10142-101-4	42.33	11.9	0.0059234	0.064759	0.57254	0.0052745	1.0732	0.080627	0.064759	0.57254
MCF 10A-H2B-mCherry	51124-1	Trametinib	10142-101-4	44.03	11.9	0.0070114	0.017988	0.57189	0.0067198	1.0037	0.029986	0.017988	0.57189
MCF 10A-H2B-mCherry	51124-1	Trametinib	10142-101-4	45.74	11.9	0.0073905	-0.034295	0.56524	0.0070835	0.96872	0.019122	-0.034295	0.56524
MCF 10A-H2B-mCherry	51124-1	Trametinib	10142-101-4	47.45	11.9	0.0083884	-0.094928	0.5557	0.0086315	1.0149	-0.011263	-0.094928	0.5557
MCF 10A-H2B-mCherry	51124-1	Trametinib	10142-101-4	49.15	11.9	0.0098043	-0.06481	0.53257	0.010058	1.018	-0.001183	-0.06481	0.53257
MCF 10A-H2B-mCherry	51124-1	Trametinib	10142-101-4	50.86	11.9	0.010705	-0.10416	0.5301	0.011984	0.93071	-0.031002	-0.10416	0.5301
MCF 10A-H2B-mCherry	51124-1	Trametinib	10142-101-4	52.56	11.9	0.012658	-0.13556	0.506	0.013503	0.97802	-0.027077	-0.13556	0.506
MCF 10A-H2B-mCherry	51124-1	Trametinib	10142-101-4	54.25	11.9	0.01456	-0.1911	0.50007	0.018359	1.2687	-0.083318	-0.1911	0.50007
MCF 10A-H2B-mCherry	51124-1	Trametinib	10142-101-4	55.97	11.9	0.015378	-0.24039	0.49938	0.023172	1.0331	-0.13579	-0.24039	0.49938
MCF 10A-H2B-mCherry	51124-1	Trametinib	10142-101-4	57.67	11.9	0.021604	-0.28868	0.47839	0.096015	0.93664	-0.44407	-0.28868	0.47839
MCF 10A-H2B-mCherry	51124-1	Trametinib	10142-101-4	59.37	11.9	0.019856	-0.3026	0.47524	0.057859	1.1156	-0.33058	-0.3026	0.47524
MCF 10A-H2B-mCherry	51124-1	Trametinib	10142-101-4	61.08	11.9	0.02253	-0.40939	0.48676	0.081574	0.9123	-0.48375	-0.40939	0.48676
MCF 10A-H2B-mCherry	51124-1	Trametinib	10142-101-4	62.78	11.9	0.023105	-0.40666	0.45464	0.082285	1.5981	-0.42236	-0.40666	0.45464
MCF 10A-H2B-mCherry	51124-1	Trametinib	10142-101-4	64.49	11.9	0.023084	-0.43899	0.43469	0.073227	1.8528	-0.38716	-0.43899	0.43469
MCF 10A-H2B-mCherry	51124-1	Trametinib	10142-101-4	66.19	11.9	0.029266	-0.47388	0.41332	0.088828	2.4814	-0.4257	-0.47388	0.41332
MCF 10A-H2B-mCherry	51124-1	Trametinib	10142-101-4	67.89	11.9	0.034318	-0.36551	0.41351	0.10008	2.0867	-0.43037	-0.36551	0.41351
MCF 10A-H2B-mCherry	51124-1	Trametinib	10142-101-4	69.6	11.9	0.044342	-0.34065	0.38167	0.10464	2.9325	-0.38773	-0.34065	0.38167
MCF 10A-H2B-mCherry	51124-1	Trametinib	10142-101-4	71.3	11.9	0.079033	-0.62515	0.3995	0.17798	1.6738	-0.63432	-0.62515	0.3995
MCF 10A-H2B-mCherry	51124-1	Trametinib	10142-101-4	73.49	11.9	Inf	-0.16187	0.43516	Inf	2.5	0.070762	-0.16187	0.43516
MCF 10A-H2B-mCherry	51124-1	Trametinib	10142-101-4	76.9	11.9	Inf	0.22093	0.38586	Inf	0	0.22093	0.22093	0.38586
MCF 10A-H2B-mCherry	51124-1	Trametinib	10142-101-4	80.31	11.9	Inf	0.15374	0.46517	Inf	0	0.15374	0.15374	0.46517
MCF 10A-H2B-mCherry	51124-1	Trametinib	10142-101-4	85.43	11.9	Inf	0.045497	0.63004	Inf	0	0.045497	0.045497	0.63004
MCF 10A-H2B-mCherry	51124-1	Trametinib	10142-101-4	85.43	12	Inf	0.080163	0.60229	Inf	0	0.080163	0.080163	0.60229
MCF 10A-H2B-mCherry	51124-1	Trametinib	10142-101-4	89.69	11.9	Inf	-0.10072	0.78134	Inf	0	-0.10072	-0.10072	0.78134
MCF 10A-H2B-mCherry	51124-1	Vorinostat	10282-101-4	15.08	11.9	0.69199	-0.37925	0.40187	0.98546	1.5502	-0.33705	-0.37925	0.40187
MCF 10A-H2B-mCherry	51124-1	Vorinostat	10282-101-4	16.79	11.9	0.59699	-0.38369	0.4157	0.83223	1.5509	-0.31404	-0.38369	0.4157
MCF 10A-H2B-mCherry	51124-1	Vorinostat	10282-101-4	18.49	11.9	0.57694	-0.36151	0.40871	0.74316	1.671	-0.2481	-0.36151	0.40871
MCF 10A-H2B-mCherry	51124-1	Vorinostat	10282-101-4	20.19	11.9	0.60327	-0.36334	0.40601	0.80139	1.6052	-0.25835	-0.36334	0.40601
MCF 10A-H2B-mCherry	51124-1	Vorinostat	10282-101-4	21.9	11.9	0.54226	-0.29624	0.42407	0.86639	1.5323	-0.30808	-0.29624	0.42407
MCF 10A-H2B-mCherry	51124-1	Vorinostat	10282-101-4	23.6	11.9	0.55623	-0.24551	0.44076	0.88176	1.2379	-0.31796	-0.24551	0.44076
MCF 10A-H2B-mCherry	51124-1	Vorinostat	10282-101-4	25.3	11.9	0.50827	-0.21924	0.45562	0.83863	1.1633	-0.33148	-0.21924	0.45562
MCF 10A-H2B-mCherry	51124-1	Vorinostat	10282-101-4	27	11.9	0.56815	-0.21438	0.43631	0.75587	1.4849	-0.24501	-0.21438	0.43631
MCF 10A-H2B-mCherry	51124-1	Vorinostat	10282-101-4	28.71	11.9	0.62903	-0.2095	0.41717	1.0433	1.1665	-0.3356	-0.2095	0.41717
MCF 10A-H2B-mCherry	51124-1	Vorinostat	10282-101-4	30.41	11.9	0.73287	-0.18486	0.39932	1.0073	1.4478	-0.26551	-0.18486	0.39932
MCF 10A-H2B-mCherry	51124-1	Vorinostat	10282-101-4	32.11	11.9	0.81187	-0.1621	0.37718	1.0372	1.5568	-0.22186	-0.1621	0.37718
MCF 10A-H2B-mCherry	51124-1	Vorinostat	10282-101-4	33.82	11.9	0.82631	-0.17485	0.37263	1.0452	1.5727	-0.22288	-0.17485	0.37263
MCF 10A-H2B-mCherry	51124-1	Vorinostat	10282-101-4	35.52	11.9	0.82028	-0.19065	0.38009	1.1159	1.4527	-0.26143	-0.19065	0.38009
MCF 10A-H2B-mCherry	51124-1	Vorinostat	10282-101-4	37.23	11.9	0.94835	-0.21491	0.35985	1.2769	1.5742	-0.26595	-0.21491	0.35985
MCF 10A-H2B-mCherry	51124-1	Vorinostat	10282-101-4	38.93	11.9	1.1	-0.17332	0.32635	1.306	1.967	-0.19157	-0.17332	0.32635
MCF 10A-H2B-mCherry	51124-1	Vorinostat	10282-101-4	40.63	11.9	1.1841	-0.14795	0.31008	1.3562	2.5578	-0.16468	-0.14795	0.31008
MCF 10A-H2B-mCherry	51124-1	Vorinostat	10282-101-4	42.33	11.9	1.146	-0.17448	0.313	1.4165	1.8752	-0.21328	-0.17448	0.313
MCF 10A-H2B-mCherry	51124-1	Vorinostat	10282-101-4	44.03	11.9	1.1254	-0.19174	0.32146	1.4872	1.9009	-0.23911	-0.19174	0.32146
MCF 10A-H2B-mCherry	51124-1	Vorinostat	10282-101-4	45.74	11.9	1.2871	-0.18253	0.30208	1.7456	1.8103	-0.26487	-0.18253	0.30208
MCF 10A-H2B-mCherry	51124-1	Vorinostat	10282-101-4	47.45	11.9	1.449	-0.19219	0.26025	1.8444	2.0346	-0.22474	-0.19219	0.26025
MCF 10A-H2B-mCherry	51124-1	Vorinostat	10282-101-4	49.15	11.9	1.5433	-0.16704	0.23789	1.8836	2.2201	-0.2035	-0.16704	0.23789
MCF 10A-H2B-mCherry	51124-1	Vorinostat	10282-101-4	50.86	11.9	1.6427	-0.17724	0.2296	2.2275	2.5033	-0.27689	-0.17724	0.2296
MCF 10A-H2B-mCherry	51124-1	Vorinostat	10282-101-4	52.56	11.9	1.7015	-0.20086	0.20488	2.2119	3.2129	-0.23737	-0.20086	0.20488
MCF 10A-H2B-mCherry	51124-1	Vorinostat	10282-101-4	54.25	11.9	2.1006	-0.11512	0.182	2.42	2.8861	-0.18038	-0.11512	0.182
MCF 10A-H2B-mCherry	51124-1	Vorinostat	10282-101-4	55.97	11.9	2.1119	-0.13808	0.18563	2.3545	3.1644	-0.17232	-0.13808	0.18563
MCF 10A-H2B-mCherry	51124-1	Vorinostat	10282-101-4	57.67	11.9	2.3384	-0.094995	0.17254	2.6827	2.937	-0.18093	-0.094995	0.17254
MCF 10A-H2B-mCherry	51124-1	Vorinostat	10282-101-4	59.37	11.9	2.1848	-0.090463	0.17813	2.392	2.4477	-0.11953	-0.090463	0.17813
MCF 10A-H2B-mCherry	51124-1	Vorinostat	10282-101-4	61.08	11.9	2.3764	-0.11263	0.16583	2.5438	2.3719	-0.096327	-0.11263	0.16583
MCF 10A-H2B-mCherry	51124-1	Vorinostat	10282-101-4	62.78	11.9	2.7049	-0.00036716	0.14729	2.7752	2.2956	-0.043493	-0.00036716	0.14729
MCF 10A-H2B-mCherry	51124-1	Vorinostat	10282-101-4	64.49	11.9	3.3049	-0.12387	0.13172	3.3509	5	-0.051562	-0.12387	0.13172
MCF 10A-H2B-mCherry	51124-1	Vorinostat	10282-101-4	66.19	11.9	3.8965	-0.092969	0.1174	3.9966	5	-0.08129	-0.092969	0.1174
MCF 10A-H2B-mCherry	51124-1	Vorinostat	10282-101-4	67.89	11.9	4.2349	-0.038982	0.11109	4.3812	5	-0.094499	-0.038982	0.11109
MCF 10A-H2B-mCherry	51124-1	Vorinostat	10282-101-4	69.6	11.9	4.6605	0.11556	0.115	4.5982	5	0.032717	0.11556	0.115
MCF 10A-H2B-mCherry	51124-1	Vorinostat	10282-101-4	71.3	11.9	Inf	0.011828	0.19991	Inf	0	0.011828	0.011828	0.19991
MCF 10A-H2B-mCherry	51124-1	Vorinostat	10282-101-4	73.49	11.9	Inf	-0.10173	0.37378	Inf	0	-0.10173	-0.10173	0.37378
MCF 10A-H2B-mCherry	51124-1	Vorinostat	10282-101-4	76.9	11.9	Inf	-0.073152	0.46952	Inf	0	-0.073152	-0.073152	0.46952
MCF 10A-H2B-mCherry	51124-1	Vorinostat	10282-101-4	80.31	11.9	Inf	-0.076056	0.62566	Inf	0	-0.076056	-0.076056	0.62566
MCF 10A-H2B-mCherry	51124-1	Vorinostat	10282-101-4	85.43	11.9	Inf	0.1827	0.64127	Inf	0	0.1827	0.1827	0.64127
MCF 10A-H2B-mCherry	51124-1	Vorinostat	10282-101-4	85.43	12	Inf	0.12926	0.64464	Inf	0	0.12926	0.12926	0.64464
MCF 10A-H2B-mCherry	51124-1	Vorinostat	10282-101-4	89.69	11.9	Inf	0.592	0.62427	Inf	0	0.592	0.592	0.62427
